# Genome evolution and transcriptome plasticity associated with adaptation to monocot and eudicot plants in *Colletotrichum* fungi

**DOI:** 10.1101/2022.09.22.508453

**Authors:** Riccardo Baroncelli, José F. Cobo-Díaz, Tiziano Benocci, Mao Peng, Evy Battaglia, Sajeet Haridas, William Andreopoulos, Kurt LaButti, Jasmyn Pangilinan, Anna Lipzen, Maxim Koriabine, Diane Bauer, Gaetan Le Floch, Miia R. Mäkelä, Elodie Drula, Bernard Henrissat, Igor V. Grigoriev, Jo Anne Crouch, Ronald P. de Vries, Serenella A. Sukno, Michael R. Thon

## Abstract

*Colletotrichum* fungi infect a wide diversity of monocot and eudicot hosts, causing plant diseases on almost all economically important crops worldwide. In addition to its economic impact, *Colletotrichum* is a suitable model for the study of gene family evolution on a fine scale to uncover events in the genome that are associated with the evolution of biological characters important for host interactions. Here we present the genome sequences of 30 *Colletotrichum* species, 18 of them newly sequenced, covering the taxonomic diversity within the genus. A time-calibrated tree revealed that the *Colletotrichum* ancestor diverged in the late Cretaceous around 70 million years ago (mya) in parallel with the diversification of flowering plants. We provide evidence of independent host jumps from eudicots to monocots during the evolution of this pathogen, coinciding with a progressive shrinking of the degradative arsenal and expansions in lineage specific genes. Comparative transcriptomics of four reference species with different evolutionary histories and adapted to different hosts revealed similarity in gene content but differences in the modulation of their transcription profiles. Only a few orthologs show similar expression profiles on different plant cell walls. Combining genome sequences and expression profiles we identified a set of core genes, such as specific transcription factors, involved in plant cell wall degradation in *Colletotrichum*.Together, these results indicate that the ancestral *Colletotrichum* were associated with eudicot plants and certain branches progressively adapted to different monocot hosts, reshaping part of the degradative and transcriptional arsenal.
