## Supplementary material for "Genome evolution and transcriptome plasticity associated with adaptation to monocot and eudicot plants in *Colletotrichum* fungi": Suppl2_GenomeData.xlsx

### Sheet: Database
JGI code	Organisms	NCBI Organism ID	JGI data link	Sequencing approach	Assembly / Annotation	WGS Accession N°	BioProject	BioSample	N° scaffolds	Assembly Length	%GC	N50	L50	BUSCO partial	# Genes	Secreted	Reference	tree_pos
Colorb1	C. orbiculare	txid5465	https://genome.jgi.doe.gov/Colorb1			AMCV00000000.1	PRJNA171217	SAMN02981452	3370	89651349	37.67	423810	59	99	13347	1819	doi: 10.1111/nph.12085	1
Gloci1	C. nupharicola	txid1215361	https://genome.jgi.doe.gov/Gloci1			JAJSPE000000000.1	PRJNA196038	SAMN02673273	119	58838139	52.37	2304310	9	99.1	18975	2038	this work	2
Colch1	C. chlorophyti	txid708187	https://genome.jgi.doe.gov/Colch1			MPGH00000000.1	PRJNA350752	SAMN05945917	558	52323170	50.06	644295	26	98.7	10310	1204	doi: 10.1128/genomeA.01733-16	3
Colhig2	C. higginsianum	txid80884	https://genome.jgi.doe.gov/Colhig2			LTAN00000000.1	PRJNA47061	SAMN04420120	25	50716103	54.41	5201688	5	99.1	14651	1805	doi: 10.1128/genomeA.00821-16	4
Colin1	C. incanum	txid1573173	https://genome.jgi.doe.gov/Colin1			JTLR00000000.1	PRJNA267650	SAMN03199084	1036	53146540	52.15	292512	52	99.2	11852	1399	doi: 10.1093/gbe/evw089	5
Colto1	C. tofieldiae	txid708197	https://genome.jgi.doe.gov/Colto1			LFIV00000000.1	PRJNA286731	SAMN03769761	1046	52728336	53.29	210596	72	99.1	12501	1506	doi: 10.1038/ncomms11362	6
Colce1	C. cereale	txid343994	https://genome.jgi.doe.gov/Colce1	Illumina HiSeq2500 PE 250bp	AllPathsLG / JGI fungal genome pipeline	JAHLKB000000000.1	PRJNA262440	SAMN05660427	1509	52150039	52.51	76554	182	98.8	16412	1534	this work	7
Coler1	C. eremochloae	txid1173702	https://genome.jgi.doe.gov/Coler1	Illumina HiSeq2500 PE 250bp	AllPathsLG / JGI fungal genome pipeline	JAHMUH000000000.1	PRJNA262442	SAMN05660823	403	47210890	52.59	352689	40	99.1	15169	1483	this work	8
Colsu1	C. sublineola	txid1173701	https://genome.jgi.doe.gov/Colsu1	Illumina HiSeq2000 / 2500 PE 250bp	AllPathsLG / JGI fungal genome pipeline	JAHMHV000000000.1	PRJNA262370	SAMN05660384	1434	46916122	53.17	83759	155	98.9	15208	1423	this work	9
Colfa1	C. falcatum	txid129314	https://genome.jgi.doe.gov/Colfa1	Illumina HiSeq2500 PE 250bp	AllPathsLG / JGI fungal genome pipeline	JAHLKA000000000.1	PRJNA262221	SAMN05660685	1162	49085377	52.99	90754	158	99	15619	1419	this work	10
Colgr1	C. graminicola	txid31870	https://genome.jgi.doe.gov/Colgr1			ACOD00000000.1	PRJNA225514	SAMN02953757	654	51644307	49.11	579194	27	99	12006	1339	doi: 10.1038/ng.2372	11
Colna1	C. navitas	txid681940	https://genome.jgi.doe.gov/Colna1	Illumina HiSeq2000 / 2500 PE 250bp PacBio RS / RSII >10Kb	Falcon / JGI fungal genome pipeline	JAHLJV000000000.1	PRJNA262371	SAMN05660908	703	52436969	48.63	318299	42	98.7	14682	1274	this work	12
Colca1	C. caudatum	txid5460	https://genome.jgi.doe.gov/Colca1	Illumina HiSeq2000 / 2500 PE 250bp	AllPathsLG / JGI fungal genome pipeline	JAHLTY000000000.1	PRJNA262368	SAMN05660677	1257	44202764	55.04	94998	134	99.1	15294	1352	this work	13
Colso1	C. somersetensis	txid1500509	https://genome.jgi.doe.gov/Colso1	Illumina HiSeq2500 PE 250bp	AllPathsLG / JGI fungal genome pipeline	JAHMAF000000000.1	PRJNA262441	SAMN05660317	1012	53667270	50.17	180118	86	99.1	15193	1459	this work	14
Colzo1	C. zoysiae	txid1216348	https://genome.jgi.doe.gov/Colzo1	Illumina HiSeq2500 PE 250bp	AllPathsLG / JGI fungal genome pipeline	JAHMAF000000000.1	PRJNA262217	SAMN05660351	617	46533813	53.82	179109	80	99.1	15326	1408	this work	15
Color1	C. orchidophilum	txid1209926	https://genome.jgi.doe.gov/Color1			MJBS00000000.1	PRJNA342923	SAMN05771038	321	48556462	51.07	284473	57	98.8	14496	1564	doi: 10.1094/MPMI-03-18-0055-A	16
Colsa1	C. salicis	txid1209931	https://genome.jgi.doe.gov/Colsa1			JFFI00000000.1	PRJNA238477	SAMN02644731	2776	48220303	52.89	46348	308	98.3	13783	1727	doi: 10.1186/s12864-016-2917-6	17
Colph1	C. phormii	txid359342	https://genome.jgi.doe.gov/Colph1	Illumina HiSeq2500 PE 250bp PacBio RS / RSII >10Kb	Falcon / JGI fungal genome pipeline	JAHMHQ000000000.1	PRJNA333354	SAMN05442991	71	51666170	52.74	1798794	10	99.1	15209	1519	this work	18
Colgo1	C. godetiae	txid1209918	https://genome.jgi.doe.gov/Colgo1	Illumina HiSeq2500 PE 250bp PacBio RS / RSII >10Kb	Falcon / JGI fungal genome pipeline	JAHMHR000000000.1	PRJNA333328	SAMN05446267	194	51652851	52.09	737523	21	98.6	16071	1668	this work	19
Colfi1	C. fioriniae	txid710243	https://genome.jgi.doe.gov/Colfi1			JARH00000000.1	PRJNA233987	SAMN02580179	1096	48932457	52.57	137459	101	98.9	13759	1841	doi: 10.1128/genomeA.00112-14	20
Colac2	C. acutatum s.s.	txid27357	https://genome.jgi.doe.gov/Colac2	Illumina HiSeq2500 PE 250bp PacBio RS / RSII >10Kb	Falcon / JGI fungal genome pipeline	JAHMHS000000000.1	PRJNA334354	SAMN05442906	389	49057477	52.25	299511	49	98.2	15036	1580	this work	21
Colab1	C. abscissum	txid1671311	https://genome.jgi.doe.gov/Colab1	Illumina HiSeq2500 PE 250bp	SPAdes / MAKER	MOOD00000000.1	PRJNA350894	SAMN05949354	560	53936108	51.11	962862	19	99	17280	2199	this work	22
Collu1	C. lupini	txid145971	https://genome.jgi.doe.gov/Collu1	Illumina HiSeq2500 PE 250bp PacBio RS / RSII >10Kb	Falcon / JGI fungal genome pipeline	JAHMHT000000000.1	PRJNA333340	SAMN05446214	116	58756634	47.58	918987	20	98.5	15365	1570	this work	23
Colta1	C. tamarilloi	txid1209934	https://genome.jgi.doe.gov/Colta1	Illumina HiSeq2500 PE 250bp	SPAdes / MAKER	MLFU00000000	PRJNA348678	SAMN05913735	604	52077224	51.2	410822	30	98.9	17399	2167	this work	24
Colco1	C. costaricense	txid1209916	https://genome.jgi.doe.gov/Colco1	Illumina HiSeq2500 PE 250bp	SPAdes / MAKER	MOOE00000000.1	PRJNA350895	SAMN05949355	70	51625248	51.36	2423109	8	99	17126	2201	this work	25
Colcu1	C. cuscutae	txid1209917	https://genome.jgi.doe.gov/Colcu1	Illumina HiSeq2500 PE 250bp	SPAdes / MAKER	MPDP00000000.1	PRJNA350379	SAMN05938704	325	80453496	41.34	514068	47	99	17289	1917	this work	26
Colpa1	C. paranaense	txid1914294	https://genome.jgi.doe.gov/Colpa1	Illumina HiSeq2500 PE 250bp	SPAdes / MAKER	MOPA00000000.1	PRJNA350896	SAMN05949356	36	49177916	52.23	3374443	6	99	16775	2175	this work	27
Colme1	C. melonis	txid1209925	https://genome.jgi.doe.gov/Colme1	Illumina HiSeq2500 PE 250bp	SPAdes / MAKER	MLGG00000000.1	PRJNA348398	SAMN05908173	92	50135825	52.15	2830390	7	99	16823	2197	this work	28
Colny1	C. nymphaeae	txid306554	https://genome.jgi.doe.gov/Colny1			JEMN00000000.1	PRJNA237763	SAMN02639527	1884	49825963	52.77	91051	166	98.1	14404	1859	doi: 10.1186/s12864-016-2917-6	29
Colsi1	C. simmondsii	txid703756	https://genome.jgi.doe.gov/Colsi1			JFBX00000000.1	PRJNA239224	SAMN02650484	929	50421935	51.84	292136	55	98.9	13884	1876	doi: 10.1186/s12864-016-2917-6	30
