## Supplementary material for "Genome evolution and transcriptome plasticity associated with adaptation to monocot and eudicot plants in *Colletotrichum* fungi": Suppl6_CAZYmes_ALL.xlsx

### Sheet: CAZy
	EUDI	EUDI	BOTH	EUDI	BOTH	EUDI	MONO	MONO	MONO	MONO	MONO	MONO	MONO	MONO	MONO	MONO	EUDI	EUDI	MONO	EUDI	EUDI	EUDI	EUDI	EUDI	EUDI	EUDI	EUDI	EUDI	EUDI	EUDI	MONO average	EUDI average	P-values (Wilcoxon test)	Disjoint set
Genome	Colorb1	Gloci1	Colch1	Colhig2	Colin1	Colto1	Colce1	Coler1	Colsu1	Colfa1	Colgr1	Colna1	Colca1	Colso1	Colzo1	Color1	Colsa1	Colgo1	Colph1	Colfi1	Colac2	Colab1	Colcu1	Collu1	Colta1	Colpa1	Colco1	Colme1	Colny1	Colsi1
AA	120	145	105	124	135	133	117	117	119	102	109	112	111	116	114	113	132	127	129	128	122	128	125	125	129	129	128	128	126	126	114.455	127.941	0.000161934	NA
_AA1	18	23	14	19	19	20	18	21	22	18	18	18	20	18	18	17	22	19	22	19	18	19	18	18	20	20	19	20	19	19	19.0909	19.4118	0.283976	NA
__AA1_2	3	4	3	4	3	3	3	3	3	3	3	3	3	3	3	3	4	4	4	4	4	4	4	4	4	4	4	4	4	4	3.09091	3.88235	5.55071e-05	NA
__AA1_3	7	10	6	5	7	9	5	7	7	6	5	6	6	6	6	7	7	7	8	7	6	8	7	7	8	8	7	8	8	8	6.27273	7.47059	0.00627033	NA
__AA1_dist	1	2	2	3	4	3	6	5	6	3	0	2	4	4	3	1	4	2	3	1	2	1	3	1	2	2	2	3	1	1	3.36364	2	0.0339567	NA
_AA2	6	7	6	7	7	7	6	7	7	5	7	6	5	5	5	5	5	4	5	5	5	5	5	5	5	5	5	5	5	5	5.72727	5.35294	0.234637	NA
__AA2_dist	6	7	6	7	7	7	6	7	7	5	0	6	5	5	5	5	5	4	5	5	5	5	5	5	5	5	5	5	5	5	5.09091	5.35294	0.740843	NA
_AA3	36	52	29	40	47	45	36	32	34	30	32	32	34	39	36	37	45	43	42	43	41	45	45	44	43	43	44	44	42	43	34.9091	43.4118	4.24516e-05	NA
__AA3_1	4	5	4	4	4	3	4	4	4	4	4	4	4	4	4	4	5	6	5	5	5	5	6	5	5	5	5	5	5	5	4.09091	4.88235	0.000897237	NA
__AA3_2	25	35	20	27	33	33	26	20	26	23	21	20	25	32	29	26	32	28	28	30	28	32	30	33	30	30	30	31	29	30	25.0909	30.1765	0.00108051	NA
__AA3_3	2	3	2	2	3	4	3	3	3	3	3	3	3	3	3	3	4	3	3	3	3	3	4	2	3	3	3	3	3	3	3	3	1	NA
__AA3_4	0	1	0	0	0	0	0	1	1	0	0	1	0	0	0	2	1	1	1	0	0	0	0	0	0	0	0	0	0	0	0.545455	0.176471	0.106936	NA
__AA3_dist	0	0	0	0	0	0	0	0	0	0	0	0	0	0	0	0	0	0	0	0	0	0	0	0	0	0	0	0	0	0	0	0	NA	NA
_AA4	4	4	3	2	3	4	3	2	2	2	2	2	3	2	3	2	4	3	3	4	4	4	3	5	4	4	4	4	4	4	2.36364	3.82353	3.86468e-05	NA
_AA5	3	4	4	3	4	4	3	4	3	2	4	4	3	3	4	3	3	3	3	3	4	3	3	3	4	3	3	3	4	3	3.27273	3.29412	1	NA
__AA5_1	1	0	1	1	1	0	1	1	1	1	1	1	1	1	1	1	1	1	1	1	1	1	1	1	1	1	1	1	1	1	1	0.882353	0.26848	NA
__AA5_2	2	3	3	2	3	4	2	3	2	1	3	3	2	2	3	2	2	2	2	2	3	2	2	2	3	2	2	2	3	2	2.27273	2.35294	0.955537	NA
_AA6	1	1	1	1	1	1	1	1	1	1	1	1	1	1	1	1	1	1	1	1	1	1	1	1	1	1	1	1	1	1	1	1	NA	NA
_AA7	8	8	6	9	8	9	7	7	6	4	5	7	4	4	6	5	6	7	6	7	6	6	6	6	7	7	7	6	7	7	5.54545	7	0.0064936	NA
__AA7_dist	5	5	4	7	4	5	4	4	3	2	0	5	2	2	4	2	3	3	3	3	3	3	3	4	4	5	4	3	3	3	2.81818	3.88235	0.0592811	NA
_AA8	6	5	5	5	5	4	6	5	5	4	5	5	5	5	5	5	5	5	5	5	5	5	5	5	5	5	5	5	5	4	5	4.94118	0.750921	NA
_AA9	27	30	26	27	30	28	27	28	30	26	28	27	28	30	28	26	28	28	28	27	27	26	25	25	26	27	26	26	25	26	27.8182	26.7059	0.0352143	NA
_AA11	4	4	4	3	3	3	4	3	3	4	3	3	2	3	2	5	4	5	5	5	5	5	5	4	5	5	5	5	5	5	3.36364	4.52941	0.00415568	NA
_AA12	3	3	3	4	4	4	4	4	3	3	3	4	3	3	3	3	4	4	4	4	4	4	4	4	4	4	4	4	4	4	3.36364	3.88235	0.00527812	NA
_AA13	1	1	1	1	1	1	0	1	1	1	1	1	1	1	1	1	1	1	1	1	0	1	1	1	1	1	1	1	1	1	0.909091	0.941176	0.792189	NA
_AA14	0	0	0	0	0	0	0	0	0	0	0	0	0	0	0	0	1	1	1	1	0	1	1	1	1	1	1	1	1	1	0.0909091	0.705882	0.00192186	NA
_AA16	3	3	3	3	3	3	2	2	2	2	0	2	2	2	2	3	3	3	3	3	2	3	3	3	3	3	3	3	3	3	2	2.94118	6.71122e-05	NA
CBM	117	172	107	137	134	158	128	145	128	103	106	112	102	135	120	105	133	113	133	109	115	147	115	123	140	133	142	139	118	116	119.727	131	0.0901047	NA
_CBM1	21	25	26	23	29	32	23	20	20	19	21	22	23	21	22	23	18	25	23	24	23	25	23	25	24	25	26	26	21	23	21.5455	24.0588	0.00411603	NA
_CBM6	0	1	0	0	0	1	1	1	1	1	1	1	1	1	1	0	1	1	1	3	2	2	1	0	2	2	2	2	3	1	0.909091	1.41176	0.097861	NA
_CBM18	37	47	27	34	40	43	36	43	40	31	30	26	27	34	36	35	48	38	43	26	43	50	43	43	50	47	51	48	39	39	34.6364	42.7059	0.00452857	NA
_CBM20	3	3	3	3	3	3	3	3	4	4	3	4	4	4	4	3	3	3	2	3	2	3	3	3	3	3	3	3	3	3	3.45455	2.94118	0.00816007	NA
_CBM21	1	1	1	1	1	1	1	1	1	1	1	1	1	1	1	1	1	1	1	1	1	1	1	1	1	1	1	1	1	1	1	1	NA	NA
_CBM24	7	22	9	19	10	8	18	24	25	14	6	13	7	18	12	6	7	3	3	9	6	16	8	7	12	8	8	12	8	10	13.2727	10	0.394547	NA
_CBM32	0	1	0	1	0	0	1	0	1	1	0	1	1	1	1	0	0	0	0	0	0	0	0	0	0	0	0	0	0	0	0.636364	0.117647	0.00527812	NA
_CBM35	7	8	5	5	5	5	5	5	5	5	5	4	5	5	5	6	6	6	6	6	5	6	6	5	7	6	6	6	6	6	5.09091	6	0.00250725	NA
_CBM42	1	1	0	0	0	1	1	1	1	1	1	1	1	1	1	1	1	1	1	1	1	1	1	1	1	1	1	1	1	1	1	0.941176	0.464613	NA
_CBM43	1	1	1	1	2	2	2	2	2	2	2	2	2	2	2	1	1	1	0	1	1	1	1	1	1	1	1	1	1	1	1.72727	1.05882	0.000587232	NA
_CBM48	4	3	3	4	3	4	4	4	4	5	4	4	4	3	3	3	3	3	3	3	3	3	3	3	2	2	3	3	3	3	3.72727	3.05882	0.010609	NA
_CBM50	31	55	30	44	39	55	32	39	22	17	30	31	23	42	30	24	40	28	47	28	24	36	22	31	34	34	37	33	29	25	30.6364	34.4706	0.322564	NA
_CBM63	2	3	2	2	2	2	1	2	2	2	2	2	3	2	2	2	2	2	2	2	2	2	2	2	2	2	2	2	2	2	2	2.05882	0.693342	NA
_CBM66	0	1	0	0	0	1	0	0	0	0	0	0	0	0	0	0	1	1	1	1	1	1	1	1	1	1	1	1	1	1	0.0909091	0.882353	5.55071e-05	NA
_CBM67	2	0	0	0	0	0	0	0	0	0	0	0	0	0	0	0	1	0	0	1	1	0	0	0	0	0	0	0	0	0	0	0.294118	0.0961328	NA
CE	58	66	50	58	55	61	50	51	49	42	49	49	48	50	51	53	65	59	58	58	58	62	60	59	63	63	64	64	60	63	50	61.2353	1.70693e-05	NA
_CE1	5	5	5	5	6	7	6	8	7	6	7	7	7	7	7	5	5	5	5	5	5	6	5	6	6	6	6	5	5	6	6.54545	5.47059	0.00369849	NA
_CE3	5	10	4	4	4	4	6	6	6	5	5	6	5	6	7	5	8	7	7	6	5	9	9	8	10	10	10	10	9	10	5.81818	7.88235	0.0231814	NA
_CE4	12	12	11	12	11	12	13	13	13	11	12	12	12	12	12	11	11	11	11	11	11	11	11	11	11	11	11	11	11	11	12	11.2353	0.00608642	NA
_CE5	16	18	13	15	15	14	13	12	11	11	12	12	13	13	13	17	20	18	18	18	18	18	18	18	18	18	18	19	18	18	13.1818	17.6471	5.70459e-05	NA
_CE8	5	5	6	10	7	11	3	3	3	3	3	3	3	3	3	5	9	5	4	5	5	5	4	3	5	5	5	6	5	5	3.27273	5.76471	6.47074e-05	NA
_CE9	1	1	1	1	1	1	1	1	1	1	1	1	1	1	1	1	1	1	1	1	1	1	1	1	1	1	1	1	1	1	1	1	NA	NA
_CE12	7	7	5	5	5	6	4	4	4	3	4	4	4	4	4	5	5	6	6	6	6	6	6	6	6	6	7	6	5	6	4.18182	6	3.67149e-05	NA
_CE15	1	2	1	2	2	2	1	1	1	0	1	1	1	1	1	1	1	1	1	1	1	1	1	1	1	1	1	1	1	1	0.909091	1.17647	0.0750786	NA
_CE16	6	6	4	4	4	4	3	3	3	2	4	3	2	3	3	3	5	5	5	5	6	5	5	5	5	5	5	5	5	5	3.09091	5.05882	2.59927e-05	NA
EXPN	7	5	5	6	6	8	7	8	7	9	6	6	6	7	7	6	7	7	6	6	7	7	6	7	7	7	7	7	6	6	6.81818	6.64706	0.958822	NA
GH	352	439	310	345	342	363	332	322	328	294	295	310	297	329	315	323	382	377	361	386	370	397	379	378	390	388	393	396	384	389	318.727	382.824	3.7254e-07	NA
_GH1	4	6	3	2	3	4	2	1	1	1	2	2	1	1	2	2	5	4	4	4	4	4	4	4	4	5	5	5	4	4	1.72727	4.23529	3.23806e-05	NA
_GH2	8	10	6	8	8	9	6	6	6	7	7	8	6	7	6	8	7	7	7	7	7	7	7	7	7	7	7	7	7	6	6.72727	7.35294	0.0698855	NA
_GH3	24	33	21	26	24	26	21	21	20	18	18	20	18	19	18	20	27	29	25	28	28	30	28	29	29	27	30	30	30	30	19.8182	28.4706	1.33303e-05	NA
_GH5	20	22	16	20	19	22	16	15	15	15	15	15	17	15	16	18	23	22	21	22	20	23	22	22	24	22	23	23	22	22	16.1818	22	1.45302e-05	NA
__GH5_4	1	1	0	1	1	2	0	0	0	0	0	0	1	0	0	1	1	1	1	1	1	2	1	1	2	1	2	2	1	1	0.272727	1.29412	9.61351e-05	NA
__GH5_5	4	4	4	4	4	4	3	3	3	3	3	3	3	3	4	4	4	5	4	4	3	4	4	4	4	4	4	4	4	4	3.27273	4	0.000363565	NA
__GH5_7	2	3	2	3	3	3	2	2	2	2	2	2	2	2	2	3	4	3	2	3	3	3	3	3	3	3	3	3	3	3	2.09091	3	1.64999e-05	NA
__GH5_9	2	1	1	1	1	2	1	1	1	1	1	1	1	1	1	1	1	1	1	1	1	1	1	1	1	1	1	1	1	1	1	1.11765	0.26848	NA
__GH5_11	1	1	1	1	1	1	1	1	1	1	1	1	1	1	1	1	1	1	1	1	1	1	1	1	1	1	1	1	1	1	1	1	NA	NA
__GH5_12	2	2	2	2	2	2	2	2	2	2	2	2	2	2	2	2	2	2	2	2	2	2	2	2	2	2	2	2	2	2	2	2	NA	NA
__GH5_15	1	1	0	1	1	1	1	1	1	1	1	1	1	1	1	1	1	1	1	2	1	2	2	2	3	2	2	2	2	2	1	1.64706	0.00221407	NA
__GH5_16	3	4	3	3	3	3	3	3	3	3	3	3	4	3	3	3	3	3	3	3	3	3	3	3	3	3	3	3	3	3	3.09091	3.05882	0.792189	NA
__GH5_22	2	2	2	2	2	2	1	1	1	1	1	1	0	1	1	1	3	2	2	2	2	2	2	2	2	2	2	2	2	2	1	2.05882	3.55108e-06	NA
__GH5_23	0	1	0	0	0	0	0	0	0	0	0	0	0	0	0	0	1	1	1	1	1	1	1	1	1	1	1	1	1	1	0.0909091	0.823529	0.000215014	NA
__GH5_24	1	1	1	1	1	1	1	1	1	1	1	1	1	1	1	1	1	1	1	1	1	1	1	1	1	1	1	1	1	1	1	1	NA	NA
__GH5_31	1	1	0	1	0	1	0	0	0	0	0	0	1	0	0	0	1	1	2	1	1	1	1	1	1	1	1	1	1	1	0.272727	1	0.000150775	NA
__GH5_dist	0	0	0	0	0	0	1	0	0	0	0	0	0	0	0	0	0	0	0	0	0	0	0	0	0	0	0	0	0	0	0.0909091	0	0.241987	NA
_GH6	3	4	3	3	4	3	4	3	3	3	4	4	2	3	4	4	4	4	4	4	3	4	4	4	4	4	4	4	4	4	3.45455	3.76471	0.204428	NA
_GH7	9	7	5	8	8	8	6	7	8	5	6	6	6	5	5	6	6	7	7	7	5	7	7	7	7	7	7	7	7	7	6.09091	7.05882	0.00724877	NA
_GH10	9	7	8	8	12	12	9	9	9	10	10	10	10	10	12	6	6	6	6	6	6	6	6	6	6	6	6	6	6	6	9.18182	6.70588	0.0014452	NA
_GH11	3	5	3	3	6	6	5	6	6	6	6	6	6	6	6	4	4	4	4	4	3	4	4	5	4	4	4	4	4	4	5.54545	4.05882	0.000400511	NA
_GH12	5	7	7	7	8	7	7	6	6	6	6	5	7	6	6	7	7	7	7	7	7	7	7	7	7	7	7	7	7	7	6.27273	6.88235	0.00268165	NA
_GH13	13	13	13	13	13	13	14	13	16	13	13	14	13	15	14	13	15	14	14	14	14	14	15	14	13	14	14	14	14	14	13.8182	13.8235	0.698437	NA
__GH13_1	3	3	3	3	3	4	3	3	4	4	3	4	4	4	4	3	3	3	3	3	3	3	3	3	3	3	3	3	3	3	3.54545	3.05882	0.00479306	NA
__GH13_5	2	2	3	3	3	2	3	3	3	2	2	2	2	2	2	2	3	3	3	3	3	3	3	3	2	3	3	3	3	3	2.36364	2.76471	0.0397602	NA
__GH13_8	1	1	1	1	1	1	1	1	1	1	1	1	1	1	1	1	1	1	1	1	1	1	1	1	1	1	1	1	1	1	1	1	NA	NA
__GH13_22	2	2	2	2	2	2	3	2	4	2	3	3	2	3	3	2	3	2	2	2	2	2	2	2	2	2	2	2	2	2	2.63636	2.05882	0.00454652	NA
__GH13_25	1	1	1	1	1	1	1	1	1	1	1	1	1	1	1	1	1	1	1	1	1	1	1	1	1	1	1	1	1	1	1	1	NA	NA
__GH13_40	4	4	3	3	3	3	3	3	3	3	3	3	3	4	3	4	4	4	4	4	4	4	5	4	4	4	4	4	4	4	3.27273	3.94118	0.00142298	NA
_GH15	4	3	3	3	3	3	3	4	3	3	3	3	3	3	3	3	3	3	2	3	3	3	3	3	3	3	3	3	3	3	3	3.05882	0.693342	NA
_GH16	24	26	25	25	24	24	23	24	24	21	22	22	22	23	23	22	23	24	19	22	22	22	22	22	22	22	22	22	21	22	22.2727	22.7647	0.723609	NA
_GH17	9	7	8	8	7	7	7	6	6	7	7	7	7	7	7	7	7	7	7	7	7	7	6	6	7	7	7	7	7	7	6.81818	7.05882	0.340744	NA
_GH18	18	28	19	22	25	18	26	23	22	18	22	19	17	25	21	19	22	22	23	17	19	25	19	21	20	21	20	23	19	19	21.3636	20.7647	0.506073	NA
_GH20	3	3	1	3	3	3	3	3	3	3	3	3	3	3	3	3	3	3	3	3	2	3	3	3	3	3	3	3	3	3	3	2.94118	0.464613	NA
_GH26	1	1	1	1	1	1	1	1	1	1	1	1	1	1	1	1	1	1	1	1	1	1	1	1	1	1	1	1	1	1	1	1	NA	NA
_GH27	5	5	4	3	4	5	5	3	3	3	4	5	4	4	4	5	5	5	5	5	5	5	5	4	5	5	5	5	6	5	4.09091	4.88235	0.00630145	NA
_GH28	19	22	17	15	14	14	7	9	9	8	9	8	9	8	8	14	18	17	16	16	15	18	20	18	18	18	18	18	17	17	9.54545	17.5294	2.28584e-05	NA
_GH29	1	2	1	1	1	1	2	2	2	2	2	2	2	2	2	2	1	1	1	2	1	1	1	2	1	2	2	2	2	2	1.90909	1.47059	0.0217855	NA
_GH30	3	2	3	3	2	2	3	3	3	3	2	2	3	3	3	2	1	2	2	2	2	2	2	2	3	2	2	2	2	2	2.63636	2.11765	0.0143867	NA
__GH30_5	3	1	1	2	1	1	2	2	2	2	1	1	2	2	2	1	1	1	1	1	1	1	1	1	2	1	1	1	1	1	1.63636	1.23529	0.0285491	NA
__GH30_7	0	1	2	1	1	1	1	1	1	1	1	1	1	1	1	1	0	1	1	1	1	1	1	1	1	1	1	1	1	1	1	0.882353	0.26848	NA
_GH31	6	9	7	8	7	8	7	6	6	6	6	7	6	7	8	7	8	8	8	8	7	8	8	8	9	9	8	9	9	9	6.72727	8.17647	0.00043838	NA
_GH32	3	3	0	2	0	1	3	3	3	2	3	2	2	3	2	2	2	2	3	3	3	2	2	2	3	3	3	3	3	3	2.54545	2.52941	0.956788	NA
_GH33	1	1	0	1	0	1	0	1	1	0	0	1	1	1	1	1	1	1	1	1	1	1	1	1	1	1	1	1	1	1	0.727273	1	0.0282485	NA
_GH35	5	8	4	4	4	5	6	5	5	6	5	5	5	6	6	7	8	8	7	8	8	7	7	7	7	7	7	7	8	9	5.72727	7.05882	0.00488089	NA
_GH36	2	2	2	2	2	2	2	2	2	2	2	2	2	2	2	2	3	2	2	3	2	3	3	2	3	3	3	3	3	3	2	2.58824	0.00202117	NA
_GH37	2	2	1	2	1	2	2	2	2	2	2	2	2	2	2	2	2	2	2	2	2	2	2	2	2	2	2	2	2	2	2	2	NA	NA
_GH38	1	2	2	1	3	2	2	2	2	2	2	2	2	2	2	2	2	2	2	2	2	2	3	2	2	2	2	2	3	2	2	2	1	NA
_GH39	0	4	0	0	0	0	1	0	0	0	0	1	1	1	1	0	4	2	2	3	3	3	2	2	3	2	3	2	2	3	0.636364	2.23529	0.00181524	NA
_GH43	32	45	23	24	24	32	20	22	21	18	18	19	19	20	19	23	38	38	39	43	39	39	39	35	39	41	41	41	38	40	21.6364	37.8824	7.1736e-05	NA
_GH45	1	1	1	1	1	2	3	2	2	1	2	2	3	3	2	1	1	1	1	2	1	1	1	1	1	1	1	1	1	1	2	1.11765	0.000959192	NA
_GH47	11	11	11	11	10	12	11	11	12	11	11	12	11	12	11	11	11	10	11	11	11	12	11	11	11	11	11	11	11	11	11.2727	11.0588	0.235691	NA
_GH51	2	4	3	2	3	2	2	2	2	2	2	2	2	2	2	2	2	4	2	4	4	3	3	3	3	4	4	4	4	4	2	3.29412	0.000208659	NA
_GH53	2	2	2	2	2	2	2	2	2	2	2	2	2	2	2	2	3	3	3	3	3	3	3	3	3	3	3	3	3	3	2.09091	2.76471	0.000692121	NA
_GH54	1	1	0	0	0	1	1	1	1	1	1	1	1	1	1	1	1	1	1	1	1	1	1	1	1	1	1	1	1	1	1	0.941176	0.464613	NA
_GH55	3	6	2	5	4	6	8	12	12	8	5	5	3	8	8	5	5	4	4	5	5	6	6	5	5	5	5	6	5	6	7.09091	5.17647	0.145442	NA
_GH62	1	1	1	1	2	2	2	2	2	2	2	2	2	2	2	1	1	1	1	1	1	1	1	0	1	1	1	1	1	1	1.81818	1	8.40894e-05	NA
_GH63	1	1	1	1	1	1	1	1	1	1	1	1	1	1	1	1	3	1	1	2	2	2	1	2	2	1	2	1	2	2	1	1.58824	0.00470607	NA
_GH64	1	1	1	1	1	1	1	1	1	1	1	1	1	1	1	1	1	1	1	1	1	1	1	1	1	1	1	1	1	1	1	1	NA	NA
_GH65	0	1	0	1	0	0	1	1	1	1	1	1	1	1	1	0	0	0	0	0	0	0	0	0	0	0	0	0	0	0	0.818182	0.117647	0.000303495	NA
_GH67	1	1	1	1	1	1	1	1	1	1	1	1	1	1	1	1	1	1	1	1	1	1	1	1	1	1	1	1	1	1	1	1	NA	NA
_GH71	4	10	7	10	7	6	8	7	11	6	5	5	4	9	6	9	6	4	5	7	7	9	8	5	7	7	8	7	6	7	6.81818	6.94118	0.720582	NA
_GH72	4	4	4	4	5	5	6	6	6	6	6	6	6	6	6	4	4	4	4	4	4	4	4	4	4	4	4	4	4	4	5.63636	4.05882	2.5438e-05	NA
_GH74	2	2	2	2	2	2	2	1	1	1	1	1	1	2	2	2	2	2	2	2	2	2	2	2	2	2	2	2	2	2	1.45455	2	0.000836647	NA
_GH75	1	1	1	1	1	1	1	1	1	1	1	1	1	1	1	1	1	1	1	2	2	2	2	2	2	2	2	2	1	2	1	1.58824	0.00202117	NA
_GH76	8	10	8	9	9	9	9	9	9	8	9	8	8	8	8	9	9	9	9	9	8	10	9	9	10	10	10	10	10	9	8.54545	9.29412	0.00778448	NA
_GH78	13	21	7	11	7	12	9	5	5	4	4	7	4	5	4	11	15	14	14	15	15	17	16	17	18	16	17	17	15	14	6.54545	15.4706	2.83852e-05	NA
_GH79	4	5	3	3	3	4	5	4	4	4	4	3	5	4	4	3	5	4	3	4	4	4	4	4	4	4	4	4	4	4	3.90909	4.05882	0.495708	NA
_GH81	2	2	3	2	2	2	2	2	2	2	2	2	2	2	2	1	2	2	2	2	2	2	2	2	2	2	2	2	2	2	1.90909	2	0.241987	NA
_GH88	3	4	2	2	2	2	1	1	1	1	1	1	1	1	1	1	3	3	3	3	3	3	3	3	3	3	3	3	3	3	1.18182	2.94118	1.01399e-05	NA
_GH92	6	6	5	6	5	4	5	5	5	5	4	5	5	6	5	5	5	5	4	6	6	5	5	5	5	5	5	5	5	5	4.90909	5.23529	0.144979	NA
_GH93	3	4	2	2	2	2	3	3	3	3	3	3	3	4	3	2	3	4	3	4	4	4	3	4	4	4	4	4	4	4	3	3.58824	0.0101757	NA
_GH95	3	5	2	2	2	3	3	2	2	1	0	1	1	2	1	2	2	2	2	1	2	2	2	2	2	2	2	2	2	2	1.54545	2.23529	0.033818	NA
_GH105	7	6	7	6	7	7	5	5	5	5	4	6	4	5	6	4	5	5	5	5	5	5	4	5	5	5	5	5	5	5	4.90909	5.29412	0.236225	NA
_GH106	1	5	1	2	1	3	1	1	1	1	0	2	2	1	1	3	3	3	2	3	4	3	2	4	3	3	3	3	3	5	1.36364	3.11765	0.000191161	NA
_GH114	1	1	0	1	1	1	1	1	1	0	1	1	1	1	1	1	1	1	1	1	1	1	1	1	1	1	1	1	0	1	0.909091	0.941176	0.792189	NA
_GH115	3	3	4	3	4	3	2	2	2	2	2	2	2	2	2	3	3	3	3	3	3	3	3	4	3	3	3	3	3	3	2.18182	3.05882	1.53804e-05	NA
_GH125	3	3	3	3	3	3	3	3	3	3	3	3	3	3	3	3	3	3	3	3	3	3	3	3	3	3	3	3	3	3	3	3	NA	NA
_GH127	1	2	1	1	1	1	1	1	1	1	1	1	1	1	1	1	2	2	2	2	2	2	1	2	2	2	2	2	2	2	1.09091	1.76471	0.000692121	NA
_GH128	4	4	3	3	6	3	4	3	4	3	3	3	3	6	3	4	3	5	4	5	4	5	4	4	4	4	3	4	5	4	3.63636	4	0.126404	NA
_GH131	8	8	8	8	8	8	6	7	7	6	7	7	7	7	7	7	7	8	8	8	8	7	8	8	8	8	8	8	8	8	6.90909	7.88235	5.09154e-05	NA
_GH132	2	2	2	2	2	2	2	2	2	2	2	2	2	2	2	2	2	2	2	2	2	2	2	2	2	2	2	2	2	2	2	2	NA	NA
_GH133	1	1	1	1	1	1	1	1	1	1	1	1	1	1	1	1	1	1	1	1	1	1	1	1	1	1	1	1	1	1	1	1	NA	NA
_GH134	0	0	0	0	0	0	0	0	0	0	0	0	0	0	0	0	0	0	0	0	0	0	0	0	0	0	0	0	0	0	0	0	NA	NA
_GH135	0	1	0	1	0	1	0	0	0	0	0	0	0	0	0	1	1	1	1	1	1	1	1	1	1	1	1	1	1	1	0.181818	0.941176	6.51297e-05	NA
_GH139	0	0	0	0	0	0	1	1	1	1	1	1	1	1	1	0	0	0	0	0	0	0	0	0	0	0	0	0	0	0	0.818182	0	1.00178e-05	NA
_GH140	0	2	0	0	0	0	0	0	0	0	0	0	0	0	0	0	0	0	0	0	0	0	0	0	0	0	0	0	0	0	0	0.117647	0.464613	NA
_GH142	0	1	0	1	0	0	0	0	0	0	0	0	0	0	0	0	1	1	0	1	0	1	1	1	1	1	1	1	1	1	0	0.823529	3.28659e-05	NA
_GH145	1	1	1	1	1	1	1	1	1	1	1	1	1	1	1	2	2	2	2	2	2	2	2	2	2	2	2	2	2	2	1.18182	1.76471	0.00329504	NA
_GH146	1	1	0	1	1	2	1	1	1	1	0	1	1	1	1	0	1	1	1	1	0	1	1	1	1	1	1	1	1	1	0.818182	1	0.230312	NA
_GH152	1	1	1	1	1	1	1	1	1	1	0	1	1	1	1	1	1	1	1	1	1	2	1	1	1	1	1	1	1	1	0.909091	1.05882	0.170969	NA
_GH154	4	4	3	4	3	3	2	2	2	2	0	2	1	2	2	2	4	3	3	3	3	3	2	3	3	3	3	3	3	3	1.81818	3.17647	3.35579e-05	NA
GT	114	121	106	117	113	113	113	108	110	103	104	104	103	110	106	112	108	110	108	109	108	115	109	110	114	111	112	111	114	113	107.364	112.294	0.00314304	NA
_GT1	23	27	18	22	19	20	21	14	15	11	15	16	13	14	12	19	16	18	18	17	18	19	17	20	19	19	19	19	20	19	15.2727	19.5294	0.00159016	NA
_GT2	15	18	17	19	18	18	17	17	17	18	16	17	19	18	18	16	18	18	17	17	18	19	19	17	19	18	19	18	19	18	17.2727	18.0588	0.0232226	NA
_GT3	1	1	1	1	1	1	1	1	1	1	1	1	1	1	1	1	1	1	1	1	1	1	1	1	1	1	1	1	1	1	1	1	NA	NA
_GT4	5	5	4	5	5	5	5	5	5	5	5	5	5	5	5	5	5	5	5	5	5	5	5	5	5	5	5	5	5	5	5	5	NA	NA
_GT5	2	2	2	2	2	2	3	2	3	2	3	3	2	3	3	2	3	2	2	2	2	2	2	2	2	2	2	2	2	2	2.54545	2.05882	0.00479306	NA
_GT8	5	6	6	5	5	6	6	5	5	6	5	5	5	5	5	5	5	5	5	6	6	6	5	6	6	6	6	6	6	6	5.18182	5.70588	0.0084704	NA
_GT15	5	5	4	4	4	4	4	4	4	4	4	4	4	4	4	5	5	5	5	5	5	5	5	5	5	5	5	5	5	5	4.18182	4.88235	0.000303495	NA
_GT17	1	2	3	2	4	4	2	3	3	2	2	2	2	2	2	2	2	2	2	2	2	2	2	2	2	2	2	2	2	2	2.18182	2.05882	0.262322	NA
_GT20	3	3	3	3	3	3	3	3	3	3	3	3	3	3	3	3	3	3	3	3	3	3	3	3	3	3	3	3	3	3	3	3	NA	NA
_GT21	1	1	1	1	1	1	1	1	1	1	1	1	1	1	1	1	1	1	1	1	1	1	1	1	1	1	1	1	1	1	1	1	NA	NA
_GT22	4	4	4	4	4	3	4	4	4	4	4	4	4	4	4	4	4	4	4	4	4	4	4	4	4	4	4	4	5	5	4	4.05882	0.661286	NA
_GT24	1	1	1	1	1	1	1	1	1	1	1	1	1	1	1	1	1	1	1	1	1	1	1	1	1	1	1	1	1	1	1	1	NA	NA
_GT25	2	2	2	2	1	3	2	2	2	2	2	0	2	2	2	2	2	2	2	1	1	1	1	1	1	1	1	1	1	2	1.81818	1.47059	0.0534284	NA
_GT31	5	5	5	5	5	5	5	6	5	6	5	5	5	5	6	7	5	4	5	5	4	5	5	5	5	5	5	5	5	5	5.45455	4.88235	0.00787382	NA
_GT32	7	4	4	5	4	3	6	8	8	5	5	4	5	9	6	4	3	4	3	4	3	6	3	3	5	3	3	3	3	3	5.72727	3.82353	0.00461127	NA
_GT33	1	1	1	1	1	1	1	1	1	1	1	1	1	1	1	1	1	1	1	1	1	1	1	1	1	1	1	1	1	1	1	1	NA	NA
_GT34	2	3	2	3	2	2	2	2	2	2	2	2	2	2	2	3	3	3	2	3	2	3	3	3	3	3	3	3	3	3	2.09091	2.82353	0.000215014	NA
_GT35	1	1	1	1	1	1	1	1	1	1	1	1	1	1	1	1	1	1	1	1	1	1	1	1	1	1	1	1	1	1	1	1	NA	NA
_GT39	3	3	3	3	3	3	3	3	3	3	3	3	3	3	3	3	3	3	3	3	3	3	3	3	3	3	3	3	3	3	3	3	NA	NA
_GT41	1	1	1	1	1	1	1	1	1	1	1	1	1	1	1	1	1	1	1	1	1	1	1	1	1	1	1	1	1	1	1	1	NA	NA
_GT48	1	1	1	1	1	1	1	1	1	1	1	1	1	1	1	1	1	1	1	1	1	1	1	1	1	1	1	1	1	1	1	1	NA	NA
_GT50	1	1	1	1	1	1	1	1	1	1	1	1	1	1	1	1	1	1	1	1	1	1	1	1	1	1	1	1	1	1	1	1	NA	NA
_GT55	1	1	0	0	0	0	0	0	0	0	0	0	0	0	0	1	1	1	1	1	1	1	1	1	1	1	1	1	1	1	0.181818	0.882353	0.000303495	NA
_GT57	2	2	2	2	2	2	2	2	2	2	2	2	2	2	2	2	2	2	2	2	2	2	2	2	2	2	2	2	2	2	2	2	NA	NA
_GT58	1	1	1	1	1	1	1	1	1	1	1	1	1	1	1	1	1	1	1	1	1	1	1	1	1	1	1	1	1	1	1	1	NA	NA
_GT59	1	1	1	1	1	1	1	1	1	1	1	1	1	1	1	1	1	1	1	1	1	1	1	1	1	1	1	1	1	1	1	1	NA	NA
_GT61	0	0	0	1	0	0	0	1	0	2	0	1	0	1	1	0	1	1	1	1	1	1	1	1	1	1	1	1	1	1	0.636364	0.823529	0.285906	NA
_GT62	3	3	3	3	3	3	3	3	3	3	3	3	3	3	3	3	3	3	3	3	3	3	3	3	3	3	3	3	3	3	3	3	NA	NA
_GT66	1	1	1	1	1	1	1	1	1	1	1	1	1	1	1	1	1	1	1	1	1	1	1	1	1	1	1	1	1	1	1	1	NA	NA
_GT69	5	5	5	4	4	4	4	4	4	4	4	4	4	4	4	6	3	4	4	4	4	4	4	4	4	4	4	4	4	4	4.18182	4.05882	0.816605	NA
_GT71	3	4	2	4	7	6	2	3	4	2	4	4	4	4	4	3	3	3	3	3	3	3	3	2	3	3	3	3	3	3	3.36364	3.23529	0.302003	NA
_GT76	1	1	1	1	1	0	1	1	1	1	1	1	1	1	1	1	1	1	1	1	1	1	1	1	1	1	1	1	1	1	1	0.941176	0.464613	NA
_GT90	6	5	5	7	6	6	7	5	6	5	5	5	4	5	5	5	6	6	6	6	6	6	6	6	6	6	6	6	6	6	5.27273	6	0.0024064	NA
_Myosin_motor	2	2	2	2	2	2	2	2	2	2	2	2	2	2	2	2	2	2	2	2	2	2	2	2	2	2	2	2	2	2	2	2	NA	NA
PL	48	47	45	47	43	43	20	20	19	16	17	16	18	20	17	36	44	40	38	41	40	42	43	39	41	42	43	43	41	41	21.5455	42.6471	1.12199e-05	YES
_PL1	18	17	19	18	16	16	8	8	8	7	7	7	7	8	7	14	14	14	14	15	14	15	15	15	15	15	16	16	14	15	8.63636	15.4118	2.03789e-05	NA
__PL1_2	2	2	2	2	2	2	1	1	1	1	1	1	1	1	1	2	2	2	2	2	2	2	2	2	2	2	2	2	2	2	1.18182	2	1.00178e-05	NA
__PL1_4	7	7	8	6	5	5	3	3	3	2	2	2	2	3	2	5	5	5	5	5	5	6	6	5	6	5	6	6	5	5	2.90909	5.58824	3.85933e-05	NA
__PL1_7	5	5	5	6	5	5	3	3	3	3	3	3	3	3	3	4	4	4	4	5	4	4	4	5	4	5	5	5	4	5	3.18182	4.64706	2.03691e-05	NA
__PL1_10	1	1	1	1	1	1	1	1	1	1	1	1	1	1	1	1	1	1	1	1	1	1	1	1	1	1	1	1	1	1	1	1	NA	NA
_PL3	14	14	12	16	14	14	5	4	4	4	4	4	4	4	2	11	14	12	10	12	13	13	15	10	13	13	13	14	13	13	5.09091	13.2941	1.15796e-05	NA
__PL3_2	14	14	12	16	14	14	5	4	4	4	4	4	3	4	2	10	14	12	10	12	13	13	15	10	13	13	13	14	13	10	4.90909	13.1176	1.41777e-05	NA
_PL4	7	7	8	7	7	7	3	3	3	3	3	3	3	3	3	6	6	6	6	6	5	6	6	5	5	5	6	5	6	6	3.54545	5.94118	0.000223642	NA
__PL4_1	3	3	4	3	3	3	2	2	2	2	2	2	2	2	2	3	3	3	3	3	2	3	3	2	2	2	3	2	3	3	2.18182	2.70588	0.0084704	NA
__PL4_3	2	2	2	2	2	2	1	1	1	1	1	1	1	1	1	1	1	1	1	1	1	1	1	1	1	1	1	1	1	1	1	1.23529	0.0953936	NA
__PL4_5	2	2	2	2	2	2	0	0	0	0	0	0	0	0	0	2	2	2	2	2	2	2	2	2	2	2	2	2	2	2	0.363636	2	1.00178e-05	NA
_PL9	4	3	4	4	4	4	1	1	1	0	1	1	1	1	1	3	3	3	3	2	3	3	3	4	3	4	3	3	3	3	1.27273	3.23529	5.57391e-05	NA
__PL9_3	4	3	4	4	4	4	1	1	1	0	0	1	1	1	1	3	3	3	3	2	3	3	3	4	3	4	3	3	3	3	1.18182	3.23529	5.99037e-05	NA
_PL11	1	1	0	1	0	0	0	0	0	0	0	0	0	0	0	0	3	1	1	1	1	1	0	1	1	1	1	1	1	1	0.0909091	1	7.16035e-05	NA
__PL11_2	1	1	0	1	0	0	0	0	0	0	0	0	0	0	0	0	2	1	1	1	1	1	0	1	1	1	1	1	1	1	0.0909091	0.941176	7.16035e-05	NA
_PL14	0	0	0	0	0	0	0	0	0	0	0	0	0	0	0	0	0	0	0	0	1	0	0	0	0	0	0	0	0	0	0	0.0588235	0.464613	NA
__PL14_1	0	0	0	0	0	0	0	0	0	0	0	0	0	0	0	0	0	0	0	0	1	0	0	0	0	0	0	0	0	0	0	0.0588235	0.464613	NA
_PL20	0	1	0	0	0	0	1	2	1	0	0	0	0	2	1	0	1	1	1	1	1	1	1	1	1	1	1	1	1	1	0.727273	0.823529	0.521323	NA
_PL26	2	2	1	0	1	1	1	1	1	1	1	1	1	1	1	2	2	2	2	2	2	2	2	2	2	2	2	2	2	2	1.18182	1.82353	0.00087646	NA
_PL27	2	2	1	1	1	1	1	1	1	1	1	0	1	1	1	0	1	1	1	2	0	1	1	1	1	1	1	1	1	0	0.818182	1.05882	0.238414	NA
_PL35	0	0	0	0	0	0	0	0	0	0	0	0	1	0	1	0	0	0	0	0	0	0	0	0	0	0	0	0	0	0	0.181818	0	0.0820532	NA
__PL35_dist	0	0	0	0	0	0	0	0	0	0	0	0	0	1	0	0	0	0	0	0	0	0	0	0	0	0	0	0	0	0	0.0909091	0	0.241987	NA
CAZy	818	997	730	836	830	881	769	773	762	671	688	711	687	770	732	750	873	835	835	839	822	900	839	843	886	875	891	890	851	856	740.727	866.588	2.05969e-05	NA
