## Supplementary material for "Genome evolution and transcriptome plasticity associated with adaptation to monocot and eudicot plants in *Colletotrichum* fungi": Suppl7_CAZYmes_PBD.xlsx

### Sheet: Table 7
	Substrate	Predicted enzyme function	EUDI	EUDI	BOTH	EUDI	BOTH	EUDI	MONO	MONO	MONO	MONO	MONO	MONO	MONO	MONO	MONO	MONO	EUDI	EUDI	MONO	EUDI	EUDI	EUDI	EUDI	EUDI	EUDI	EUDI	EUDI	EUDI	EUDI	EUDI	MONO average	EUDI average	P-values (Wilcoxon test)	Disjoint set
Genome			Colorb1	Gloci1	Colch1	Colhig2	Colin1	Colto1	Colce1	Coler1	Colsu1	Colfa1	Colgr1	Colna1	Colca1	Colso1	Colzo1	Color1	Colsa1	Colgo1	Colph1	Colfi1	Colac2	Colab1	Colcu1	Collu1	Colta1	Colpa1	Colco1	Colme1	Colny1	Colsi1
AA1_2	lignin	MCO	3	4	3	4	3	3	3	3	3	3	3	3	3	3	3	3	4	4	4	4	4	4	4	4	4	4	4	4	4	4	3.09091	3.88235	5.55071e-05	NO
AA1_3	lignin	MCO	7	10	6	5	7	9	5	7	7	6	5	6	6	6	6	7	7	7	8	7	6	8	7	7	8	8	7	8	8	8	6.27273	7.47059	0.00627033	NO
AA3	unspecified		5	8	3	7	7	5	3	4	0	0	4	4	2	0	0	2	3	5	5	5	5	5	5	4	5	5	6	5	5	5	2.18182	5.17647	6.91255e-05	NO
AA3_1	cellulose	CDH	4	5	4	4	4	3	4	4	4	4	4	4	4	4	4	4	5	6	5	5	5	5	6	5	5	5	5	5	5	5	4.09091	4.88235	0.000897237	NO
AA3_2	H2O2 supply	GMC	25	35	20	27	33	33	26	20	26	23	21	20	25	32	29	26	32	28	28	30	28	32	30	33	30	30	30	31	29	30	25.0909	30.1765	0.00108051	NO
AA3_3	H2O2 supply	GMC	2	3	2	2	3	4	3	3	3	3	3	3	3	3	3	3	4	3	3	3	3	3	4	2	3	3	3	3	3	3	3	3	1	NO
AA3_4	H2O2 supply	GMC	0	1	0	0	0	0	0	1	1	0	0	1	0	0	0	2	1	1	1	0	0	0	0	0	0	0	0	0	0	0	0.545455	0.176471	0.106936	NO
AA5_1	H2O2 supply	CRO	1	0	1	1	1	0	1	1	1	1	1	1	1	1	1	1	1	1	1	1	1	1	1	1	1	1	1	1	1	1	1	0.882353	0.26848	NO
AA5_2	H2O2 supply	CRO	2	3	3	2	3	4	2	3	2	1	3	3	2	2	3	2	2	2	2	2	3	2	2	2	3	2	2	2	3	2	2.27273	2.35294	0.955537	NO
AA9	cellulose/hemicellulose	LPMO	27	30	26	27	30	28	27	28	30	26	28	27	28	30	28	26	28	28	28	27	27	26	25	25	26	27	26	26	25	26	27.8182	26.7059	0.0352143	NO
AA13	starch	LPMO	1	1	1	1	1	1	0	1	1	1	1	1	1	1	1	1	1	1	1	1	0	1	1	1	1	1	1	1	1	1	0.909091	0.941176	0.792189	NO
AA14	xylan	LPMO	0	0	0	0	0	0	0	0	0	0	0	0	0	0	0	0	1	1	1	1	0	1	1	1	1	1	1	1	1	1	0.0909091	0.705882	0.00192186	NO
AA16	cellulose	LPMO	3	3	3	3	3	3	2	2	2	2	0	2	2	2	2	3	3	3	3	3	2	3	3	3	3	3	3	3	3	3	2	2.94118	6.71122e-05	NO
CBM1	cellulose		21	25	26	23	29	32	23	20	20	19	21	22	23	21	22	23	18	25	23	24	23	25	23	25	24	25	26	26	21	23	21.5455	24.0588	0.00411603	NO
CBM6	cellulose		0	1	0	0	0	1	1	1	1	1	1	1	1	1	1	0	1	1	1	3	2	2	1	0	2	2	2	2	3	1	0.909091	1.41176	0.097861	NO
CBM20	starch		3	3	3	3	3	3	3	3	4	4	3	4	4	4	4	3	3	3	2	3	2	3	3	3	3	3	3	3	3	3	3.45455	2.94118	0.00816007	NO
CBM21	starch		1	1	1	1	1	1	1	1	1	1	1	1	1	1	1	1	1	1	1	1	1	1	1	1	1	1	1	1	1	1	1	1	NA	NO
CBM35	xylan		7	8	5	5	5	5	5	5	5	5	5	4	5	5	5	6	6	6	6	6	5	6	6	5	7	6	6	6	6	6	5.09091	6	0.00250725	NO
CBM42	arabinoxylan		1	1	0	0	0	1	1	1	1	1	1	1	1	1	1	1	1	1	1	1	1	1	1	1	1	1	1	1	1	1	1	0.941176	0.464613	NO
CBM63	cellulose		2	3	2	2	2	2	1	2	2	2	2	2	3	2	2	2	2	2	2	2	2	2	2	2	2	2	2	2	2	2	2	2.05882	0.693342	NO
CBM66	inulin		0	1	0	0	0	1	0	0	0	0	0	0	0	0	0	0	1	1	1	1	1	1	1	1	1	1	1	1	1	1	0.0909091	0.882353	5.55071e-05	NO
CBM67	pectin (rhamnose)		2	0	0	0	0	0	0	0	0	0	0	0	0	0	0	0	1	0	0	1	1	0	0	0	0	0	0	0	0	0	0	0.294118	0.0961328	NO
CE1	xylan	AXE/FAE	5	5	5	5	6	7	6	8	7	6	7	7	7	7	7	5	5	5	5	5	5	6	5	6	6	6	6	5	5	6	6.54545	5.47059	0.00369849	NO
CE3	xylan	AXE	5	10	4	4	4	4	6	6	6	5	5	6	5	6	7	5	8	7	7	6	5	9	9	8	10	10	10	10	9	10	5.81818	7.88235	0.0231814	NO
CE8	pectin	PME	5	5	6	10	7	11	3	3	3	3	3	3	3	3	3	5	9	5	4	5	5	5	4	3	5	5	5	6	5	5	3.27273	5.76471	6.47074e-05	NO
CE12	pectin	RGAE	7	7	5	5	5	6	4	4	4	3	4	4	4	4	4	5	5	6	6	6	6	6	6	6	6	6	7	6	5	6	4.18182	6	3.67149e-05	NO
CE15	xylan	GE	1	2	1	2	2	2	1	1	1	0	1	1	1	1	1	1	1	1	1	1	1	1	1	1	1	1	1	1	1	1	0.909091	1.17647	0.0750786	NO
CE16	hemicellulose	HAE	6	6	4	4	4	4	3	3	3	2	4	3	2	3	3	3	5	5	5	5	6	5	5	5	5	5	5	5	5	5	3.09091	5.05882	2.59927e-05	NO
EXPN			7	5	5	6	6	8	7	8	7	9	6	6	6	7	7	6	7	7	6	6	7	7	6	7	7	7	7	7	6	6	6.81818	6.64706	0.958822	NO
GH1	cellulose	BGL	4	6	3	2	3	4	2	1	1	1	2	2	1	1	2	2	5	4	4	4	4	4	4	4	4	5	5	5	4	4	1.72727	4.23529	3.23806e-05	NO
GH2	hemicellulose/pectin	MND/LAC/GUS	8	10	6	8	8	9	6	6	6	7	7	8	6	7	6	8	7	7	7	7	7	7	7	7	7	7	7	7	7	6	6.72727	7.35294	0.0698855	NO
GH3	xylan/cellulose	BXL/BGL	24	33	21	26	24	26	21	21	20	18	18	20	18	19	18	20	27	29	25	28	28	30	28	29	29	27	30	30	30	30	19.8182	28.4706	1.33303e-05	NO
GH5_4	cellulose	EGL	1	1	0	1	1	2	0	0	0	0	0	0	1	0	0	1	1	1	1	1	1	2	1	1	2	1	2	2	1	1	0.272727	1.29412	9.61351e-05	NO
GH5_5	cellulose	EGL	4	4	4	4	4	4	3	3	3	3	3	3	3	3	4	4	4	5	4	4	3	4	4	4	4	4	4	4	4	4	3.27273	4	0.000363565	NO
GH5_7	galactomannan	MAN	2	3	2	3	3	3	2	2	2	2	2	2	2	2	2	3	4	3	2	3	3	3	3	3	3	3	3	3	3	3	2.09091	3	1.64999e-05	NO
GH5_16	pectin	endo-beta-1,6-galactanase	3	4	3	3	3	3	3	3	3	3	3	3	4	3	3	3	3	3	3	3	3	3	3	3	3	3	3	3	3	3	3.09091	3.05882	0.792189	NO
GH5_22	cellulose	EGL	2	2	2	2	2	2	1	1	1	1	1	1	0	1	1	1	3	2	2	2	2	2	2	2	2	2	2	2	2	2	1	2.05882	3.55108e-06	NO
GH6	cellulose	CBH	3	4	3	3	4	3	4	3	3	3	4	4	2	3	4	4	4	4	4	4	3	4	4	4	4	4	4	4	4	4	3.45455	3.76471	0.204428	NO
GH7	cellulose	CBH	9	7	5	8	8	8	6	7	8	5	6	6	6	5	5	6	6	7	7	7	5	7	7	7	7	7	7	7	7	7	6.09091	7.05882	0.00724877	NO
GH10	xylan	XLN	9	7	8	8	12	12	9	9	9	10	10	10	10	10	12	6	6	6	6	6	6	6	6	6	6	6	6	6	6	6	9.18182	6.70588	0.0014452	NO
GH11	xylan	XLN	3	5	3	3	6	6	5	6	6	6	6	6	6	6	6	4	4	4	4	4	3	4	4	5	4	4	4	4	4	4	5.54545	4.05882	0.000400511	NO
GH12	cellulose/xyloglucan	EGL/XEG	5	7	7	7	8	7	7	6	6	6	6	5	7	6	6	7	7	7	7	7	7	7	7	7	7	7	7	7	7	7	6.27273	6.88235	0.00268165	NO
GH13_1	starch	AMY	3	3	3	3	3	4	3	3	4	4	3	4	4	4	4	3	3	3	3	3	3	3	3	3	3	3	3	3	3	3	3.54545	3.05882	0.00479306	NO
GH13_5	starch	AMY	2	2	3	3	3	2	3	3	3	2	2	2	2	2	2	2	3	3	3	3	3	3	3	3	2	3	3	3	3	3	2.36364	2.76471	0.0397602	NO
GH13_40	starch	AGD	4	4	3	3	3	3	3	3	3	3	3	3	3	4	3	4	4	4	4	4	4	4	5	4	4	4	4	4	4	4	3.27273	3.94118	0.00142298	NO
GH15	starch	GLA	4	3	3	3	3	3	3	4	3	3	3	3	3	3	3	3	3	3	2	3	3	3	3	3	3	3	3	3	3	3	3	3.05882	0.693342	NO
GH26	galactomannan	MAN	1	1	1	1	1	1	1	1	1	1	1	1	1	1	1	1	1	1	1	1	1	1	1	1	1	1	1	1	1	1	1	1	NA	NO
GH27	galactomannan	AGL	5	5	4	3	4	5	5	3	3	3	4	5	4	4	4	5	5	5	5	5	5	5	5	4	5	5	5	5	6	5	4.09091	4.88235	0.00630145	NO
GH28	pectin	PGA/PGX/RHG/RGX/XGH	19	22	17	15	14	14	7	9	9	8	9	8	9	8	8	14	18	17	16	16	15	18	20	18	18	18	18	18	17	17	9.54545	17.5294	2.28584e-05	NO
GH29	xyloglucan	AFC	1	2	1	1	1	1	2	2	2	2	2	2	2	2	2	2	1	1	1	2	1	1	1	2	1	2	2	2	2	2	1.90909	1.47059	0.0217855	NO
GH30_5	pectin	endo-beta-1,6-galactanase	3	1	1	2	1	1	2	2	2	2	1	1	2	2	2	1	1	1	1	1	1	1	1	1	2	1	1	1	1	1	1.63636	1.23529	0.0285491	NO
GH30_7	xylan	XLN/XBH	0	1	2	1	1	1	1	1	1	1	1	1	1	1	1	1	0	1	1	1	1	1	1	1	1	1	1	1	1	1	1	0.882353	0.26848	NO
GH31	starch/xyloglucan	AGD/AXL	6	9	7	8	7	8	7	6	6	6	6	7	6	7	8	7	8	8	8	8	7	8	8	8	9	9	8	9	9	9	6.72727	8.17647	0.00043838	NO
GH32	inulin	INV/INU/INX	3	3	0	2	0	1	3	3	3	2	3	2	2	3	2	2	2	2	3	3	3	2	2	2	3	3	3	3	3	3	2.54545	2.52941	0.956788	NO
GH35	pectin/hemicellulose	LAC	5	8	4	4	4	5	6	5	5	6	5	5	5	6	6	7	8	8	7	8	8	7	7	7	7	7	7	7	8	9	5.72727	7.05882	0.00488089	NO
GH36	galactomannan	AGL	2	2	2	2	2	2	2	2	2	2	2	2	2	2	2	2	3	2	2	3	2	3	3	2	3	3	3	3	3	3	2	2.58824	0.00202117	NO
GH39	xylan	BXL	0	4	0	0	0	0	1	0	0	0	0	1	1	1	1	0	4	2	2	3	3	3	2	2	3	2	3	2	2	3	0.636364	2.23529	0.00181524	NO
GH43	hemicellulose/pectin	ABF/BXL/ABN	32	45	23	24	24	32	20	22	21	18	18	19	19	20	19	23	38	38	39	43	39	39	39	35	39	41	41	41	38	40	21.6364	37.8824	7.1736e-05	NO
GH45	cellulose	EGL	1	1	1	1	1	2	3	2	2	1	2	2	3	3	2	1	1	1	1	2	1	1	1	1	1	1	1	1	1	1	2	1.11765	0.000959192	NO
GH51	hemicellulose/pectin	ABF	2	4	3	2	3	2	2	2	2	2	2	2	2	2	2	2	2	4	2	4	4	3	3	3	3	4	4	4	4	4	2	3.29412	0.000208659	NO
GH53	pectin	GAL	2	2	2	2	2	2	2	2	2	2	2	2	2	2	2	2	3	3	3	3	3	3	3	3	3	3	3	3	3	3	2.09091	2.76471	0.000692121	NO
GH54	hemicellulose/pectin	ABF	1	1	0	0	0	1	1	1	1	1	1	1	1	1	1	1	1	1	1	1	1	1	1	1	1	1	1	1	1	1	1	0.941176	0.464613	NO
GH62	xylan	AXH	1	1	1	1	2	2	2	2	2	2	2	2	2	2	2	1	1	1	1	1	1	1	1	0	1	1	1	1	1	1	1.81818	1	8.40894e-05	NO
GH67	xylan	AGU	1	1	1	1	1	1	1	1	1	1	1	1	1	1	1	1	1	1	1	1	1	1	1	1	1	1	1	1	1	1	1	1	NA	NO
GH74	xyloglucan	XEG	2	2	2	2	2	2	2	1	1	1	1	1	1	2	2	2	2	2	2	2	2	2	2	2	2	2	2	2	2	2	1.45455	2	0.000836647	NO
GH78	pectin	RHA	13	21	7	11	7	12	9	5	5	4	4	7	4	5	4	11	15	14	14	15	15	17	16	17	18	16	17	17	15	14	6.54545	15.4706	2.83852e-05	NO
GH88	pectin	UGH	3	4	2	2	2	2	1	1	1	1	1	1	1	1	1	1	3	3	3	3	3	3	3	3	3	3	3	3	3	3	1.18182	2.94118	1.01399e-05	NO
GH93	pectin	ABX	3	4	2	2	2	2	3	3	3	3	3	3	3	4	3	2	3	4	3	4	4	4	3	4	4	4	4	4	4	4	3	3.58824	0.0101757	NO
GH95	xyloglucan	AFC	3	5	2	2	2	3	3	2	2	1	0	1	1	2	1	2	2	2	2	1	2	2	2	2	2	2	2	2	2	2	1.54545	2.23529	0.033818	NO
GH105	pectin	URGH	7	6	7	6	7	7	5	5	5	5	4	6	4	5	6	4	5	5	5	5	5	5	4	5	5	5	5	5	5	5	4.90909	5.29412	0.236225	NO
GH115	xylan	AGU	3	3	4	3	4	3	2	2	2	2	2	2	2	2	2	3	3	3	3	3	3	3	3	4	3	3	3	3	3	3	2.18182	3.05882	1.53804e-05	NO
GH131	cellulose	EGL	8	8	8	8	8	8	6	7	7	6	7	7	7	7	7	7	7	8	8	8	8	7	8	8	8	8	8	8	8	8	6.90909	7.88235	5.09154e-05	NO
GH133	starch	AMG	1	1	1	1	1	1	1	1	1	1	1	1	1	1	1	1	1	1	1	1	1	1	1	1	1	1	1	1	1	1	1	1	NA	NO
GH134	galactomannan	MAN	0	0	0	0	0	0	0	0	0	0	0	0	0	0	0	0	0	0	0	0	0	0	0	0	0	0	0	0	0	0	0	0	NA	NO
GH154	cellulose	GUS	4	4	3	4	3	3	2	2	2	2	0	2	1	2	2	2	4	3	3	3	3	3	2	3	3	3	3	3	3	3	1.81818	3.17647	3.35579e-05	NO
PL1_2	pectin	PLY	2	2	2	2	2	2	1	1	1	1	1	1	1	1	1	2	2	2	2	2	2	2	2	2	2	2	2	2	2	2	1.18182	2	1.00178e-05	NO
PL1_4	pectin	PEL	7	7	8	6	5	5	3	3	3	2	2	2	2	3	2	5	5	5	5	5	5	6	6	5	6	5	6	6	5	5	2.90909	5.58824	3.85933e-05	NO
PL1_7	pectin	PLY	5	5	5	6	5	5	3	3	3	3	3	3	3	3	3	4	4	4	4	5	4	4	4	5	4	5	5	5	4	5	3.18182	4.64706	2.03691e-05	NO
PL1_10	pectin	PLY	1	1	1	1	1	1	1	1	1	1	1	1	1	1	1	1	1	1	1	1	1	1	1	1	1	1	1	1	1	1	1	1	NA	NO
PL3	pectin	PLY	14	14	12	16	14	14	5	4	4	4	4	4	4	4	2	11	14	12	10	12	13	13	15	10	13	13	13	14	13	13	5.09091	13.2941	1.15796e-05	NO
PL4	pectin	RGL	7	7	8	7	7	7	3	3	3	3	3	3	3	3	3	6	6	6	6	6	5	6	6	5	5	5	6	5	6	6	3.54545	5.94118	0.000223642	NO
PL9	pectin	PLY	4	3	4	4	4	4	1	1	1	0	1	1	1	1	1	3	3	3	3	2	3	3	3	4	3	4	3	3	3	3	1.27273	3.23529	5.57391e-05	NO
PL11	pectin	RGL	1	1	0	1	0	0	0	0	0	0	0	0	0	0	0	0	3	1	1	1	1	1	0	1	1	1	1	1	1	1	0.0909091	1	7.16035e-05	NO
PL26	pectin	RGL	2	2	1	0	1	1	1	1	1	1	1	1	1	1	1	2	2	2	2	2	2	2	2	2	2	2	2	2	2	2	1.18182	1.82353	0.00087646	NO
Total			418	504	367	397	412	445	342	336	337	309	317	333	327	345	338	369	443	439	422	445	424	451	440	433	453	453	460	460	442	448	343.182	444.412	1.84861e-05	NO
