## Supplementary material for "Genome evolution and transcriptome plasticity associated with adaptation to monocot and eudicot plants in *Colletotrichum* fungi": Suppl8_MEROPS.xlsx

### Sheet: Foglio1
	EUDI	EUDI	BOTH	EUDI	BOTH	EUDI	MONO	MONO	MONO	MONO	MONO	MONO	MONO	MONO	MONO	MONO	EUDI	EUDI	MONO	EUDI	EUDI	EUDI	EUDI	EUDI	EUDI	EUDI	EUDI	EUDI	EUDI	EUDI	MONO average	EUDI average	P-values (Wilcoxon test)	Disjoint set
Genome	Colorb1	Gloci1	Colch1	Colhig2	Colin1	Colto1	Colce1	Coler1	Colsu1	Colfa1	Colgr1	Colna1	Colca1	Colso1	Colzo1	Color1	Colsa1	Colgo1	Colph1	Colfi1	Colac2	Colab1	Colcu1	Collu1	Colta1	Colpa1	Colco1	Colme1	Colny1	Colsi1
AA	16	18	15	22	16	17	15	15	14	15	13	14	15	16	17	18	19	23	22	21	20	20	20	22	20	19	19	22	21	20	15.8182	19.9412	0.000457353	NA
-pepsin	16	17	15	22	16	16	15	14	14	15	13	14	15	16	17	18	19	22	21	20	19	19	20	21	19	18	18	21	20	19	15.6364	19.1765	0.000712405	NA
--A01A	15	16	14	20	15	14	14	13	13	14	12	13	14	15	16	17	18	21	20	19	18	18	19	20	18	17	17	20	19	18	14.6364	18.0588	0.00107533	NA
---penicillopepsin	1	1	0	0	0	0	0	1	0	1	1	0	0	1	1	0	0	0	0	0	0	0	0	0	0	0	0	0	0	0	0.454545	0.117647	0.0520046	NA
---endothiapepsin	1	1	1	1	1	1	1	1	1	1	1	1	1	1	1	1	1	2	1	1	1	1	1	1	1	1	1	1	1	1	1	1.05882	0.464613	NA
---saccharopepsin	1	1	1	2	1	1	1	1	1	1	1	1	1	1	1	1	1	1	1	1	1	1	1	1	1	1	1	1	1	1	1	1.05882	0.464613	NA
---A01.044	0	0	0	1	1	1	1	0	1	0	0	1	1	1	1	1	1	1	1	1	1	1	1	1	1	1	1	1	1	1	0.727273	0.882353	0.321132	NA
---A01.077	0	1	0	1	0	1	1	1	1	1	1	1	1	1	1	1	1	1	1	1	1	1	1	1	1	1	1	1	1	1	1	0.941176	0.464613	NA
---A01.080	1	1	1	1	1	1	1	1	1	1	1	1	1	1	1	1	1	1	1	1	1	1	1	1	1	1	1	1	1	1	1	1	NA	NA
---A01.081	0	0	0	0	0	0	0	1	0	0	0	0	1	1	1	0	1	1	1	1	1	1	1	1	1	1	1	1	1	1	0.454545	0.764706	0.10645	NA
---A01.082	1	1	1	1	1	1	1	1	1	1	1	1	1	1	1	1	1	1	1	1	1	1	1	1	1	1	1	1	1	1	1	1	NA	NA
---A01.UNA	3	2	3	4	2	1	3	1	1	2	1	1	1	1	2	3	3	4	4	3	2	2	3	4	2	1	2	4	3	3	1.81818	2.70588	0.036273	NA
---A01.UPA	7	8	7	9	8	7	5	5	6	6	5	6	6	6	6	8	8	9	9	9	9	9	9	9	9	9	8	9	9	8	6.18182	8.52941	0.000127341	NA
--A01X	1	1	1	2	1	2	1	1	1	1	1	1	1	1	1	1	1	1	1	1	1	1	1	1	1	1	1	1	1	1	1	1.11765	0.26848	NA
---A01.UPW	1	1	1	2	1	2	1	1	1	1	1	1	1	1	1	1	1	1	1	1	1	1	1	1	1	1	1	1	1	1	1	1.11765	0.26848	NA
-retropepsin	0	1	0	0	0	0	0	0	0	0	0	0	0	0	0	0	0	1	1	1	1	1	0	1	1	1	1	1	1	1	0.0909091	0.705882	0.00192186	NA
--A02D	0	1	0	0	0	0	0	0	0	0	0	0	0	0	0	0	0	1	1	1	1	1	0	1	1	1	1	1	1	1	0.0909091	0.705882	0.00192186	NA
---A02.UPD	0	1	0	0	0	0	0	0	0	0	0	0	0	0	0	0	0	1	1	1	1	1	0	1	1	1	1	1	1	1	0.0909091	0.705882	0.00192186	NA
-Copia transposon endopeptidase	0	0	0	0	0	1	0	1	0	0	0	0	0	0	0	0	0	0	0	0	0	0	0	0	0	0	0	0	0	0	0.0909091	0.0588235	0.792189	NA
--A11X	0	0	0	0	0	1	0	1	0	0	0	0	0	0	0	0	0	0	0	0	0	0	0	0	0	0	0	0	0	0	0.0909091	0.0588235	0.792189	NA
---A11.UNW	0	0	0	0	0	1	0	1	0	0	0	0	0	0	0	0	0	0	0	0	0	0	0	0	0	0	0	0	0	0	0.0909091	0.0588235	0.792189	NA
AC	1	1	1	0	0	1	0	0	0	1	0	0	1	0	0	0	1	0	0	0	0	0	0	0	0	0	0	0	0	1	0.181818	0.294118	0.530787	NA
-signal peptidase II	1	1	1	0	0	1	0	0	0	1	0	0	1	0	0	0	1	0	0	0	0	0	0	0	0	0	0	0	0	1	0.181818	0.294118	0.530787	NA
--signal peptidase II	0	0	0	0	0	0	0	0	0	1	0	0	1	0	0	0	1	0	0	0	0	0	0	0	0	0	0	0	0	1	0.181818	0.117647	0.669673	NA
--A08.UPW	1	1	1	0	0	1	0	0	0	0	0	0	0	0	0	0	0	0	0	0	0	0	0	0	0	0	0	0	0	0	0	0.176471	0.160306	NA
AD	4	4	2	5	3	2	2	3	3	2	2	5	2	3	2	4	4	3	3	4	3	4	3	2	5	3	3	4	5	3	2.81818	3.58824	0.0419843	NA
-presenilin	4	4	2	5	3	2	2	3	3	2	2	5	2	3	2	4	4	3	3	4	3	4	3	2	5	3	3	4	5	3	2.81818	3.58824	0.0419843	NA
--A22A	2	0	0	1	1	1	0	0	0	0	0	3	0	0	0	2	0	0	0	2	0	0	0	0	2	0	0	0	2	2	0.454545	0.705882	0.345929	NA
---presenilin 1	1	0	0	0	0	0	0	0	0	0	0	1	0	0	0	1	0	0	0	1	0	0	0	0	1	0	0	0	1	1	0.181818	0.294118	0.530787	NA
---A22.002	1	0	0	1	1	1	0	0	0	0	0	2	0	0	0	1	0	0	0	1	0	0	0	0	1	0	0	0	1	1	0.272727	0.411765	0.312753	NA
--A22B	2	4	2	4	2	1	2	3	3	2	2	2	2	3	2	2	4	3	3	2	3	4	3	2	3	3	3	4	3	1	2.36364	2.88235	0.0851895	NA
---impas 1 peptidase	0	2	0	1	0	0	0	0	0	0	0	0	0	0	0	0	0	0	0	0	0	0	0	0	0	0	0	0	0	0	0	0.176471	0.268809	NA
---A22.005	0	1	0	0	0	0	0	0	0	0	0	0	0	0	0	0	0	0	0	0	0	0	0	0	0	0	0	0	0	0	0	0.0588235	0.464613	NA
---A22.A04	0	0	0	0	0	0	0	0	0	0	0	0	0	0	0	0	1	0	0	0	0	0	0	0	0	0	0	0	0	0	0	0.0588235	0.464613	NA
---A22.A05	0	0	0	0	0	0	0	0	0	0	0	0	0	0	0	0	0	0	0	0	0	1	0	0	0	1	0	1	0	0	0	0.176471	0.160306	NA
---A22.A12	0	0	0	1	1	0	1	1	1	0	0	0	1	1	0	1	1	1	1	1	1	1	1	1	1	1	1	1	1	0	0.636364	0.764706	0.489615	NA
---A22.A14	1	0	1	1	0	0	0	1	1	1	1	1	0	1	1	0	1	1	1	0	1	1	1	0	1	0	1	1	1	0	0.727273	0.647059	0.684148	NA
---A22.A15	0	0	0	0	0	0	0	0	0	0	0	0	0	0	0	0	0	0	0	0	0	0	0	0	0	0	0	0	0	0	0	0	NA	NA
---A22.UNB	1	1	1	1	1	1	1	1	1	1	1	1	1	1	1	1	1	1	1	1	1	1	1	1	1	1	1	1	1	1	1	1	NA	NA
AE	0	0	0	0	0	0	0	1	0	0	0	0	0	0	0	0	0	0	0	0	0	0	0	0	0	0	0	0	0	0	0.0909091	0	0.241987	NA
-gpr protease	0	0	0	0	0	0	0	1	0	0	0	0	0	0	0	0	0	0	0	0	0	0	0	0	0	0	0	0	0	0	0.0909091	0	0.241987	NA
--gpr peptidase	0	0	0	0	0	0	0	1	0	0	0	0	0	0	0	0	0	0	0	0	0	0	0	0	0	0	0	0	0	0	0.0909091	0	0.241987	NA
CA	23	32	22	23	22	22	23	24	24	21	23	25	21	28	27	17	20	26	24	22	25	22	19	24	21	22	21	24	23	25	23.3636	23.1765	0.537267	NA
-papain	5	13	6	6	4	7	6	6	7	6	6	7	6	9	9	2	4	8	6	6	7	6	3	6	5	5	5	6	7	7	6.36364	6.23529	0.463692	NA
--papain	4	12	4	4	2	5	4	5	6	4	4	5	4	7	7	1	3	6	4	4	5	4	1	4	3	3	3	4	5	5	4.63636	4.41176	0.328405	NA
---cathepsin F	0	0	0	0	0	0	0	0	0	1	0	0	0	0	1	0	0	0	0	0	0	0	0	0	0	0	0	0	0	0	0.181818	0	0.0820532	NA
---C01.022	0	1	0	1	0	1	0	0	0	0	0	0	0	1	1	0	0	0	0	0	0	0	0	0	0	0	0	0	0	0	0.181818	0.176471	1	NA
----C01.A04	0	1	0	1	0	1	0	0	0	0	0	0	0	1	1	0	0	0	0	0	0	0	0	0	0	0	0	0	0	0	0.181818	0.176471	1	NA
---cathepsin L	1	3	1	1	1	1	1	1	1	1	1	1	1	1	1	1	1	1	1	1	1	1	1	1	1	1	1	1	1	1	1	1.11765	0.464613	NA
----cathepsin V	1	3	1	1	1	1	1	1	1	1	1	1	1	1	1	1	1	1	1	1	1	1	1	1	1	1	1	1	1	1	1	1.11765	0.464613	NA
---cathepsin S	0	1	0	1	0	0	1	1	2	0	0	1	2	2	1	0	1	1	0	1	1	0	0	0	0	0	0	1	0	1	0.909091	0.470588	0.161002	NA
---cathepsin K	0	1	0	0	0	0	0	0	0	0	0	0	0	0	0	0	0	0	0	0	0	0	0	0	0	0	0	0	0	0	0	0.0588235	0.464613	NA
---insect 26/29 kDa peptidase	0	1	0	0	0	0	0	0	0	0	0	0	0	0	0	0	0	0	0	0	0	0	0	0	0	0	0	0	0	0	0	0.0588235	0.464613	NA
---C01.107	3	3	3	1	1	3	2	2	2	2	2	2	1	2	2	0	1	3	2	1	2	2	0	2	1	1	1	1	3	2	1.72727	1.76471	0.959816	NA
---SmCL3 peptidase ({Schistosoma}-type)	0	1	0	0	0	0	0	1	1	0	1	1	0	1	1	0	0	0	0	0	0	0	0	0	0	0	0	0	0	0	0.545455	0.0588235	0.00479306	NA
---C01.A54	0	1	0	0	0	0	0	0	0	0	0	0	0	0	0	0	0	1	1	1	1	1	0	1	1	1	1	1	1	1	0.0909091	0.705882	0.00192186	NA
--bleomycin hydrolase	1	1	2	2	2	2	2	1	1	2	2	2	2	2	2	1	1	2	2	2	2	2	2	2	2	2	2	2	2	2	1.72727	1.82353	0.573951	NA
---bleomycin hydrolase (animal)	1	1	2	2	2	2	2	1	1	2	2	2	2	2	2	1	1	2	2	2	2	2	2	2	2	2	2	2	2	2	1.72727	1.82353	0.573951	NA
-calpain	0	0	0	0	0	0	0	0	0	0	0	0	0	1	0	0	0	0	0	0	0	0	0	0	0	0	0	0	0	0	0.0909091	0	0.241987	NA
--C02A	0	0	0	0	0	0	0	0	0	0	0	0	0	1	0	0	0	0	0	0	0	0	0	0	0	0	0	0	0	0	0.0909091	0	0.241987	NA
---Tpr peptidase ({Porphyromonas gingivalis})	0	0	0	0	0	0	0	0	0	0	0	0	0	1	0	0	0	0	0	0	0	0	0	0	0	0	0	0	0	0	0.0909091	0	0.241987	NA
-ubiquitin C-terminal hydrolase	4	5	4	2	4	3	5	5	5	4	5	5	4	5	5	4	4	5	5	4	5	3	4	5	3	3	3	4	3	4	4.72727	3.76471	0.00496597	NA
--ubiquitinyl hydrolase-L3	1	1	1	1	1	1	1	1	1	1	1	1	1	1	1	1	1	1	1	1	1	1	1	1	1	1	1	1	1	1	1	1	NA	NA
--ubiquitinyl hydrolase-L5	1	1	0	0	0	0	1	1	1	0	1	1	1	1	1	1	1	1	1	1	1	0	1	1	0	0	0	1	0	1	0.909091	0.588235	0.076334	NA
--C12.UNW	1	1	1	0	1	1	1	1	1	1	1	1	1	1	1	1	1	1	1	1	1	1	1	1	1	1	1	1	1	1	1	0.941176	0.464613	NA
--C12.UPW	1	2	2	1	2	1	2	2	2	2	2	2	1	2	2	1	1	2	2	1	2	1	1	2	1	1	1	1	1	1	1.81818	1.23529	0.00329504	NA
-ubiquitin-specific protease	9	9	8	9	8	7	9	9	9	9	9	9	9	10	9	9	9	9	9	8	9	9	8	9	9	9	9	9	9	8	9.09091	8.70588	0.0483271	NA
--C19.008	1	1	1	1	1	0	1	1	1	1	1	1	1	1	1	1	1	1	1	1	1	1	1	1	1	1	1	1	1	1	1	0.941176	0.464613	NA
--C19.972	1	1	1	1	1	1	1	1	1	1	1	1	1	1	1	1	1	1	1	1	1	1	1	1	1	1	1	1	1	1	1	1	NA	NA
--C19.A59	1	1	1	1	1	1	1	1	1	1	1	1	1	1	1	1	1	1	1	1	1	1	1	1	1	1	1	1	1	1	1	1	NA	NA
--C19.A60	1	1	1	1	1	1	1	1	1	1	1	1	1	1	1	1	1	1	1	1	1	1	1	1	1	1	1	1	1	1	1	1	NA	NA
--C19.A65	1	1	0	1	0	1	1	1	1	1	1	1	1	1	1	1	1	1	1	1	1	1	1	1	1	1	1	1	1	1	1	1	NA	NA
--C19.UNW	3	3	3	3	3	2	3	3	3	3	3	3	3	3	3	3	3	3	3	2	3	3	3	3	3	3	3	3	3	2	3	2.82353	0.160306	NA
--C19.UPW	1	1	1	1	1	1	1	1	1	1	1	1	1	2	1	1	1	1	1	1	1	1	0	1	1	1	1	1	1	1	1.09091	0.941176	0.170969	NA
-C39	3	3	2	4	4	4	2	2	2	1	2	2	1	2	2	2	2	2	3	3	3	3	3	3	3	4	3	4	3	4	1.90909	3.17647	9.95357e-05	NA
--C39.UNW	3	3	2	4	4	4	2	2	2	1	2	2	1	2	2	2	2	2	3	3	3	3	3	3	3	4	3	4	3	4	1.90909	3.17647	9.95357e-05	NA
-Aut2 peptidase	1	1	1	1	1	1	1	1	1	1	1	1	1	1	1	0	1	1	1	1	1	1	1	1	1	1	1	1	1	1	0.909091	1	0.241987	NA
--ATG4 peptidase	1	1	1	1	1	1	1	1	1	1	1	1	1	1	1	0	1	1	1	1	1	1	0	1	1	1	1	1	1	1	0.909091	0.941176	0.792189	NA
--C54.UPW	0	0	0	0	0	0	0	0	0	0	0	0	0	0	0	0	0	0	0	0	0	0	1	0	0	0	0	0	0	0	0	0.0588235	0.464613	NA
-C65	1	1	1	1	1	0	0	1	0	0	0	1	0	0	1	0	0	1	0	0	0	0	0	0	0	0	0	0	0	1	0.272727	0.294118	0.928192	NA
--C65.UPW	1	1	1	1	1	0	0	1	0	0	0	1	0	0	1	0	0	1	0	0	0	0	0	0	0	0	0	0	0	1	0.272727	0.294118	0.928192	NA
CD	2	2	3	3	3	3	3	3	3	3	3	3	3	3	3	3	3	3	3	3	3	3	4	3	3	3	3	3	2	3	3	2.88235	0.416447	NA
-legumain	0	0	1	1	1	1	1	1	1	1	1	1	1	1	1	1	1	1	1	1	1	1	1	1	1	1	1	1	0	1	1	0.823529	0.160306	NA
--C13.005	0	0	1	1	1	1	1	1	1	1	1	1	1	1	1	1	1	1	1	1	1	1	1	1	1	1	1	1	0	1	1	0.823529	0.160306	NA
-caspase	2	2	2	2	2	2	2	2	2	2	2	2	2	2	2	2	2	2	2	2	2	2	3	2	2	2	2	2	2	2	2	2.05882	0.464613	NA
--C14B	2	2	2	2	2	2	2	2	2	2	2	2	2	2	2	2	2	2	2	2	2	2	3	2	2	2	2	2	2	2	2	2.05882	0.464613	NA
---C14.045	2	2	2	2	2	2	2	2	2	2	2	2	2	2	2	2	2	2	2	2	2	2	2	2	2	2	2	2	2	2	2	2	NA	NA
---C14.UPB	0	0	0	0	0	0	0	0	0	0	0	0	0	0	0	0	0	0	0	0	0	0	1	0	0	0	0	0	0	0	0	0.0588235	0.464613	NA
CE	2	1	1	1	1	0	2	2	2	3	3	3	1	1	1	1	1	1	1	0	1	1	0	1	0	0	0	0	1	1	1.81818	0.647059	0.00114048	NA
-Ulp1endopeptidase	2	1	1	1	1	0	2	2	2	3	3	3	1	1	1	1	1	1	1	0	1	1	0	1	0	0	0	0	1	1	1.81818	0.647059	0.00114048	NA
--SENP8 peptidase (fungus-type)	1	1	1	1	1	0	1	1	1	1	1	1	1	1	1	1	1	1	1	0	1	1	0	1	0	0	0	0	1	1	1	0.588235	0.0172255	NA
--C48.UNW	0	0	0	0	0	0	0	0	0	1	0	0	0	0	0	0	0	0	0	0	0	0	0	0	0	0	0	0	0	0	0.0909091	0	0.241987	NA
--C48.UPW	1	0	0	0	0	0	1	1	1	1	2	2	0	0	0	0	0	0	0	0	0	0	0	0	0	0	0	0	0	0	0.727273	0.0588235	0.00424854	NA
CF	1	1	1	1	1	1	1	1	1	1	1	1	1	0	1	1	1	1	1	1	1	1	1	1	1	1	1	1	1	1	0.909091	1	0.241987	NA
-pyroglutamyl peptidase I	1	1	1	1	1	1	1	1	1	1	1	1	1	0	1	1	1	1	1	1	1	1	1	1	1	1	1	1	1	1	0.909091	1	0.241987	NA
--C15.UPW	1	1	1	1	1	1	1	1	1	1	1	1	1	0	1	1	1	1	1	1	1	1	1	1	1	1	1	1	1	1	0.909091	1	0.241987	NA
CO	1	0	0	0	0	0	1	1	1	0	0	0	1	1	1	0	0	0	0	0	0	0	0	0	0	0	0	0	0	0	0.545455	0.0588235	0.00479306	NA
-C40	1	0	0	0	0	0	1	1	1	0	0	0	1	1	1	0	0	0	0	0	0	0	0	0	0	0	0	0	0	0	0.545455	0.0588235	0.00479306	NA
--C40.006	1	0	0	0	0	0	1	1	1	0	0	0	1	1	1	0	0	0	0	0	0	0	0	0	0	0	0	0	0	0	0.545455	0.0588235	0.00479306	NA
CP	1	1	1	1	1	1	1	1	1	1	1	1	1	1	0	1	1	1	1	1	1	1	1	1	1	1	1	1	1	1	0.909091	1	0.241987	NA
-C97	1	1	1	1	1	1	1	1	1	1	1	1	1	1	0	1	1	1	1	1	1	1	1	1	1	1	1	1	1	1	0.909091	1	0.241987	NA
--C97.A04	1	1	0	1	1	1	1	1	1	1	1	1	1	1	0	1	1	1	1	1	1	1	1	1	1	1	1	1	1	1	0.909091	1	0.241987	NA
--C97.A08	0	0	1	0	0	0	0	0	0	0	0	0	0	0	0	0	0	0	0	0	0	0	0	0	0	0	0	0	0	0	0	0	NA	NA
GA	3	2	3	3	3	4	3	2	2	1	2	3	2	4	2	1	1	3	2	1	1	2	1	2	1	1	1	1	1	1	2.18182	1.70588	0.126834	NA
-G01	3	2	3	3	3	4	3	2	2	1	2	3	2	4	2	1	1	3	2	1	1	2	1	2	1	1	1	1	1	1	2.18182	1.70588	0.126834	NA
--aspergilloglutamic peptidase	1	1	1	1	1	1	2	1	1	1	1	2	1	3	1	1	1	1	1	1	1	2	1	1	1	1	1	1	1	1	1.36364	1.05882	0.121668	NA
--G01.UPW	2	1	2	2	2	3	1	1	1	0	1	1	1	1	1	0	0	2	1	0	0	0	0	1	0	0	0	0	0	0	0.818182	0.647059	0.1992	NA
I-	4	4	3	4	4	4	4	4	4	4	4	3	3	3	3	3	3	3	3	2	3	3	3	3	3	3	3	3	3	3	3.45455	3.17647	0.196587	NA
-I78	1	1	0	0	0	0	0	0	0	0	1	0	0	0	0	0	0	0	0	0	0	0	0	0	0	0	0	0	0	0	0.0909091	0.117647	0.860683	NA
--I78.UPW	1	1	0	0	0	0	0	0	0	0	1	0	0	0	0	0	0	0	0	0	0	0	0	0	0	0	0	0	0	0	0.0909091	0.117647	0.860683	NA
-I87	3	3	3	4	4	4	4	4	4	4	3	3	3	3	3	3	3	3	3	2	3	3	3	3	3	3	3	3	3	3	3.36364	3.05882	0.104923	NA
--I87.UPW	3	3	3	4	4	4	4	4	4	4	3	3	3	3	3	3	3	3	3	2	3	3	3	3	3	3	3	3	3	3	3.36364	3.05882	0.104923	NA
IV	0	0	0	0	0	0	0	0	0	0	0	0	0	0	0	0	0	0	0	0	0	0	1	0	0	0	0	0	0	0	0	0.0588235	0.464613	NA
-IAP	0	0	0	0	0	0	0	0	0	0	0	0	0	0	0	0	0	0	0	0	0	0	1	0	0	0	0	0	0	0	0	0.0588235	0.464613	NA
--I32.UPW	0	0	0	0	0	0	0	0	0	0	0	0	0	0	0	0	0	0	0	0	0	0	1	0	0	0	0	0	0	0	0	0.0588235	0.464613	NA
JC	2	2	2	1	1	1	2	2	2	1	2	1	2	2	2	2	1	2	2	2	1	2	1	1	2	2	2	2	2	2	1.81818	1.64706	0.351728	NA
-YIB	2	2	2	1	1	1	2	2	2	1	2	1	2	2	2	2	1	2	2	2	1	2	1	1	2	2	2	2	2	2	1.81818	1.64706	0.351728	NA
--I09.UPW	2	2	2	1	1	1	2	2	2	1	2	1	2	2	2	2	1	2	2	2	1	2	1	1	2	2	2	2	2	2	1.81818	1.64706	0.351728	NA
JE	7	5	4	4	4	6	6	5	7	5	5	6	7	7	7	5	5	5	5	5	5	5	4	5	5	5	5	5	5	5	5.90909	5.05882	0.0121222	NA
-IC	7	5	4	4	4	6	6	5	7	5	5	6	7	7	7	5	5	5	5	5	5	5	4	5	5	5	5	5	5	5	5.90909	5.05882	0.0121222	NA
--I51.UNW	1	1	0	0	0	1	0	1	1	1	0	0	0	1	0	1	1	1	1	1	1	1	0	1	1	1	1	1	1	1	0.545455	0.882353	0.0520046	NA
--I51.UPW	6	4	4	4	4	5	6	4	6	4	5	6	7	6	7	4	4	4	4	4	4	4	4	4	4	4	4	4	4	4	5.36364	4.17647	0.00335148	NA
JM	1	2	2	3	2	3	1	1	1	1	1	1	1	1	1	1	1	4	3	3	4	4	2	3	4	4	4	4	2	3	1.18182	3	0.000175029	NA
-oprin	1	2	2	3	2	3	1	1	1	1	1	1	1	1	1	1	1	4	3	3	4	4	2	3	4	4	4	4	2	3	1.18182	3	0.000175029	NA
--I43.UPW	1	2	2	3	2	3	1	1	1	1	1	1	1	1	1	1	1	4	3	3	4	4	2	3	4	4	4	4	2	3	1.18182	3	0.000175029	NA
M-	8	11	9	13	11	13	8	9	8	8	7	10	10	11	9	8	8	10	10	8	9	8	9	9	9	9	8	9	9	9	8.90909	9.35294	0.623588	NA
-M77	6	7	7	11	9	11	7	8	7	7	6	9	9	9	8	6	6	8	8	6	6	6	6	6	6	6	6	6	7	6	7.63636	6.82353	0.0214421	NA
--M77.001	0	0	1	1	0	0	0	0	0	0	0	0	0	0	0	0	0	0	0	0	0	0	0	0	0	0	0	0	0	0	0	0.0588235	0.464613	NA
--M77.UPW	6	7	6	10	9	11	7	8	7	7	6	9	9	9	8	6	6	8	8	6	6	6	6	6	6	6	6	6	7	6	7.63636	6.76471	0.0214627	NA
-prenyl protease 2	1	1	1	1	1	1	1	1	1	1	1	1	1	1	1	1	1	1	1	1	1	1	1	1	1	1	1	1	1	1	1	1	NA	NA
--M79.UPW	1	1	1	1	1	1	1	1	1	1	1	1	1	1	1	1	1	1	1	1	1	1	1	1	1	1	1	1	1	1	1	1	NA	NA
-M87	1	3	1	1	1	1	0	0	0	0	0	0	0	1	0	1	1	1	1	1	2	1	2	2	2	2	1	2	1	2	0.272727	1.52941	6.9255e-05	NA
--chloride channel accessory protein 4	1	2	1	1	1	1	0	0	0	0	0	0	0	1	0	1	1	1	1	1	1	1	1	1	1	1	1	1	1	1	0.272727	1.05882	6.88675e-05	NA
--chloride channel accessory protein 2	0	1	0	0	0	0	0	0	0	0	0	0	0	0	0	0	0	0	0	0	1	0	1	1	1	1	0	1	0	1	0	0.470588	0.00896235	NA
zincin	20	30	20	33	27	24	25	21	21	24	18	19	20	25	22	25	27	30	29	28	25	27	25	30	27	26	28	27	28	28	22.6364	27.2353	0.0017791	NA
-Asp-zincin	3	7	4	7	5	3	5	3	3	4	2	3	2	3	3	4	5	6	6	6	5	6	6	7	6	6	6	6	6	6	3.45455	5.70588	0.00041906	NA
--deuterolysin	3	7	4	7	5	3	5	3	3	4	2	3	2	3	3	4	5	6	6	6	5	6	6	7	6	6	6	6	6	6	3.45455	5.70588	0.00041906	NA
---deuterolysin	3	6	4	6	5	3	5	3	3	3	2	3	2	3	3	4	5	5	5	5	4	5	5	5	5	5	5	5	5	5	3.27273	4.82353	0.000699778	NA
----penicillolysin	3	6	4	5	5	3	5	3	3	3	2	3	2	3	3	4	5	5	5	5	4	5	5	5	5	5	5	5	5	5	3.27273	4.76471	0.000683983	NA
---peptidyl-Lys metallopeptidase	0	1	0	0	0	0	0	0	0	0	0	0	0	0	0	0	0	1	1	1	1	1	1	1	1	1	1	1	1	1	0.0909091	0.764706	0.000692121	NA
---M35.UPW	0	0	0	1	0	0	0	0	0	1	0	0	0	0	0	0	0	0	0	0	0	0	0	1	0	0	0	0	0	0	0.0909091	0.117647	0.860683	NA
-Glu-zincin	12	17	11	16	12	15	14	14	14	17	12	11	13	14	15	14	13	14	15	15	14	14	12	14	13	14	14	15	15	15	13.9091	14.2353	0.540292	NA
--M03	5	6	4	6	5	4	4	5	5	8	4	4	5	5	5	5	4	5	5	5	5	5	4	5	4	5	5	5	5	5	5	4.88235	0.846068	NA
---M03A	5	6	4	6	5	4	4	5	5	8	4	4	5	5	5	5	4	5	5	5	5	5	4	5	4	5	5	5	5	5	5	4.88235	0.846068	NA
----thimet oligopeptidase	1	0	0	1	0	0	0	0	0	0	0	0	0	1	0	0	0	0	0	0	0	0	0	0	0	0	0	0	0	0	0.0909091	0.117647	0.860683	NA
----oligopeptidase A	1	1	0	0	0	0	0	0	0	0	0	0	0	0	0	0	0	1	1	1	1	1	0	1	0	1	1	1	1	1	0.0909091	0.705882	0.00192186	NA
----oligopeptidase MepB	1	2	2	3	3	2	2	3	3	6	2	2	3	2	3	3	2	2	2	2	2	2	2	2	2	2	2	2	2	2	2.81818	2	0.0043334	NA
----M03.UPA	2	3	2	2	2	2	2	2	2	2	2	2	2	2	2	2	2	2	2	2	2	2	2	2	2	2	2	2	2	2	2	2.05882	0.464613	NA
--thermolysin	1	1	0	1	0	1	1	1	1	1	0	0	1	2	2	1	1	1	1	1	1	1	1	1	1	1	1	1	1	1	1	1	1	NA
---thermolysin	1	1	0	1	0	1	1	1	1	1	0	0	1	1	1	1	1	1	1	1	1	1	1	1	1	1	1	1	1	1	0.818182	1	0.0820532	NA
----stearolysin	1	1	0	1	0	1	1	1	1	1	0	0	1	1	1	1	1	1	1	1	1	1	1	1	1	1	1	1	1	1	0.818182	1	0.0820532	NA
---M04.023	0	0	0	0	0	0	0	0	0	0	0	0	0	1	1	0	0	0	0	0	0	0	0	0	0	0	0	0	0	0	0.181818	0	0.0820532	NA
--neprilysin	2	5	3	4	2	3	3	2	2	3	2	2	2	2	2	2	3	2	2	2	2	2	2	2	2	2	2	2	3	3	2.18182	2.52941	0.298299	NA
---Kell blood-group peptidase	0	2	0	0	0	0	0	0	0	0	0	0	0	0	0	0	1	0	0	0	0	0	0	0	0	0	0	0	1	1	0	0.294118	0.0961328	NA
---M13.UNW	0	1	0	1	0	0	0	0	0	0	0	0	0	0	0	0	0	0	0	0	0	0	0	0	0	0	0	0	0	0	0	0.117647	0.26848	NA
---M13.UPW	2	2	3	3	2	3	3	2	2	3	2	2	2	2	2	2	2	2	2	2	2	2	2	2	2	2	2	2	2	2	2.18182	2.11765	0.669673	NA
--fungalysin	1	2	0	1	1	1	1	1	1	1	2	1	2	1	1	1	1	1	1	1	1	1	1	1	1	1	1	1	1	1	1.18182	1.05882	0.334405	NA
---fungalysin	1	2	0	1	1	1	1	1	1	1	2	1	2	1	1	1	1	1	1	1	1	1	1	1	1	1	1	1	1	1	1.18182	1.05882	0.334405	NA
--FtsH endopeptidase	0	0	0	0	0	0	0	0	0	1	0	0	0	0	0	0	0	0	0	0	0	0	0	0	0	0	0	1	0	0	0.0909091	0.0588235	0.792189	NA
---M41.004	0	0	0	0	0	0	0	0	0	1	0	0	0	0	0	0	0	0	0	0	0	0	0	0	0	0	0	0	0	0	0.0909091	0	0.241987	NA
----M41.018	0	0	0	0	0	0	0	0	0	1	0	0	0	0	0	0	0	0	0	0	0	0	0	0	0	0	0	0	0	0	0.0909091	0	0.241987	NA
---M41.UNW	0	0	0	0	0	0	0	0	0	0	0	0	0	0	0	0	0	0	0	0	0	0	0	0	0	0	0	1	0	0	0	0.0588235	0.464613	NA
--Ste24 endopeptidase	2	2	2	2	2	2	2	2	2	2	2	2	2	2	2	2	2	2	2	2	2	2	2	2	2	2	2	2	2	2	2	2	NA	NA
---M48A	1	1	1	1	1	1	1	1	1	1	1	1	1	1	1	1	1	1	1	1	1	1	1	1	1	1	1	1	1	1	1	1	NA	NA
----M48.A08	1	1	1	1	1	1	1	1	1	1	1	1	1	1	1	1	1	1	1	1	1	1	1	1	1	1	1	1	1	1	1	1	NA	NA
---M48C	1	1	1	1	1	1	1	1	1	1	1	1	1	1	1	1	1	1	1	1	1	1	1	1	1	1	1	1	1	1	1	1	NA	NA
----M48.UPC	1	1	1	1	1	1	1	1	1	1	1	1	1	1	1	1	1	1	1	1	1	1	1	1	1	1	1	1	1	1	1	1	NA	NA
--glycyl aminopeptidase	0	0	0	0	0	1	0	0	0	0	0	0	0	0	0	1	0	1	1	1	0	0	0	0	0	0	0	0	0	0	0.181818	0.176471	1	NA
---M61.002	0	0	0	0	0	0	0	0	0	0	0	0	0	0	0	1	0	1	0	1	0	0	0	0	0	0	0	0	0	0	0.0909091	0.117647	0.860683	NA
---M61.UPW	0	0	0	0	0	1	0	0	0	0	0	0	0	0	0	0	0	0	1	0	0	0	0	0	0	0	0	0	0	0	0.0909091	0.0588235	0.792189	NA
--M76	1	1	1	1	1	1	1	1	1	1	1	1	1	1	1	1	1	1	1	1	1	1	1	1	1	1	1	1	1	1	1	1	NA	NA
---M76.002	1	1	1	1	1	1	1	1	1	1	1	1	1	1	1	1	1	1	1	1	1	1	1	1	1	1	1	1	1	1	1	1	NA	NA
--M93	0	0	0	0	0	1	1	1	1	0	0	0	0	0	1	0	0	0	1	1	1	1	0	1	1	1	1	1	1	1	0.454545	0.647059	0.337158	NA
---M93.001	0	0	0	0	0	1	1	1	1	0	0	0	0	0	1	0	0	0	1	1	1	1	0	1	1	1	1	1	1	1	0.454545	0.647059	0.337158	NA
--M98	0	0	1	1	1	1	1	1	1	0	1	1	0	1	1	1	1	1	1	1	1	1	1	1	1	1	1	1	1	1	0.818182	0.882353	0.669673	NA
---M98.001	0	0	1	1	1	1	1	1	1	0	1	1	0	1	1	1	1	1	1	1	1	1	1	1	1	1	1	1	1	1	0.818182	0.882353	0.669673	NA
-Met-zincin	5	6	5	10	10	6	6	4	4	3	4	5	5	8	4	7	9	10	8	7	6	7	7	9	8	6	8	6	7	7	5.27273	7.29412	0.00759501	NA
--immune inhibitor A	1	1	1	1	2	2	1	0	0	0	1	0	1	1	1	2	0	1	0	0	0	0	0	1	0	0	1	0	1	0	0.636364	0.529412	0.692693	NA
---M06.UPW	1	1	1	1	2	2	1	0	0	0	1	0	1	1	1	2	0	1	0	0	0	0	0	1	0	0	1	0	1	0	0.636364	0.529412	0.692693	NA
--M10	1	1	0	0	1	0	2	0	0	0	0	0	0	2	0	0	2	1	2	1	0	1	0	1	1	1	1	1	1	1	0.545455	0.823529	0.158292	NA
---matrixin	0	0	0	0	0	0	1	0	0	0	0	0	0	2	0	0	0	0	0	0	0	0	0	0	0	0	0	0	0	0	0.272727	0	0.0822634	NA
----M10.064	0	0	0	0	0	0	0	0	0	0	0	0	0	1	0	0	0	0	0	0	0	0	0	0	0	0	0	0	0	0	0.0909091	0	0.241987	NA
----M10.UPA	0	0	0	0	0	0	1	0	0	0	0	0	0	1	0	0	0	0	0	0	0	0	0	0	0	0	0	0	0	0	0.181818	0	0.0820532	NA
---serralysin	1	1	0	0	1	0	1	0	0	0	0	0	0	0	0	0	2	1	2	1	0	1	0	1	1	1	1	1	1	1	0.272727	0.823529	0.0107734	NA
----aeruginolysin	1	1	0	0	1	0	1	0	0	0	0	0	0	0	0	0	2	1	2	1	0	1	0	1	1	1	1	1	1	1	0.272727	0.823529	0.0107734	NA
--astacin/adamalysin	0	0	0	0	0	0	0	0	0	0	0	0	0	0	0	0	0	1	1	0	0	0	1	0	0	0	0	0	0	1	0.0909091	0.176471	0.560753	NA
---astacin	0	0	0	0	0	0	0	0	0	0	0	0	0	0	0	0	0	1	1	0	0	0	1	0	0	0	0	0	0	1	0.0909091	0.176471	0.560753	NA
----blastula protease 10 ({Paracentrotus})	0	0	0	0	0	0	0	0	0	0	0	0	0	0	0	0	0	1	1	0	0	0	1	0	0	0	0	0	0	1	0.0909091	0.176471	0.560753	NA
--cytophagalysin	2	3	3	8	6	3	2	3	3	2	2	4	3	4	2	3	6	4	4	4	5	5	5	6	5	4	5	4	4	4	2.90909	4.52941	0.00167178	NA
---M43B	2	3	3	8	6	3	2	3	3	2	2	4	3	4	2	3	6	4	4	4	5	5	5	6	5	4	5	4	4	4	2.90909	4.52941	0.00167178	NA
----pappalysin-2	0	0	0	0	0	0	0	1	1	0	0	0	0	0	0	0	0	0	0	0	0	0	0	0	0	0	0	0	0	0	0.181818	0	0.0820532	NA
----Mername-AA293 peptidase	2	3	3	8	6	3	2	2	2	2	2	4	3	4	2	3	6	4	4	4	5	5	5	6	5	4	5	4	4	4	2.72727	4.52941	0.000989865	NA
--M54	0	0	0	0	0	0	0	0	0	0	0	0	0	0	0	0	0	1	0	0	0	0	0	0	0	0	0	0	0	0	0	0.0588235	0.464613	NA
---M54.UPW	0	0	0	0	0	0	0	0	0	0	0	0	0	0	0	0	0	1	0	0	0	0	0	0	0	0	0	0	0	0	0	0.0588235	0.464613	NA
--M80	1	1	1	1	1	1	1	1	1	1	1	1	1	1	1	2	1	2	1	2	1	1	1	1	2	1	1	1	1	1	1.09091	1.17647	0.560753	NA
---M80.A01	0	0	0	0	0	0	0	0	0	0	0	0	0	0	0	1	0	1	0	1	0	0	0	0	1	0	0	0	0	0	0.0909091	0.176471	0.560753	NA
---M80.A04	1	1	1	1	1	1	1	1	1	1	1	1	1	1	1	1	1	1	1	1	1	1	1	1	1	1	1	1	1	1	1	1	NA	NA
MC	5	7	6	8	8	6	6	8	7	6	7	7	8	8	7	7	6	6	6	6	8	7	8	7	8	7	7	7	7	7	7	6.88235	0.800885	NA
-carboxypeptidase A	5	7	6	8	8	6	6	8	7	6	7	7	8	8	7	7	6	6	6	6	8	7	8	7	8	7	7	7	7	7	7	6.88235	0.800885	NA
--carboxypeptidase A	5	7	6	7	7	6	6	7	7	6	7	7	7	7	7	7	6	6	6	6	7	7	7	7	7	7	7	7	7	7	6.72727	6.64706	0.85784	NA
---carboxypeptidase MeCPA	4	5	4	4	4	4	4	5	5	4	5	5	5	5	5	4	3	3	3	3	4	4	4	4	4	4	4	4	4	4	4.54545	3.88235	0.00635721	NA
---M14.UNA	1	1	1	1	1	1	1	1	1	1	1	1	1	1	1	1	1	1	1	1	1	1	1	1	1	1	1	1	1	1	1	1	NA	NA
---M14.UPA	0	1	1	2	2	1	1	1	1	1	1	1	1	1	1	2	2	2	2	2	2	2	2	2	2	2	2	2	2	2	1.18182	1.76471	0.00288122	NA
--M14X	0	0	0	1	1	0	0	1	0	0	0	0	1	1	0	0	0	0	0	0	1	0	1	0	1	0	0	0	0	0	0.272727	0.235294	0.850844	NA
---M14.UNW	0	0	0	1	1	0	0	1	0	0	0	0	1	1	0	0	0	0	0	0	0	0	0	0	1	0	0	0	0	0	0.272727	0.117647	0.321132	NA
---M14.UPW	0	0	0	0	0	0	0	0	0	0	0	0	0	0	0	0	0	0	0	0	1	0	1	0	0	0	0	0	0	0	0	0.117647	0.26848	NA
ME	2	1	2	1	2	1	2	2	2	2	1	2	2	2	2	2	1	1	1	2	2	3	2	2	3	2	2	2	2	2	1.81818	1.82353	0.954254	NA
-pitrilysin	2	1	2	1	2	1	2	2	2	2	1	2	2	2	2	2	1	1	1	2	2	3	2	2	3	2	2	2	2	2	1.81818	1.82353	0.954254	NA
--pitrilysin	0	0	0	0	0	0	0	0	0	0	0	0	0	0	0	0	0	0	0	0	0	1	0	0	1	0	0	0	0	0	0	0.117647	0.26848	NA
---M16.984	0	0	0	0	0	0	0	0	0	0	0	0	0	0	0	0	0	0	0	0	0	1	0	0	1	0	0	0	0	0	0	0.117647	0.26848	NA
--M16B	1	0	1	0	1	0	1	1	1	1	1	1	1	1	1	1	0	0	0	1	1	1	1	1	1	1	1	1	1	1	0.909091	0.705882	0.221064	NA
---M16.UNB	1	0	1	0	1	0	1	1	1	1	1	1	1	1	1	1	0	0	0	1	1	1	1	1	1	1	1	1	1	1	0.909091	0.705882	0.221064	NA
--M16C	1	1	1	1	1	1	1	1	1	1	0	1	1	1	1	1	1	1	1	1	1	1	1	1	1	1	1	1	1	1	0.909091	1	0.241987	NA
---M16.UPC	1	1	1	1	1	1	1	1	1	1	0	1	1	1	1	1	1	1	1	1	1	1	1	1	1	1	1	1	1	1	0.909091	1	0.241987	NA
MG	10	10	9	10	10	9	12	11	12	11	10	10	11	10	10	10	10	10	10	11	10	11	9	10	9	10	10	10	10	9	10.6364	9.88235	0.0157282	NA
-M24	10	10	9	10	10	9	12	11	12	11	10	10	11	10	10	10	10	10	10	11	10	11	9	10	9	10	10	10	10	9	10.6364	9.88235	0.0157282	NA
--M24A	3	3	3	3	3	3	5	4	4	4	3	3	4	3	3	3	3	3	3	3	3	3	3	3	3	3	3	3	3	3	3.54545	3	0.00300525	NA
---M24.001	1	1	1	1	1	1	2	2	2	2	1	1	1	1	1	1	1	1	1	1	1	1	1	1	1	1	1	1	1	1	1.36364	1	0.00936687	NA
----M24.017	1	1	1	1	1	1	2	2	2	2	1	1	1	1	1	1	1	1	1	1	1	1	1	1	1	1	1	1	1	1	1.36364	1	0.00936687	NA
---methionyl aminopeptidase 2	2	2	2	2	2	2	3	2	2	2	2	2	3	2	2	2	2	2	2	2	2	2	2	2	2	2	2	2	2	2	2.18182	2	0.0820532	NA
--M24B	5	5	4	5	5	5	5	5	5	5	5	5	5	5	5	5	5	5	5	6	5	6	4	5	4	5	5	5	5	4	5	4.94118	0.724318	NA
---Xaa-Pro dipeptidase (bacteria-type)	1	0	0	1	1	1	1	1	1	1	1	1	1	1	1	1	1	1	1	1	1	1	1	1	1	1	1	1	1	1	1	0.941176	0.464613	NA
----M24.A10	1	0	0	1	1	1	1	1	1	1	1	1	1	1	1	1	1	1	1	1	1	1	1	1	1	1	1	1	1	1	1	0.941176	0.464613	NA
---Icp55 peptidase	1	1	1	1	1	1	1	1	1	1	1	1	1	1	1	1	1	1	1	1	1	1	1	1	1	1	1	1	1	0	1	0.941176	0.464613	NA
---M24.A09	1	1	1	1	1	1	1	1	1	1	1	1	1	1	1	1	1	1	1	2	1	2	0	1	0	1	1	1	1	1	1	1	1	NA
---M24.UNB	0	1	1	0	0	0	0	0	0	0	0	0	0	0	0	0	0	0	0	0	0	0	0	0	0	0	0	0	0	0	0	0.0588235	0.464613	NA
---M24.UPB	2	2	1	2	2	2	2	2	2	2	2	2	2	2	2	2	2	2	2	2	2	2	2	2	2	2	2	2	2	2	2	2	NA	NA
--M24X	2	2	2	2	2	1	2	2	3	2	2	2	2	2	2	2	2	2	2	2	2	2	2	2	2	2	2	2	2	2	2.09091	1.94118	0.170969	NA
---M24.UNW	2	2	2	2	2	1	2	2	3	2	2	2	2	2	2	2	2	2	2	2	2	2	2	2	2	2	2	2	2	2	2.09091	1.94118	0.170969	NA
MH	34	41	35	35	32	32	30	28	28	27	28	27	27	28	29	36	36	38	38	39	36	36	35	37	36	38	37	35	40	39	29.6364	36.7059	0.000461541	NA
-M18	2	2	2	2	2	2	2	2	2	2	2	2	2	2	2	2	2	2	2	2	2	2	2	2	2	2	2	2	2	2	2	2	NA	NA
--aspartyl aminopeptidase	1	1	1	1	1	1	1	1	1	1	1	1	1	1	1	1	1	1	1	1	1	1	1	1	1	1	1	1	1	1	1	1	NA	NA
---M18.A01	1	1	1	1	1	1	1	1	1	1	1	1	1	1	1	1	1	1	1	1	1	1	1	1	1	1	1	1	1	1	1	1	NA	NA
--M18.UPW	1	1	1	1	1	1	1	1	1	1	1	1	1	1	1	1	1	1	1	1	1	1	1	1	1	1	1	1	1	1	1	1	NA	NA
-M20	12	14	13	13	11	13	11	10	11	11	11	11	12	12	12	13	12	15	14	15	14	14	15	15	14	15	16	15	15	14	11.6364	14.1765	0.00011399	NA
--M20A	6	8	6	6	5	5	6	6	6	6	6	6	6	6	6	5	5	6	6	6	6	6	6	6	6	6	6	6	6	6	5.90909	6	0.876994	NA
---Gly-Xaa carboxypeptidase	1	1	1	1	1	1	1	1	1	1	1	1	1	1	1	1	1	1	1	1	1	1	1	1	1	1	1	1	1	1	1	1	NA	NA
---M20.A16	1	1	1	1	1	1	1	1	1	1	1	1	1	1	1	1	1	1	1	1	1	1	1	1	1	1	1	1	1	1	1	1	NA	NA
---M20.UNA	0	1	1	1	1	1	1	1	1	1	1	1	1	1	1	0	0	1	1	1	1	1	1	1	1	1	1	1	1	1	0.909091	0.882353	0.860683	NA
---M20.UPA	4	5	3	3	2	2	3	3	3	3	3	3	3	3	3	3	3	3	3	3	3	3	3	3	3	3	3	3	3	3	3	3.11765	0.661437	NA
--M20D	3	3	3	3	3	4	2	1	2	2	2	2	3	3	3	2	4	4	4	4	3	4	6	4	3	4	4	4	4	4	2.36364	3.82353	0.000182952	NA
---M20.UND	3	3	3	3	3	4	2	1	2	2	1	2	2	2	2	2	4	4	4	4	3	4	6	4	3	4	4	4	4	4	2	3.82353	4.01228e-05	NA
---M20.UPD	0	0	0	0	0	0	0	0	0	0	1	0	1	1	1	0	0	0	0	0	0	0	0	0	0	0	0	0	0	0	0.363636	0	0.00936687	NA
--M20F	2	2	3	3	2	3	2	2	2	2	2	2	2	2	2	3	2	3	2	2	2	1	2	2	2	2	3	2	2	2	2.09091	2.17647	0.59817	NA
---Dug1 peptidase	1	1	2	2	1	2	1	1	1	1	1	1	1	1	1	2	1	2	1	1	1	1	1	1	1	1	2	1	1	1	1.09091	1.23529	0.356911	NA
---M20.UNF	1	1	1	1	1	1	1	1	1	1	1	1	1	1	1	1	1	1	1	1	1	0	1	1	1	1	1	1	1	1	1	0.941176	0.464613	NA
--M20X	1	1	1	1	1	1	1	1	1	1	1	1	1	1	1	3	1	2	2	3	3	3	1	3	3	3	3	3	3	2	1.27273	2.17647	0.0144928	NA
---M20.UNW	1	1	1	1	1	1	1	1	1	1	1	1	1	1	1	3	1	2	2	3	3	3	1	3	3	3	3	3	3	2	1.27273	2.17647	0.0144928	NA
-aminopeptidase Y	20	25	20	20	19	17	17	16	15	14	15	14	13	14	15	21	22	21	22	22	20	20	18	20	20	21	19	18	23	23	16	20.5294	0.00116898	NA
--M28A	10	10	9	10	9	7	8	7	6	6	7	6	6	6	8	10	11	9	11	10	10	12	8	11	11	11	11	9	12	12	7.36364	10.2353	0.000704149	NA
---aminopeptidase Y	2	2	2	2	2	2	2	2	2	2	2	2	2	2	2	2	2	2	2	2	1	2	2	2	2	2	2	2	2	2	2	1.94118	0.464613	NA
---aminopeptidase S ({Streptomyces}-type)	0	0	0	1	0	0	0	0	0	0	0	0	0	0	0	0	0	0	0	0	0	0	0	0	0	0	0	0	0	1	0	0.117647	0.26848	NA
---secreted aminopeptidase ({Pseudomonas}-type)	3	3	2	3	2	1	2	0	0	0	0	0	0	0	0	3	3	2	3	3	4	4	1	3	3	3	3	2	4	3	0.727273	2.82353	0.000346871	NA
---M28.979	1	1	1	1	1	1	1	1	1	1	1	1	1	1	1	1	1	1	1	1	1	1	1	1	1	1	1	1	1	1	1	1	NA	NA
---M28.UNA	2	2	2	2	2	1	2	2	2	2	3	2	2	2	2	2	2	2	2	2	2	2	2	2	2	2	2	2	2	2	2.09091	1.94118	0.170969	NA
---M28.UPA	2	2	2	1	2	2	1	2	1	1	1	1	1	1	3	2	3	2	3	2	2	3	2	3	3	3	3	2	3	3	1.54545	2.41176	0.00752626	NA
--M28D	0	0	1	0	0	0	1	0	0	0	0	1	0	0	0	0	0	0	0	0	0	0	0	0	0	0	0	0	0	0	0.181818	0	0.0820532	NA
---M28.UPD	0	0	1	0	0	0	1	0	0	0	0	1	0	0	0	0	0	0	0	0	0	0	0	0	0	0	0	0	0	0	0.181818	0	0.0820532	NA
--M28E	9	14	9	9	9	9	7	8	8	7	7	6	6	7	6	10	10	11	10	11	9	7	9	8	8	9	7	8	10	10	7.45455	9.29412	0.00643954	NA
---Mername-AA063 peptidase	4	5	4	4	4	5	4	4	4	3	3	3	3	3	3	5	5	4	4	4	4	3	5	4	4	4	4	4	5	5	3.54545	4.29412	0.00778448	NA
---M28.UNE	4	8	4	4	5	3	2	2	2	3	3	2	2	3	2	3	4	5	4	5	4	3	3	3	3	4	2	3	4	4	2.54545	3.88235	0.00180492	NA
---M28.UPE	1	1	1	1	0	1	1	2	2	1	1	1	1	1	1	2	1	2	2	2	1	1	1	1	1	1	1	1	1	1	1.36364	1.11765	0.136675	NA
--M28X	1	1	1	1	1	1	1	1	1	1	1	1	1	1	1	1	1	1	1	1	1	1	1	1	1	1	1	1	1	1	1	1	NA	NA
---M28.UNB	1	1	1	1	1	1	1	1	1	1	1	1	1	1	1	1	1	1	1	1	1	1	1	1	1	1	1	1	1	1	1	1	NA	NA
MJ	18	32	17	20	18	22	19	19	17	16	16	17	18	17	18	16	19	21	18	18	19	18	19	21	17	18	19	18	21	20	17.3636	20	0.00182669	NA
-membrane dipeptidase	4	4	1	3	3	3	2	4	3	2	2	3	4	3	3	1	2	2	2	2	2	2	2	2	2	2	2	2	2	2	2.63636	2.35294	0.281886	NA
--M19.950	1	1	0	1	0	0	0	1	1	1	0	0	1	1	1	0	0	0	0	0	0	0	0	0	0	0	0	0	0	0	0.545455	0.176471	0.0481625	NA
--M19.A01	3	3	1	2	3	3	2	3	2	1	2	3	3	2	2	1	2	2	2	2	2	2	2	2	2	2	2	2	2	2	2.09091	2.17647	0.789077	NA
-beta-aspartyl dipeptidase	14	28	16	17	15	19	17	15	14	14	14	14	14	14	15	15	17	19	16	16	17	16	17	19	15	16	17	16	19	18	14.7273	17.6471	0.000470153	NA
--Pro-Hyp dipeptidase	1	1	1	1	1	1	1	1	1	1	1	1	1	1	1	1	1	1	1	1	1	1	1	1	1	1	1	1	1	1	1	1	NA	NA
--M38.981	1	1	1	1	1	1	1	1	1	1	1	1	1	1	1	1	1	1	1	1	1	1	1	1	1	1	1	1	1	1	1	1	NA	NA
--M38.UNW	7	18	8	9	8	9	7	9	8	9	8	8	8	8	8	7	9	10	10	7	9	9	10	10	8	8	9	8	10	10	8.18182	9.41176	0.0484312	NA
--M38.UPW	5	8	6	6	5	8	8	4	4	3	4	4	4	4	5	6	6	7	4	7	6	5	5	7	5	6	6	6	7	6	4.54545	6.23529	0.00113937	NA
MO	1	0	1	1	1	1	0	0	0	0	0	0	0	0	0	0	0	0	0	0	0	0	0	0	0	0	0	0	0	0	0	0.176471	0.160306	NA
-M23	1	0	1	1	1	1	0	0	0	0	0	0	0	0	0	0	0	0	0	0	0	0	0	0	0	0	0	0	0	0	0	0.176471	0.160306	NA
--M23B	1	0	1	1	1	1	0	0	0	0	0	0	0	0	0	0	0	0	0	0	0	0	0	0	0	0	0	0	0	0	0	0.176471	0.160306	NA
---M23.UNB	1	0	1	1	1	1	0	0	0	0	0	0	0	0	0	0	0	0	0	0	0	0	0	0	0	0	0	0	0	0	0	0.176471	0.160306	NA
MP	4	4	4	4	4	4	4	4	4	4	4	4	4	4	4	3	4	4	4	4	4	4	4	4	4	4	4	4	4	3	3.90909	3.94118	0.792189	NA
-M67	4	4	4	4	4	4	4	4	4	4	4	4	4	4	4	3	4	4	4	4	4	4	4	4	4	4	4	4	4	3	3.90909	3.94118	0.792189	NA
--M67A	2	3	2	2	2	2	2	2	2	2	2	2	2	2	2	1	2	2	2	3	2	2	3	2	2	3	2	3	3	3	1.90909	2.41176	0.010245	NA
---M67.001	1	1	1	1	1	1	1	1	1	1	1	1	1	1	1	0	1	1	1	1	1	1	1	1	1	1	1	1	1	1	0.909091	1	0.241987	NA
----M67.A11	1	1	1	1	1	1	1	1	1	1	1	1	1	1	1	0	1	1	1	1	1	1	1	1	1	1	1	1	1	1	0.909091	1	0.241987	NA
---M67.002	1	1	1	1	1	1	1	1	1	1	1	1	1	1	1	1	1	1	1	1	1	1	1	1	1	1	1	1	1	1	1	1	NA	NA
----M67.A01	0	1	1	1	1	1	1	1	1	1	1	1	1	1	1	1	1	1	1	1	1	1	1	1	1	1	1	1	1	1	1	0.941176	0.464613	NA
----M67.A02	1	0	0	0	0	0	0	0	0	0	0	0	0	0	0	0	0	0	0	0	0	0	0	0	0	0	0	0	0	0	0	0.0588235	0.464613	NA
---M67.UNA	0	1	0	0	0	0	0	0	0	0	0	0	0	0	0	0	0	0	0	1	0	0	1	0	0	1	0	1	1	1	0	0.411765	0.0172255	NA
--M67X	2	1	2	2	2	2	2	2	2	2	2	2	2	2	2	2	2	2	2	1	2	2	1	2	2	1	2	1	1	0	2	1.52941	0.0177978	NA
---M67.UNW	2	1	2	2	2	2	2	2	2	2	2	2	2	2	2	2	2	2	2	1	2	2	1	2	2	1	2	1	1	0	2	1.52941	0.0177978	NA
PA	4	4	1	2	3	4	3	4	4	1	1	2	1	1	1	2	2	4	4	4	4	4	3	4	4	4	4	4	4	3	2.18182	3.64706	0.00304669	NA
-PA(S)	4	4	1	2	3	4	3	4	4	1	1	2	1	1	1	2	2	4	4	4	4	4	3	4	4	4	4	4	4	3	2.18182	3.64706	0.00304669	NA
--chymotrypsin	4	4	1	2	3	4	3	4	4	1	1	2	1	1	1	2	2	4	4	4	4	4	3	4	4	4	4	4	4	3	2.18182	3.64706	0.00304669	NA
---chymotrypsin	0	0	0	0	0	1	0	0	0	0	0	0	0	0	0	0	0	0	0	0	0	0	0	0	0	0	0	0	0	0	0	0.0588235	0.464613	NA
----trypsin (fungal)	0	0	0	0	0	1	0	0	0	0	0	0	0	0	0	0	0	0	0	0	0	0	0	0	0	0	0	0	0	0	0	0.0588235	0.464613	NA
--S01B	1	2	1	1	1	1	1	1	1	0	1	1	0	0	0	1	0	1	1	1	1	1	0	1	1	1	1	1	1	0	0.636364	0.882353	0.220946	NA
---S01.UNB	0	1	0	0	0	0	0	0	0	0	0	0	0	0	0	0	0	0	0	0	0	0	0	0	0	0	0	0	0	0	0	0.0588235	0.464613	NA
---S01.UPB	1	1	1	1	1	1	1	1	1	0	1	1	0	0	0	1	0	1	1	1	1	1	0	1	1	1	1	1	1	0	0.636364	0.823529	0.286619	NA
--protease Do	2	0	0	0	2	1	2	2	2	1	0	0	0	0	0	0	0	1	1	1	1	1	1	1	1	1	1	1	1	1	0.727273	0.882353	0.418195	NA
---S01.279	2	0	0	0	2	1	2	2	2	1	0	0	0	0	0	0	0	1	1	1	1	1	1	1	1	1	1	1	1	1	0.727273	0.882353	0.418195	NA
----S01.A04	2	0	0	0	2	1	2	2	2	1	0	0	0	0	0	0	0	1	1	1	1	1	1	1	1	1	1	1	1	1	0.727273	0.882353	0.418195	NA
--S01X	1	2	0	1	0	1	0	1	1	0	0	1	1	1	1	1	2	2	2	2	2	2	2	2	2	2	2	2	2	2	0.818182	1.82353	0.000137958	NA
---S01.UPW	1	2	0	1	0	1	0	1	1	0	0	1	1	1	1	1	2	2	2	2	2	2	2	2	2	2	2	2	2	2	0.818182	1.82353	0.000137958	NA
Ntn-hydrolase	23	27	24	24	24	21	27	28	27	25	25	25	26	28	26	26	26	27	27	29	28	27	25	27	28	27	26	28	26	25	26.3636	26.1176	0.961638	NA
-PB(C)	4	8	5	6	6	5	7	8	8	6	6	6	7	8	7	7	8	8	8	9	9	8	6	8	9	8	7	9	7	7	7.09091	7.41176	0.283552	NA
--C44	3	7	5	6	6	5	7	8	8	6	6	6	7	8	7	6	7	7	7	8	8	7	5	7	8	7	6	8	6	6	6.90909	6.52941	0.588801	NA
---C44.975	1	1	1	1	1	0	1	1	1	1	1	1	1	1	1	1	1	1	1	1	1	1	1	1	1	0	1	1	0	1	1	0.823529	0.160306	NA
---C44.976	1	1	1	1	1	1	1	1	1	1	1	1	1	1	1	1	1	1	1	1	1	1	1	1	1	1	1	1	1	1	1	1	NA	NA
---C44.UNW		3	2	2	2	2	3	4	4	3	3	3	3	4	3	2	3	3	3	4	4	3	2	3	4	4	3	4	3	3	3.18182	3.125	0.890323	NA
---C44.UPW	1	2	1	2	2	2	2	2	2	1	1	1	2	2	2	2	2	2	2	2	2	2	1	2	2	2	1	2	2	1	1.72727	1.76471	0.850844	NA
--C45	1	1	0	0	0	0	0	0	0	0	0	0	0	0	0	1	1	1	1	1	1	1	1	1	1	1	1	1	1	1	0.181818	0.882353	0.000303495	NA
---C45.001	0	0	0	0	0	0	0	0	0	0	0	0	0	0	0	0	0	0	0	0	0	0	0	0	0	0	0	0	0	0	0	0	NA	NA
---C45.UPW	1	1	0	0	0	0	0	0	0	0	0	0	0	0	0	1	1	1	1	1	1	1	1	1	1	1	1	1	1	1	0.181818	0.882353	0.000303495	NA
-PB(T)	19	19	19	18	18	16	20	20	19	19	19	19	19	20	19	19	18	19	19	20	19	19	19	19	19	19	19	19	19	18	19.2727	18.7059	0.0357041	NA
--proteasome	14	14	14	13	13	12	15	14	14	14	14	14	14	14	14	14	14	14	14	14	14	14	14	14	14	14	14	14	14	14	14.0909	13.8235	0.114899	NA
---proteasome	14	14	14	13	13	12	15	14	14	14	14	14	14	14	13	14	14	14	14	14	14	14	14	14	14	14	14	14	14	14	14	13.8235	0.439494	NA
----proteasome catalytic subunit 1	1	1	1	1	1	0	2	1	1	1	1	1	1	1	1	1	1	1	1	1	1	1	1	1	1	1	1	1	1	1	1.09091	0.941176	0.170969	NA
----proteasome catalytic subunit 2	1	1	1	1	1	1	1	1	1	1	1	1	1	1	1	1	1	1	1	1	1	1	1	1	1	1	1	1	1	1	1	1	NA	NA
----proteasome catalytic subunit 3	1	1	1	1	1	1	1	1	1	1	1	1	1	1	1	1	1	1	1	1	1	1	1	1	1	1	1	1	1	1	1	1	NA	NA
----T01.971	1	1	1	1	1	1	1	1	1	1	1	1	1	1	1	1	1	1	1	1	1	1	1	1	1	1	1	1	1	1	1	1	NA	NA
----T01.973	1	1	1	1	1	1	1	1	1	1	1	1	1	1	1	1	1	1	1	1	1	1	1	1	1	1	1	1	1	1	1	1	NA	NA
----T01.974	1	1	1	1	1	1	1	1	1	1	1	1	1	1	1	1	1	1	1	1	1	1	1	1	1	1	1	1	1	1	1	1	NA	NA
----T01.976	1	1	1	1	0	1	1	1	1	1	1	1	1	1	1	1	1	1	1	1	1	1	1	1	1	1	1	1	1	1	1	1	NA	NA
----T01.977	1	1	1	1	1	1	1	1	1	1	1	1	1	1	1	1	1	1	1	1	1	1	1	1	1	1	1	1	1	1	1	1	NA	NA
----T01.984	1	1	1	0	1	1	1	1	1	1	1	1	1	1	1	1	1	1	1	1	1	1	1	1	1	1	1	1	1	1	1	0.941176	0.464613	NA
----T01.987	1	1	1	1	1	1	1	1	1	1	1	1	1	1	1	1	1	1	1	1	1	1	1	1	1	1	1	1	1	1	1	1	NA	NA
----T01.995	1	1	1	1	1	1	1	1	1	1	1	1	1	1	1	1	1	1	1	1	1	1	1	1	1	1	1	1	1	1	1	1	NA	NA
----T01.999	1	1	1	1	1	1	1	1	1	1	1	1	1	1	0	1	1	1	1	1	1	1	1	1	1	1	1	1	1	1	0.909091	1	0.241987	NA
----T01.A12	1	1	1	1	1	1	1	1	1	1	1	1	1	1	1	1	1	1	1	1	1	1	1	1	1	1	1	1	1	1	1	1	NA	NA
----T01.P02	1	1	1	1	1	0	1	1	1	1	1	1	1	1	1	1	1	1	1	1	1	1	1	1	1	1	1	1	1	1	1	0.941176	0.464613	NA
---T01X	0	0	0	0	0	0	0	0	0	0	0	0	0	0	1	0	0	0	0	0	0	0	0	0	0	0	0	0	0	0	0.0909091	0	0.241987	NA
----T01.A11	0	0	0	0	0	0	0	0	0	0	0	0	0	0	1	0	0	0	0	0	0	0	0	0	0	0	0	0	0	0	0.0909091	0	0.241987	NA
--T02	2	2	2	2	2	2	2	3	2	2	2	2	1	3	2	2	1	2	2	3	2	2	2	2	2	2	2	2	2	1	2.09091	1.94118	0.430687	NA
---glycosylasparaginase precursor	1	1	1	1	1	1	1	1	1	1	1	1	1	1	1	1	1	1	1	1	1	1	1	1	1	1	1	1	1	0	1	0.941176	0.464613	NA
----isoaspartyl dipeptidase (threonine type)	1	1	1	1	1	1	1	1	1	1	1	1	0	2	1	1	0	1	1	1	1	1	1	1	1	1	1	1	1	1	1	0.941176	0.693342	NA
----T02.A01	0	0	0	0	0	0	0	0	0	0	0	0	0	1	0	0	0	0	0	0	0	0	0	0	0	0	0	0	0	0	0.0909091	0	0.241987	NA
----T02.A02	1	1	1	1	1	1	1	1	1	1	1	1	0	1	1	1	0	1	1	1	1	1	1	1	1	1	1	1	1	1	0.909091	0.941176	0.792189	NA
---T02.UPW	0	0	0	0	0	0	0	1	0	0	0	0	0	0	0	0	0	0	0	1	0	0	0	0	0	0	0	0	0	0	0.0909091	0.0588235	0.792189	NA
--gamma-glutamyltransferase	3	3	3	3	3	2	3	3	3	3	3	3	4	3	3	3	3	3	3	3	3	3	3	3	3	3	3	3	3	3	3.09091	2.94118	0.170969	NA
---T03.011	1	1	1	1	1	1	1	1	1	1	1	1	1	1	1	1	1	1	1	1	1	1	1	1	1	1	1	1	1	1	1	1	NA	NA
---T03.UPW	2	2	2	2	2	1	2	2	2	2	2	2	3	2	2	2	2	2	2	2	2	2	2	2	2	2	2	2	2	2	2.09091	1.94118	0.170969	NA
PC	6	11	5	7	10	10	3	5	4	5	4	6	5	7	5	5	5	7	7	7	9	9	7	9	9	9	9	8	8	8	5.09091	8.11765	0.00010906	NA
-PC(C)	6	11	5	7	10	10	3	5	4	5	4	6	5	7	5	5	5	7	7	7	9	9	7	9	9	9	9	8	8	8	5.09091	8.11765	0.00010906	NA
--gamma-glutamyl hydrolase	4	6	2	3	3	3	2	3	2	2	2	3	2	2	2	3	2	4	4	4	4	3	3	3	3	3	3	3	4	4	2.45455	3.47059	0.00267428	NA
---C26.957	0	0	0	0	0	0	0	0	0	0	0	1	0	0	0	0	0	0	0	0	0	0	0	0	0	0	0	0	0	0	0.0909091	0	0.241987	NA
---C26.A05	3	5	1	2	2	2	1	2	1	1	1	1	1	1	1	2	1	3	3	3	3	2	2	2	2	2	2	2	3	3	1.36364	2.47059	0.0012032	NA
---C26.A32	1	1	1	1	1	1	1	1	1	1	1	1	1	1	1	1	1	1	1	1	1	1	1	1	1	1	1	1	1	1	1	1	NA	NA
--PfpI endopeptidase	2	5	3	4	7	7	1	2	2	3	2	3	3	5	3	2	3	3	3	3	5	6	4	6	6	6	6	5	4	4	2.63636	4.64706	0.000927318	NA
---C56.004	0	0	0	1	2	2	0	0	0	0	0	0	0	0	0	0	1	1	1	1	1	1	1	1	1	1	1	1	1	1	0.0909091	0.941176	7.16035e-05	NA
---Hsp31 peptidase	0	1	0	0	0	0	0	0	0	0	0	0	0	0	0	0	0	0	0	0	1	1	1	1	1	1	1	1	1	1	0	0.647059	0.000854746	NA
---C56.UNW	1	4	2	2	4	4	0	1	1	2	1	2	2	4	2	1	1	1	1	1	3	3	1	3	3	3	3	2	1	1	1.54545	2.17647	0.173051	NA
---C56.UPW	1	0	1	1	1	1	1	1	1	1	1	1	1	1	1	1	1	1	1	1	0	1	1	1	1	1	1	1	1	1	1	0.882353	0.26848	NA
PE	3	4	2	2	2	2	2	2	2	2	2	2	2	3	2	2	2	2	2	2	2	2	2	2	2	2	2	2	2	2	2.09091	2.17647	0.826596	NA
-DmpA aminopeptidase	1	2	1	1	1	1	1	1	1	1	1	1	1	1	1	1	1	1	1	1	1	1	1	1	1	1	1	1	1	1	1	1.05882	0.464613	NA
--BapF peptidase ({Pseudomonas} sp.)	1	1	1	1	1	1	1	1	1	1	1	1	1	1	1	1	1	1	1	1	1	1	1	1	1	1	1	1	1	1	1	1	NA	NA
--P01.UPW	0	1	0	0	0	0	0	0	0	0	0	0	0	0	0	0	0	0	0	0	0	0	0	0	0	0	0	0	0	0	0	0.0588235	0.464613	NA
-T05	2	2	1	1	1	1	1	1	1	1	1	1	1	2	1	1	1	1	1	1	1	1	1	1	1	1	1	1	1	1	1.09091	1.11765	0.860683	NA
---ornithine acetyltransferase precursor	2	2	1	1	1	1	1	1	1	1	1	1	1	2	1	1	1	1	1	1	1	1	1	1	1	1	1	1	1	1	1.09091	1.11765	0.860683	NA
S-	0	1	1	1	1	1	1	1	1	1	1	1	1	1	1	1	1	1	1	1	1	1	1	1	1	1	1	1	1	1	1	0.941176	0.464613	NA
-S81	0	1	1	1	1	1	1	1	1	1	1	1	1	1	1	1	1	1	1	1	1	1	1	1	1	1	1	1	1	1	1	0.941176	0.464613	NA
--S81.UNW	0	1	1	1	1	1	1	1	1	1	1	1	1	1	1	1	1	1	1	1	1	1	1	1	1	1	1	1	1	1	1	0.941176	0.464613	NA
SB	26	37	19	33	18	18	27	24	22	18	15	21	16	25	21	17	22	26	23	25	23	22	23	25	24	23	21	24	20	20	20.8182	24.2353	0.0890907	NA
-subtilisin	22	30	16	27	15	15	20	18	19	15	10	15	13	21	18	14	18	22	20	21	19	17	18	22	19	18	17	19	17	16	16.6364	19.8235	0.0884292	NA
--subtilisin	22	29	16	27	15	15	20	18	19	15	10	15	12	18	17	14	18	22	20	21	19	17	18	22	19	18	17	19	17	16	16.1818	19.7647	0.0371788	NA
---S08.006	1	0	0	0	0	0	0	0	0	0	0	0	0	0	0	0	0	0	0	0	0	0	0	0	0	0	0	0	0	0	0	0.0588235	0.464613	NA
---IspA peptidase	0	0	0	0	0	0	0	0	0	0	0	0	0	1	0	0	0	0	0	0	0	0	0	0	0	0	0	0	0	0	0.0909091	0	0.241987	NA
---subtilisin DY	0	0	0	0	0	0	2	1	0	0	0	0	0	0	0	0	0	0	0	0	0	0	0	0	0	0	0	0	0	0	0.272727	0	0.0822634	NA
---cerevisin	1	1	1	1	1	1	1	1	1	1	1	1	1	1	1	0	1	1	1	1	1	1	0	1	1	0	1	1	1	1	0.909091	0.882353	0.860683	NA
---oryzin	3	4	2	5	1	1	1	1	1	1	0	0	1	1	1	1	5	5	4	5	5	4	4	4	4	4	4	4	4	3	1.09091	4	6.18186e-05	NA
---S08.056	0	0	0	0	0	0	0	0	0	1	0	0	0	0	0	0	0	0	0	0	0	0	0	0	0	0	0	0	0	0	0.0909091	0	0.241987	NA
---S08.058	0	0	0	0	0	0	0	0	0	1	0	0	1	0	1	0	0	0	0	0	0	0	0	0	0	0	0	0	0	0	0.272727	0	0.0282485	NA
---peptidase T	1	1	1	1	1	1	1	1	1	1	1	2	1	1	1	1	1	1	1	1	1	1	1	1	1	1	1	1	1	1	1.09091	1	0.241987	NA
---S08.066	2	3	2	3	3	2	2	2	2	2	2	2	2	3	3	1	2	2	2	2	1	2	2	2	2	2	2	2	1	1	2.09091	1.94118	0.495708	NA
---S08.111	0	0	0	0	0	0	0	0	0	0	0	0	0	1	0	0	0	0	0	0	0	0	0	0	0	0	0	0	0	0	0.0909091	0	0.241987	NA
---ARA12 peptidase	2	2	0	1	0	1	1	1	1	1	1	1	1	1	1	3	1	1	1	1	0	1	1	1	1	1	1	1	1	1	1.18182	1.05882	0.816605	NA
----S08.A24	1	1	0	0	0	0	0	0	0	0	0	0	0	0	0	0	0	0	0	0	0	0	0	0	0	0	0	0	0	0	0	0.117647	0.26848	NA
---S08.115	0	0	0	0	0	0	1	0	0	0	0	0	0	0	0	0	0	0	0	0	0	0	0	0	0	0	0	0	0	0	0.0909091	0	0.241987	NA
---S08.120	2	1	2	4	1	1	4	4	3	1	2	2	2	3	3	1	1	1	1	1	1	1	1	1	1	1	1	1	1	1	2.36364	1.23529	0.00204641	NA
---KP-43 peptidase	0	0	0	0	0	1	0	1	1	0	0	0	0	1	0	1	0	0	0	0	0	0	0	0	0	0	0	0	0	1	0.363636	0.117647	0.136675	NA
---S08.126	0	0	0	0	0	0	0	0	1	0	0	0	0	0	0	0	0	0	0	0	0	0	0	0	0	0	0	0	0	0	0.0909091	0	0.241987	NA
---S08.139	6	12	6	5	4	4	5	3	3	4	2	4	2	2	3	4	3	5	4	8	6	4	5	7	4	4	4	4	5	5	3.27273	5.35294	0.00137312	NA
---keratinase ({Doratomyces microsporus})	0	0	0	1	0	0	0	1	0	0	0	0	0	0	0	0	0	1	2	0	0	0	0	1	0	0	0	0	0	0	0.272727	0.176471	0.915605	NA
---S08.A50	0	0	0	0	0	0	0	0	0	0	0	0	0	1	0	0	0	1	0	0	0	0	0	0	0	0	0	0	0	0	0.0909091	0.0588235	0.792189	NA
---S08.UNA	1	0	0	0	0	0	0	0	1	0	0	2	0	0	0	0	0	0	0	0	0	0	0	0	1	1	0	1	0	0	0.272727	0.235294	0.869182	NA
---S08.UPA	3	5	2	6	4	3	2	2	4	2	1	1	1	2	3	2	4	4	4	2	4	3	4	4	4	4	3	4	3	2	2.18182	3.64706	0.00268434	NA
--S08X	0	1	0	0	0	0	0	0	0	0	0	0	1	3	1	0	0	0	0	0	0	0	0	0	0	0	0	0	0	0	0.454545	0.0588235	0.121668	NA
---S08.UNW	0	1	0	0	0	0	0	0	0	0	0	0	1	3	1	0	0	0	0	0	0	0	0	0	0	0	0	0	0	0	0.454545	0.0588235	0.121668	NA
-S53	4	7	3	6	3	3	7	6	3	3	5	6	3	4	3	3	4	4	3	4	4	5	5	3	5	5	4	5	3	4	4.18182	4.41176	0.394131	NA
--tripeptidyl-peptidase I	0	0	0	0	0	0	0	0	0	0	0	0	0	0	0	0	0	0	0	0	0	0	1	0	0	0	0	0	0	0	0	0.0588235	0.464613	NA
--aorsin	1	3	1	1	1	1	3	3	2	1	2	2	1	1	1	1	1	1	1	1	1	2	1	1	2	2	1	2	0	1	1.63636	1.29412	0.28059	NA
--grifolisin	1	1	2	4	1	1	4	1	0	1	2	3	1	1	1	0	1	1	1	1	1	1	1	1	1	1	1	1	1	1	1.36364	1.17647	0.869803	NA
--S53.UNW	0	0	0	0	0	0	0	1	0	0	0	0	0	1	0	0	0	0	0	0	0	0	0	0	0	0	0	0	0	0	0.181818	0	0.0820532	NA
--S53.UPW	2	3	0	1	1	1	0	1	1	1	1	1	1	1	1	2	2	2	1	2	2	2	2	1	2	2	2	2	2	2	1	1.88235	0.000226084	NA
alpha/beta hydrolase	143	231	124	177	150	168	151	149	149	136	139	138	135	142	143	140	172	179	167	172	168	175	167	175	179	180	175	173	184	179	144.455	176.294	3.36953e-05	NA
-prolyl oligopeptidase	67	113	58	78	76	81	79	75	77	68	68	67	67	73	71	66	84	88	80	86	84	87	78	88	93	92	92	84	97	89	71.9091	87.1176	0.000163624	NA
--dipeptidyl-peptidase IV	0	2	1	2	2	1	1	1	1	1	2	2	1	1	1	2	0	1	1	1	1	1	2	1	1	1	1	1	2	1	1.27273	1.11765	0.528025	NA
---S09.A38	0	1	1	1	1	1	0	1	1	1	1	1	1	1	1	1	0	0	0	0	0	0	0	0	0	0	0	0	1	0	0.818182	0.235294	0.00329504	NA
---S09.UNB	0	0	0	1	0	0	0	0	0	0	0	0	0	0	0	0	0	0	0	0	0	0	0	0	0	0	0	0	0	0	0	0.0588235	0.464613	NA
---S09.UPB	0	1	0	0	1	0	1	0	0	0	1	1	0	0	0	1	0	1	1	1	1	1	2	1	1	1	1	1	1	1	0.454545	0.823529	0.0881996	NA
--acylaminoacyl-peptidase	7	11	4	8	7	8	11	6	7	7	6	6	7	7	7	7	10	11	9	11	10	9	8	9	9	10	10	9	12	11	7.27273	9.58824	0.000821561	NA
---dipeptidyl-peptidase 5	0	0	0	0	0	0	0	0	0	0	1	1	0	0	0	0	0	0	0	0	0	0	0	0	0	0	0	0	0	0	0.181818	0	0.0820532	NA
---S09.061	0	0	0	0	0	0	0	0	0	0	0	0	0	0	0	1	0	0	0	0	0	0	0	0	0	0	0	0	0	0	0.0909091	0	0.241987	NA
---S09.951	1	0	0	0	0	0	1	0	0	0	1	0	2	1	1	0	0	0	0	0	0	0	0	0	0	0	0	0	0	0	0.545455	0.0588235	0.0147879	NA
---S09.986	0	0	0	1	1	1	0	0	1	0	0	0	0	0	0	0	0	1	1	0	1	1	1	1	2	1	1	1	1	0	0.181818	0.764706	0.00820472	NA
---S09.A68	1	1	1	1	1	1	1	1	1	1	1	1	1	1	1	0	1	1	1	1	1	1	1	1	1	1	1	1	1	1	0.909091	1	0.241987	NA
---S09.UNC	0	1	0	1	1	1	1	1	1	1	1	2	1	1	1	1	1	1	1	1	1	1	1	1	1	2	1	2	2	2	1.09091	1.17647	0.59817	NA
---S09.UPC	5	9	3	5	4	5	8	4	4	5	2	2	3	4	4	5	8	8	6	9	7	6	5	6	5	6	7	5	8	8	4.27273	6.58824	0.00145252	NA
--glutamyl endopeptidase	0	1	0	0	0	0	0	0	0	0	0	0	0	0	0	0	0	0	0	0	0	0	0	0	0	0	0	0	0	0	0	0.0588235	0.464613	NA
---S09.UPD	0	1	0	0	0	0	0	0	0	0	0	0	0	0	0	0	0	0	0	0	0	0	0	0	0	0	0	0	0	0	0	0.0588235	0.464613	NA
--S09X	60	99	53	68	67	72	67	68	69	60	60	59	59	65	63	57	74	76	70	74	73	77	68	78	83	81	81	74	83	77	63.3636	76.3529	0.000134189	NA
---S09.025	0	0	0	0	1	0	0	0	0	0	0	0	0	0	0	0	0	0	0	0	0	0	0	0	0	0	0	0	0	0	0	0	NA	NA
---S09.948	0	0	0	0	0	0	0	0	1	0	0	0	0	0	0	0	0	0	0	0	0	0	0	0	0	0	0	0	1	1	0.0909091	0.117647	0.860683	NA
---S09.952	0	0	0	1	0	0	0	0	0	0	0	0	0	0	0	0	0	0	0	0	0	0	0	0	0	0	0	0	0	0	0	0.0588235	0.464613	NA
---S09.957	0	0	0	0	0	0	0	1	0	0	0	2	0	0	1	0	0	0	0	0	1	0	0	0	0	0	0	0	0	0	0.363636	0.0588235	0.121668	NA
---S09.960	2	2	1	1	1	2	1	1	1	2	1	1	1	1	1	1	1	2	1	2	2	2	2	2	1	2	2	2	2	1	1.09091	1.76471	0.000692121	NA
---S09.962	1	1	0	0	0	0	0	0	0	0	0	0	0	0	0	0	0	0	0	0	0	0	0	0	0	0	0	0	0	0	0	0.117647	0.26848	NA
---S09.975	0	1	0	0	0	0	0	0	0	0	0	0	0	0	0	0	0	0	0	0	0	0	0	0	0	0	0	0	0	0	0	0.0588235	0.464613	NA
---S09.979	0	0	0	1	0	0	0	0	0	0	0	0	0	0	0	0	0	0	0	0	0	0	0	0	0	0	0	0	0	0	0	0.0588235	0.464613	NA
---S09.980	0	2	0	0	0	0	0	1	1	0	0	0	0	0	0	0	1	0	0	0	0	0	0	0	0	0	0	0	0	0	0.181818	0.176471	0.727647	NA
---S09.982	0	0	0	0	0	0	0	0	0	0	0	0	0	0	0	0	1	0	0	0	0	0	0	0	0	0	0	0	0	0	0	0.0588235	0.464613	NA
---S09.988	0	0	1	0	1	0	0	0	0	0	0	0	0	0	0	0	0	0	0	0	0	0	0	0	0	0	0	0	0	0	0	0	NA	NA
---S09.990	1	0	0	0	0	0	1	0	0	0	0	0	0	0	0	0	1	1	1	1	1	1	1	1	1	1	1	1	0	1	0.181818	0.764706	0.00329504	NA
---S09.993	0	1	1	1	1	1	1	1	1	1	1	1	1	1	1	1	2	1	1	1	1	1	1	1	1	1	1	1	1	1	1	1	1	NA
---S09.A35	1	1	1	1	1	1	1	1	1	1	1	1	1	1	1	1	1	1	1	1	1	1	1	1	1	1	1	1	1	1	1	1	NA	NA
---S09.A57	0	2	1	0	1	1	3	3	3	2	1	2	2	2	2	0	0	1	0	0	1	0	0	0	0	1	0	1	0	0	1.81818	0.411765	0.00133172	NA
---S09.A87	0	0	1	0	0	0	0	0	0	0	0	0	0	0	0	0	0	0	0	0	0	0	0	0	0	0	0	0	0	0	0	0	NA	NA
---S09.A99	1	1	0	1	1	1	1	1	1	1	2	1	1	1	1	1	1	1	1	0	0	1	0	0	1	1	0	0	0	0	1.09091	0.529412	0.00562614	NA
---S09.B01	1	2	2	1	2	2	1	1	1	1	1	1	1	1	1	1	2	2	2	2	2	1	1	1	1	2	1	1	2	2	1.09091	1.52941	0.0217855	NA
---S09.UNW	32	52	25	41	36	39	35	35	38	34	34	34	32	39	34	31	40	41	41	42	38	41	35	43	48	43	46	38	45	42	35.1818	41.5294	0.000865457	NA
---S09.UPW	21	34	20	20	22	25	23	23	21	18	19	16	20	19	21	21	24	26	22	25	26	29	27	29	29	29	29	29	31	28	20.2727	27.1176	0.000102762	NA
-S10	10	19	10	14	11	14	10	9	9	10	9	9	9	9	9	12	11	14	13	12	11	12	13	15	13	12	12	13	11	13	9.81818	12.8824	0.000284408	NA
--carboxypeptidase Y	0	1	1	1	1	1	2	2	2	2	2	2	2	2	2	1	1	1	1	1	1	1	1	1	1	1	1	1	0	1	1.81818	0.882353	2.09e-05	NA
---S10.A66	0	0	0	0	0	0	1	1	1	1	1	1	1	1	1	0	0	0	0	0	0	0	0	0	0	0	0	0	0	0	0.818182	0	1.00178e-05	NA
--Mername-AA083 peptidase	2	5	2	3	4	3	3	3	3	2	3	3	3	2	3	3	3	3	3	3	3	3	3	3	3	3	3	3	3	3	2.81818	3.05882	0.230312	NA
--kex carboxypeptidase	1	1	1	1	1	1	1	1	1	1	1	1	1	1	1	1	1	1	1	1	1	1	1	1	1	1	1	1	1	1	1	1	NA	NA
--carboxypeptidase OcpA	1	1	1	1	1	1	1	1	1	2	1	1	1	1	1	1	1	1	1	1	0	1	1	1	1	1	1	1	1	1	1.09091	0.941176	0.170969	NA
--carboxypeptidase O	1	1	1	0	0	0	0	0	0	0	0	0	0	1	0	1	1	1	1	1	1	1	1	1	1	1	1	1	1	1	0.272727	0.882353	0.0013724	NA
--S10.016	1	3	2	2	2	2	2	2	2	2	2	2	2	2	2	2	2	4	3	2	2	2	3	4	3	2	2	3	2	3	2.09091	2.47059	0.145223	NA
--family S10 unassigned peptidases	4	7	2	6	2	6	1	0	0	1	0	0	0	0	0	3	2	3	3	3	3	3	3	4	3	3	3	3	3	3	0.727273	3.64706	6.28105e-05	NA
-S15	5	12	2	4	2	4	4	3	4	3	3	3	4	4	6	6	6	5	5	5	5	5	5	3	4	5	3	5	6	4	4.09091	5.05882	0.107815	NA
--S15.UNW	4	12	2	4	2	4	4	3	4	3	3	3	4	4	6	6	6	5	5	5	5	5	5	3	4	5	3	5	6	4	4.09091	5	0.137209	NA
--S15.UPW	1	0	0	0	0	0	0	0	0	0	0	0	0	0	0	0	0	0	0	0	0	0	0	0	0	0	0	0	0	0	0	0.0588235	0.464613	NA
-S28	4	4	3	4	3	3	3	4	4	5	3	3	5	4	5	3	3	3	3	3	3	4	3	3	4	3	3	3	3	3	3.81818	3.29412	0.0981638	NA
--S28.004	2	2	1	2	1	1	1	2	2	3	1	1	3	2	3	1	1	1	1	1	1	2	1	1	2	1	1	1	1	1	1.81818	1.29412	0.0981638	NA
--S28.UPW	2	2	2	2	2	2	2	2	2	2	2	2	2	2	2	2	2	2	2	2	2	2	2	2	2	2	2	2	2	2	2	2	NA	NA
-S33	57	83	51	77	58	66	55	58	55	50	56	56	50	52	52	53	68	69	66	66	65	67	68	66	65	68	65	68	67	70	54.8182	67.9412	4.4032e-05	NA
--S33.009	0	1	1	1	1	1	1	0	0	1	0	0	0	0	0	1	1	1	1	1	1	1	1	1	1	1	1	1	1	1	0.363636	0.941176	0.00130768	NA
--S33.971	0	0	0	0	0	0	0	0	0	0	0	0	0	0	0	0	0	0	0	0	0	0	0	0	0	0	0	1	0	0	0	0.0588235	0.464613	NA
--S33.973	1	1	0	1	1	1	1	1	1	1	1	1	1	1	1	1	1	1	1	1	1	1	1	1	1	1	1	1	1	2	1	1.05882	0.464613	NA
--S33.974	0	0	0	0	0	0	0	0	0	0	0	0	0	0	0	0	0	0	0	1	1	1	1	0	1	0	1	1	1	1	0	0.529412	0.00440411	NA
--S33.976	0	0	0	0	0	0	0	0	0	0	0	0	0	0	0	1	0	0	0	0	0	0	0	0	0	0	0	0	0	0	0.0909091	0	0.241987	NA
--S33.978	0	0	0	0	0	0	0	0	0	0	0	0	0	0	0	0	1	0	0	0	0	0	0	0	0	1	0	0	0	0	0	0.117647	0.26848	NA
--S33.992	0	0	0	0	0	0	0	0	0	0	0	0	0	0	1	0	0	0	0	0	0	0	0	0	0	0	0	0	0	0	0.0909091	0	0.241987	NA
--S33.A38	1	1	1	1	1	1	1	1	1	1	1	1	1	1	1	1	1	1	1	1	1	1	1	1	1	1	1	1	1	1	1	1	NA	NA
--S33.A41	1	2	2	2	2	1	2	1	1	1	2	2	1	1	1	1	2	2	2	2	2	2	3	2	2	2	2	2	2	2	1.36364	1.94118	0.00499661	NA
--S33.UNW	18	25	15	29	19	24	16	19	17	14	18	16	15	16	13	12	23	24	22	22	23	22	22	23	19	21	22	20	24	22	16.1818	22.5294	6.28532e-05	NA
--S33.UPW	36	53	32	43	34	38	34	36	35	32	34	36	32	33	35	36	39	40	39	38	36	39	39	38	40	41	37	41	37	41	34.7273	39.7647	0.000114999	NA
SE	11	17	10	11	9	11	10	9	8	8	10	10	8	8	8	13	10	12	9	15	14	12	9	13	12	12	14	12	12	13	9.18182	12.3529	0.000330585	NA
-D-Ala-D-Ala carboxypeptidase B	11	17	10	11	9	11	10	9	8	8	10	10	8	8	8	13	10	12	9	15	14	12	9	13	12	12	14	12	12	13	9.18182	12.3529	0.000330585	NA
--aminopeptidase DmpB	1	1	0	0	0	0	0	0	0	0	0	0	0	0	0	0	0	0	0	0	0	0	0	0	0	0	0	0	0	0	0	0.117647	0.26848	NA
--S12.UNW	1	1	0	0	0	1	1	0	0	0	0	0	0	0	0	1	1	1	1	1	1	1	1	1	1	1	1	1	1	1	0.272727	0.941176	0.00031436	NA
--S12.UPW	9	15	10	11	9	10	9	9	8	8	10	10	8	8	8	12	9	11	8	14	13	11	8	12	11	11	13	11	11	12	8.90909	11.2941	0.00132842	NA
SF	3	4	4	3	3	3	3	3	3	3	3	2	3	3	3	3	3	3	3	2	3	3	3	3	3	2	3	3	2	3	2.90909	2.88235	0.859808	NA
-signal peptidase I	3	4	4	3	3	3	3	3	3	3	3	2	3	3	3	3	3	3	3	2	3	3	3	3	3	2	3	3	2	3	2.90909	2.88235	0.859808	NA
--S26A	2	2	2	2	2	2	2	2	2	2	2	1	2	2	2	2	2	2	2	1	2	2	2	2	2	1	2	2	1	2	1.90909	1.82353	0.560753	NA
---mitochondrial inner membrane peptidase 2	1	1	1	1	1	1	1	1	1	1	1	0	1	1	1	1	1	1	1	0	1	1	1	1	1	0	1	1	0	1	0.909091	0.823529	0.560753	NA
---S26.UPA	1	1	1	1	1	1	1	1	1	1	1	1	1	1	1	1	1	1	1	1	1	1	1	1	1	1	1	1	1	1	1	1	NA	NA
--S26B	1	2	2	1	1	1	1	1	1	1	1	1	1	1	1	1	1	1	1	1	1	1	1	1	1	1	1	1	1	1	1	1.05882	0.464613	NA
---signalase (animal) 21 kDa component	1	2	2	1	1	1	1	1	1	1	1	1	1	1	1	1	1	1	1	1	1	1	1	1	1	1	1	1	1	1	1	1.05882	0.464613	NA
SK	1	2	1	1	1	0	1	1	1	2	1	1	1	1	1	1	1	1	1	1	1	1	1	1	1	1	1	1	2	1	1.09091	1.05882	0.876994	NA
-ClpP endopeptidase	1	1	1	1	1	0	1	1	1	2	1	1	1	1	1	1	1	1	1	1	1	1	1	1	1	1	1	1	2	1	1.09091	1	0.511048	NA
--peptidase Clp (type 1)	1	1	1	1	1	0	1	1	1	2	1	1	1	1	1	1	1	1	1	1	1	1	1	1	1	1	1	1	2	1	1.09091	1	0.511048	NA
---S14.A02	1	1	1	1	1	0	1	1	1	1	1	1	1	1	1	1	1	1	1	1	1	1	1	1	1	1	1	1	1	1	1	0.941176	0.464613	NA
-C-terminal processing peptidase	0	1	0	0	0	0	0	0	0	0	0	0	0	0	0	0	0	0	0	0	0	0	0	0	0	0	0	0	0	0	0	0.0588235	0.464613	NA
--C-terminal processing peptidase	0	1	0	0	0	0	0	0	0	0	0	0	0	0	0	0	0	0	0	0	0	0	0	0	0	0	0	0	0	0	0	0.0588235	0.464613	NA
---S41.004	0	1	0	0	0	0	0	0	0	0	0	0	0	0	0	0	0	0	0	0	0	0	0	0	0	0	0	0	0	0	0	0.0588235	0.464613	NA
SS	1	1	1	1	1	1	1	1	1	1	1	1	1	1	1	1	1	1	1	1	1	1	1	1	1	1	1	1	1	1	1	1	NA	NA
-S66	1	1	1	1	1	1	1	1	1	1	1	1	1	1	1	1	1	1	1	1	1	1	1	1	1	1	1	1	1	1	1	1	NA	NA
--S66.003	0	0	0	1	0	0	0	0	0	0	0	0	0	0	1	0	0	0	0	1	0	0	0	0	0	1	0	0	0	0	0.0909091	0.176471	0.560753	NA
--S66.UPW	1	1	1	0	1	1	1	1	1	1	1	1	1	1	0	1	1	1	1	0	1	1	1	1	1	0	1	1	1	1	0.909091	0.823529	0.560753	NA
ST	2	4	4	4	5	2	4	4	4	4	4	5	4	4	3	4	4	4	4	5	4	4	4	5	4	4	4	4	3	3	4	3.76471	0.534903	NA
-Rhomboid	2	4	4	4	5	2	4	4	4	4	4	5	4	4	3	4	4	4	4	5	4	4	4	5	4	4	4	4	3	3	4	3.76471	0.534903	NA
--S54.UNW	1	2	2	2	3	0	2	2	2	2	2	3	2	2	1	2	2	2	2	3	2	2	2	3	2	2	2	2	1	1	2	1.82353	0.554099	NA
--S54.UPW	1	2	2	2	2	2	2	2	2	2	2	2	2	2	2	2	2	2	2	2	2	2	2	2	2	2	2	2	2	2	2	1.94118	0.464613	NA
U-	1	1	1	1	1	1	1	1	1	1	1	1	1	1	1	1	1	1	1	1	1	1	1	1	1	1	1	1	1	1	1	1	NA	NA
-U62	1	1	1	1	1	1	1	1	1	1	1	1	1	1	1	1	1	1	1	1	1	1	1	1	1	1	1	1	1	1	1	1	NA	NA
--U62.UPW	1	1	1	1	1	1	1	1	1	1	1	1	1	1	1	1	1	1	1	1	1	1	1	1	1	1	1	1	1	1	1	1	NA	NA
MERCO:C26.952	1	1	1	1	1	1	1	1	1	1	1	1	1	1	1	1	1	1	1	1	1	1	1	1	1	1	1	1	1	1	1	1	NA	NA
MERCO:C108.00	11	16	13	10	15	10	16	13	14	12	11	12	15	15	13	11	10	11	12	10	13	9	10	10	9	9	9	10	9	8	13.0909	10.2353	0.000383083	NA
MERCO:M94.UNW	0	0	0	1	0	0	0	0	0	0	0	0	0	0	0	0	0	0	0	0	0	0	0	0	0	0	0	0	0	0	0	0.0588235	0.464613	NA
MERCO:M94.UPW	0	0	0	0	0	0	0	0	0	0	0	0	0	0	0	0	0	0	0	0	1	0	0	0	0	0	0	0	0	0	0	0.0588235	0.464613	NA
MERCO:U52.UPW	2	6	1	2	2	5	4	4	4	1	3	2	2	3	1	1	4	4	5	2	2	3	3	3	3	3	3	3	3	3	2.72727	3.17647	0.477813	NA
TOTAL	408	578	375	477	420	435	425	417	410	378	373	392	383	419	399	393	437	479	454	459	457	457	432	469	461	458	453	458	467	458	404	461	7.68239e-05	NA
