## Supplementary material for "Genome evolution and transcriptome plasticity associated with adaptation to monocot and eudicot plants in *Colletotrichum* fungi": Suppl10_TF.xlsx

### Sheet: Foglio1
	EUDI	EUDI	BOTH	EUDI	BOTH	EUDI	MONO	MONO	MONO	MONO	MONO	MONO	MONO	MONO	MONO	MONO	EUDI	EUDI	MONO	EUDI	EUDI	EUDI	EUDI	EUDI	EUDI	EUDI	EUDI	EUDI	EUDI	EUDI	MONO average	EUDI average	P-values (Wilcoxon test)	Disjoint set
Genome	Colorb1	Gloci1	Colch1	Colhig2	Colin1	Colto1	Colce1	Coler1	Colsu1	Colfa1	Colgr1	Colna1	Colca1	Colso1	Colzo1	Color1	Colsa1	Colgo1	Colph1	Colfi1	Colac2	Colab1	Colcu1	Collu1	Colta1	Colpa1	Colco1	Colme1	Colny1	Colsi1
Helix-loop-helix DNA-binding domain	12	11	13	11	11	12	11	11	11	11	11	10	10	11	11	12	12	12	12	12	12	12	13	12	12	12	12	12	12	12	11	11.9412	0.00029456	NA
Homeodomain	4	4	5	5	3	3	4	4	5	4	4	5	5	4	5	4	4	4	4	4	4	4	4	4	4	4	4	4	4	4	4.36364	4	0.0379683	NA
Zinc finger, C2H2 type	32	46	25	30	34	37	40	34	36	38	35	36	38	40	39	27	30	47	41	31	43	37	31	37	45	37	36	34	27	31	36.7273	35.9412	0.422428	NA
bZIP transcription factor	10	12	10	12	11	17	14	12	12	12	12	11	14	14	12	9	11	15	11	11	11	10	11	9	10	11	10	10	12	10	12.0909	11.2941	0.0667641	NA
Fungal Zn(2)-Cys(6) binuclear cluster domain	219	426	146	251	178	264	240	224	223	217	183	215	226	245	243	207	210	343	304	253	350	294	225	337	284	283	290	281	262	256	229.727	284	0.00242729	NA
Myb-like DNA-binding domain	10	6	9	8	9	8	8	9	9	8	8	9	9	8	9	6	9	10	9	9	10	10	10	11	10	9	9	11	10	10	8.36364	9.41176	0.00757759	NA
Forkhead domain	5	6	4	4	6	6	7	4	6	4	4	4	5	6	4	4	6	10	4	4	6	11	4	4	10	4	5	4	6	4	4.72727	5.82353	0.232917	NA
SRF-type transcription factor (DNA-binding and dimerisation domain)	2	2	2	2	2	2	2	3	2	2	2	2	2	1	2	2	2	3	2	2	1	2	3	1	2	2	2	2	2	2	2	2	1	NA
GATA zinc finger	8	8	5	8	6	8	9	9	9	8	9	9	11	10	10	6	4	9	8	7	8	8	8	9	9	8	9	7	7	8	8.90909	7.82353	0.0134513	NA
Transcription factor TFIID (or TATA-binding protein, TBP)	1	1	1	2	3	1	2	2	3	1	1	1	1	2	1	1	1	1	1	1	1	1	1	1	1	1	1	1	1	1	1.45455	1.05882	0.0440665	NA
HSF-type DNA-binding	3	3	3	3	3	2	3	3	3	3	3	3	3	3	3	3	3	3	3	3	3	3	3	3	3	3	3	3	3	3	3	2.94118	0.464613	NA
HMG (high mobility group) box	8	8	8	8	9	8	8	8	8	8	8	8	8	8	8	8	6	8	7	8	8	8	7	8	8	8	8	7	7	7	7.90909	7.64706	0.210677	NA
Copper fist DNA binding domain	2	2	2	2	2	2	2	2	2	2	1	2	1	2	2	2	2	1	2	2	1	2	1	1	2	2	2	2	1	2	1.81818	1.70588	0.530787	NA
Histone-like transcription factor (CBF/NF-Y) and archaeal histone	7	7	6	6	6	6	7	6	7	6	7	7	7	7	7	6	6	10	6	6	7	9	6	7	6	6	6	6	7	7	6.63636	6.76471	0.674091	NA
PAS fold	0	0	1	0	0	0	0	0	0	0	0	0	0	0	0	0	0	0	0	0	0	0	0	0	0	0	0	0	0	0	0	0	NA	NA
G10 protein	1	1	1	1	1	1	1	1	1	1	1	1	1	1	1	1	1	1	1	1	1	1	1	1	1	1	1	1	1	1	1	1	NA	NA
TEA/ATTS domain	1	1	1	1	1	1	1	1	1	1	1	1	1	1	1	1	1	1	1	1	1	1	1	1	1	1	1	1	1	1	1	1	NA	NA
Helix-turn-helix	1	1	1	1	1	1	1	1	1	1	1	1	1	1	1	1	1	1	1	1	1	1	1	1	1	1	1	1	1	1	1	1	NA	NA
ARID/BRIGHT DNA binding domain	4	4	4	4	4	4	4	4	4	4	4	4	4	4	4	4	4	4	4	4	3	3	3	2	3	3	3	3	3	4	4	3.41176	0.00470607	NA
NF-X1 type zinc finger	1	1	1	1	1	1	1	1	1	1	1	1	1	1	1	0	1	1	1	0	1	1	1	1	1	1	1	1	1	1	0.909091	0.941176	0.792189	NA
TFIIE alpha subunit	1	1	1	1	1	1	1	1	1	1	1	1	1	1	1	1	1	1	1	1	1	1	1	1	1	1	1	1	1	1	1	1	NA	NA
CCAAT-binding transcription factor (CBF-B/NF-YA) subunit B	1	1	1	1	1	1	1	1	1	1	1	1	1	1	1	1	1	1	1	1	1	1	1	1	1	1	1	1	1	1	1	1	NA	NA
AT hook motif	2	2	0	0	0	1	1	2	3	1	2	2	2	1	2	0	1	1	1	1	1	1	2	2	1	2	1	1	1	2	1.54545	1.29412	0.36184	NA
STE like transcription factor	1	1	1	1	1	1	1	1	1	1	1	1	1	1	1	1	1	1	1	1	1	1	1	1	1	1	1	1	1	1	1	1	NA	NA
RFX DNA-binding domain	1	1	1	1	1	1	1	1	1	1	1	1	1	1	1	1	1	1	1	1	1	1	1	1	1	1	1	1	1	1	1	1	NA	NA
Transcription initiation factor IIA, gamma subunit, helical domain	1	1	1	1	1	1	1	1	1	1	1	1	1	1	1	1	1	1	1	1	1	1	1	1	1	1	1	1	1	1	1	1	NA	NA
Paired amphipathic helix repeat	2	2	1	2	1	1	1	2	2	2	2	1	1	1	1	2	1	3	3	2	2	3	3	2	3	4	3	3	2	1	1.63636	2.29412	0.0452925	NA
Transcription initiation factor IIA, gamma subunit	1	1	1	1	1	1	1	1	1	1	1	1	1	1	1	1	1	1	1	1	1	1	1	1	1	1	1	1	1	1	1	1	NA	NA
DDT domain	1	1	1	1	1	0	1	1	1	1	1	1	1	1	1	1	1	1	1	1	1	1	1	1	1	1	1	1	1	1	1	0.941176	0.464613	NA
MIZ/SP-RING zinc finger	2	2	1	2	1	2	2	2	2	2	2	2	2	2	2	2	2	2	2	2	2	2	2	2	2	2	2	2	2	2	2	2	NA	NA
C5HC2 zinc finger	1	1	1	1	1	1	1	1	1	1	1	1	1	1	1	1	1	1	1	1	1	1	1	1	1	1	1	1	1	1	1	1	NA	NA
FAR1 DNA-binding domain	0	1	1	1	1	1	1	1	1	1	1	1	1	1	1	1	2	2	2	1	2	2	2	3	2	2	2	3	2	2	1.09091	1.76471	0.00575101	NA
SART-1 family	1	1	1	1	1	1	1	1	1	1	1	1	1	1	1	1	1	1	1	1	1	1	1	1	1	1	1	1	1	1	1	1	NA	NA
PHF5-like protein	1	1	1	1	1	0	1	1	1	1	1	1	1	1	1	1	1	1	1	1	1	1	0	1	1	1	1	1	1	1	1	0.882353	0.26848	NA
Transcription initiation factor TFIID subunit A	1	1	1	1	1	1	1	1	1	1	1	1	1	1	1	1	1	1	1	1	1	1	1	1	1	1	1	1	1	1	1	1	NA	NA
Transcription factor Tfb2	1	1	1	1	1	1	1	1	1	1	1	1	1	1	2	1	1	1	1	1	1	1	1	1	1	1	1	1	1	1	1.09091	1	0.241987	NA
CBF/Mak21 family	3	3	3	3	3	3	3	3	3	3	3	3	3	3	3	3	3	3	3	3	3	3	3	3	3	3	3	3	3	3	3	3	NA	NA
CCR4-Not complex component, Not1	1	1	1	1	1	1	1	1	1	1	1	1	1	1	1	1	1	1	1	1	1	1	1	1	1	1	1	1	1	1	1	1	NA	NA
Fungal specific transcription factor domain	182	295	139	189	154	196	147	149	145	148	139	144	140	154	151	186	203	241	216	228	232	242	210	233	230	241	233	246	232	235	156.273	227.529	4.23639e-05	NA
NOT2 / NOT3 / NOT5 family	2	2	2	2	2	1	2	2	2	2	2	2	2	2	2	2	2	2	2	2	2	2	2	2	2	2	2	2	2	2	2	1.94118	0.464613	NA
CENP-B N-terminal DNA-binding domain	1	1	1	0	1	1	0	1	1	1	1	0	1	1	1	1	1	0	0	1	0	1	1	0	1	1	1	1	1	1	0.727273	0.764706	0.850844	NA
Putative FMN-binding domain	1	2	1	1	1	1	1	1	1	1	1	1	1	1	1	1	1	1	1	1	2	2	2	2	3	2	2	2	2	2	1	1.70588	0.000967034	NA
KilA-N domain	1	1	2	2	1	1	1	1	1	2	2	2	2	2	2	1	1	1	1	2	2	2	2	2	2	2	2	2	2	2	1.54545	1.70588	0.411453	NA
CP2 transcription factor	1	1	1	1	1	0	1	1	1	1	1	1	1	1	1	1	1	1	1	1	1	1	1	1	1	1	1	1	1	1	1	0.941176	0.464613	NA
SNF5 / SMARCB1 / INI1	2	2	2	2	2	2	2	2	2	2	2	2	2	2	2	2	2	2	2	2	2	2	2	2	2	2	2	2	2	2	2	2	NA	NA
Transcriptional repressor TCF25	1	1	1	1	1	1	1	1	1	1	1	1	1	1	1	1	1	1	1	1	1	1	1	1	1	1	1	1	1	1	1	1	NA	NA
RNA pol II accessory factor, Cdc73 family, C-terminal	1	1	1	1	1	1	1	1	1	1	1	1	1	1	1	1	1	1	1	1	1	1	1	1	1	1	1	1	1	1	1	1	NA	NA
NDT80 / PhoG like DNA-binding family	4	3	3	3	3	3	5	3	3	3	3	3	3	3	3	3	3	3	3	3	3	3	3	3	3	3	3	3	3	3	3.18182	3.05882	0.752044	NA
YL1 nuclear protein	1	1	1	1	1	1	1	1	1	1	1	1	1	1	1	1	1	1	1	1	1	1	1	1	1	1	1	1	1	1	1	1	NA	NA
SGT1 protein	1	1	1	1	1	1	1	1	1	1	1	1	1	1	1	1	1	1	1	1	1	1	1	1	1	1	1	1	1	1	1	1	NA	NA
RNA polymerase II transcription mediator complex subunit 9	1	1	1	1	1	1	1	1	1	1	1	1	1	1	1	1	1	1	1	1	1	1	1	1	1	1	1	1	1	1	1	1	NA	NA
Basic region leucine zipper	5	5	4	5	6	6	5	4	4	5	4	5	3	4	5	5	6	6	5	6	9	6	5	5	5	5	6	7	5	7	4.45455	5.82353	0.000475564	NA
Brf1-like TBP-binding domain	1	1	1	1	1	1	1	1	1	1	1	1	1	1	1	1	1	1	1	1	1	1	1	1	1	1	1	1	1	1	1	1	NA	NA
TFIIH C1-like domain	1	1	1	1	1	1	1	1	1	1	1	1	1	1	1	1	1	1	1	1	1	1	1	1	1	1	1	1	0	1	1	0.941176	0.464613	NA
Apoptosis-antagonizing transcription factor, C-terminal	1	1	1	1	1	1	1	1	1	1	1	1	1	1	1	1	1	1	1	1	1	1	1	1	1	1	1	1	1	1	1	1	NA	NA
Sin3 family co-repressor	1	1	1	1	1	1	1	1	1	1	1	1	1	1	1	1	1	1	1	1	1	1	1	1	1	1	1	1	1	1	1	1	NA	NA
Multiprotein bridging factor 1	1	1	1	1	1	1	1	1	1	1	1	1	1	1	1	1	1	1	1	1	1	1	1	1	1	1	1	1	1	1	1	1	NA	NA
Fungal specific transcription factor domain	77	138	65	88	75	86	68	68	64	55	56	59	61	66	65	84	93	104	97	109	111	117	102	110	114	118	119	116	111	109	67.5455	107.176	3.45412e-05	NA
Transcriptional activator of glycolytic enzymes	1	1	0	1	0	0	1	1	1	1	1	1	1	1	1	1	1	1	1	1	1	1	1	1	1	1	1	1	1	0	1	0.882353	0.26848	NA
TOTAL	640	1034	497	685	566	710	629	605	603	585	541	582	597	637	631	622	660	880	785	748	870	831	699	846	811	811	810	809	762	762	619.727	786.353		NA
