## Supplementary material for "Genome evolution and transcriptome plasticity associated with adaptation to monocot and eudicot plants in *Colletotrichum* fungi": Suppl14_Orthoexpress_all.xlsx

### Sheet: Foglio4
Supplementary 14 - List and main biological functions of genes identified as differentially expressed and in each condition established.
host	Eudicot pathogen			Monocot pathogen			Monocot pathogen			Eudicot pathogen
species	C. higginsianum			C. graminicola			C. phormii			C. nymphaeae
Selected orthogroups	glucose vs ES	glucose vs MS	ES vs MS	glucose vs ES	glucose vs MS	ES vs MS	glucose vs ES	glucose vs MS	ES vs MS	glucose vs ES	glucose vs MS	ES vs MS	conditions	Gene family	Description	C. higginsianum	C. graminicola	C. phormii	C. nymphaeae	Secreted	InterPro	PFAM	GO	CAZy	Peptidases	transporters	Transcription factors
OG_4214	7.4	7.8		3.2	2.9		3.3	4.4		2.7	3.7		0	I metabolism	Fatty acid synthase subunit beta	Colhig2_2332	Colgr1_4068	Colph1_44236	Colny1_1017103	NO	IPR020801|IPR001227|IPR029069|IPR002539|IPR003965|IPR013785|IPR016452|IPR032088|IPR014043|IPR039569|IPR013565|IPR016035	PF00698|PF01575|PF08354|PF17828|PF16073|PF13452|PF17951	GO:0004312|GO:0003824|GO:0016740|GO:0055114|GO:0005835|GO:0004318|GO:0006633
OG_4370	5.8	5.9		3.5	3.3		2.8	3.7		2.8	3.9		0	I metabolism	Citrate synthase	Colhig2_12091	Colgr1_4234	Colph1_452622	Colny1_1017829	NO	IPR036969|IPR002020|IPR005811|IPR003781|IPR033847|IPR036291|IPR016102|IPR017440|IPR017866|IPR016143	PF00285|PF00549|PF02629	GO:0003824|GO:0046912|GO:0048037
OG_7688	2.8	3.7		3.7	5.3		7.7	7.5		10	10		0	trasporter	Hexose transporter	Colhig2_13470	Colgr1_8023	Colph1_328703	Colny1_1010245	NO	IPR020846|IPR003663|IPR005829|IPR005828|IPR036259	PF00083	GO:0055085|GO:0005215|GO:0016020|GO:0016021|GO:0022857			Low affinity glucose:H+ symporter, MstC
OG_1658	6.4	7		3.8	3.5		3.2	5.2		4.3	5.7		0	trasporter	ABC transporter	Colhig2_12717	Colgr1_11936	Colph1_209129	Colny1_1010303	NO	IPR027417|IPR003593|IPR036640|IPR011527|IPR003439|IPR017871	PF00005|PF00664	GO:0055085|GO:0042626|GO:0005524|GO:0016887|GO:0016021			The vacuolar heavy metal tolerance protein precursor, HMT1
OG_2265	2.5	2.3		4.2	4		5.1	6.5		9.4	8.7		0	trasporter	ammonium transporter	Colhig2_1008	Colgr1_1824	Colph1_315561	Colny1_1018573	NO	IPR024041|IPR018047|IPR001905|IPR029020	PF00909	GO:0015696|GO:0016020|GO:0072488|GO:0008519			Low-affinity ammonia transporter, Mep1
OG_627	10	10		5.6	9.9		4.2	5.7		12	8.1		0		flovoenzyme	Colhig2_9395	Colgr1_10717	Colph1_378768	Colny1_1018550	YES	IPR016166|IPR006094|IPR012951|IPR036318	PF01565|PF08031	GO:0071949|GO:0050660|GO:0016491|GO:0055114
OG_2671	9	9.1		6	5.9		4.5	3.8		4.5	2.6		0		Colletotrichum specific protein of unknown function	Colhig2_5305	Colgr1_2306	Colph1_444050	Colny1_1010869	YES
OG_4175	5.8	6.9		6.7	7		2.2	2.2		4.5	4.3		0	I metabolism	sorbitol dehydrogenase	Colhig2_9083	Colgr1_4025	Colph1_377016	Colny1_1014061	NO	IPR013154|IPR002328|IPR036291|IPR020843|IPR013149|IPR011032	PF00107|PF08240	GO:0008270|GO:0016491|GO:0055114
OG_452	11	11		6.8	7.3		5.7	4.3		12	11		0		low conserved protein of unknown function	Colhig2_1503	Colgr1_10512	Colph1_407423	Colny1_1018767	YES
OG_4903	6.4	7.1		7.1	8.8		8.8	10		8.4	7.5		0	trasporter	major facilitator superfamily transporter	Colhig2_1199	Colgr1_4841	Colph1_422968	Colny1_1009048	NO	IPR020846|IPR011701|IPR036259	PF07690	GO:0016021|GO:0055085			Putative tartrate porter
OG_3022	-8.7	-7.2		-7.7	-9.5		-7.9	-7.5		-16	-15		1	trasporter	α-glucoside transporter	Colhig2_1811	Colgr1_2693	Colph1_385276	Colny1_1019078	NO	IPR020846|IPR003663|IPR005829|IPR005828|IPR036259	PF00083	GO:0055085|GO:0005215|GO:0016020|GO:0016021|GO:0022857			General Œ±-glucoside:H+ symporter, Gtr3, Mal11,Mal1T, Mtp1 or Agt1
OG_5556	-3.6	-2.3		-5.4	-4.4		-6.6	-5.8		-3.8	-3.4		1		Short-chain dehydrogenase/reductase	Colhig2_14178	Colgr1_5609	Colph1_309145	Colny1_1014853	NO	IPR002347|IPR036291	PF13561
OG_4678	-6.6	-7.7		-5	-5.7		-6	-7.1		-4.9	-4.3		1	Peptidases	PA-M28-TFR_dimer domain containing protein (MEROPS - M28)	Colhig2_11771	Colgr1_4587	Colph1_334188	Colny1_1009779	YES	IPR003137|IPR036757|IPR007484|IPR007365	PF02225|PF04389|PF04253
OG_7351	-6.5	-5.4		-4	-4.2		-5.5	-6.5		-7	-6.3		1	CAZY	Melibiase (CAZY - GH27)	Colhig2_6520	Colgr1_7624	Colph1_464660	Colny1_1017645	YES	IPR013780|IPR013785|IPR002241|IPR017853|IPR006215|IPR000111	PF17801|PF16499	GO:0004557|GO:0005975|GO:0004553|GO:0003824	GH27
OG_2112	-6.8	-6.4		-3.9	-3.3		-6.9	-6.9		-6.3	-5		1		Glutathione-dependent formaldehyde-activating enzyme	Colhig2_10251	Colgr1_1641	Colph1_445242	Colny1_1014599	NO	IPR011057|IPR006913	PF04828	GO:0016846
OG_6172	-2.9	-4.3		-3.9	-5.1		-5.4	-4.7		-5	-4.9		1		Thiamine pyrophosphate enzyme	Colhig2_4634	Colgr1_6318	Colph1_333411	Colny1_1015693	NO	IPR012001|IPR012000|IPR011766|IPR029035|IPR029061	PF00205|PF02776|PF02775	GO:0003824|GO:0000287|GO:0030976
OG_4581	-3.8	-2.9		-3.8	-3.6		-3.8	-2.8		-6.3	-6.7		1	trasporter	main boron exporter	Colhig2_9697	Colgr1_4476	Colph1_463180	Colny1_1009573	NO	IPR020846|IPR011701|IPR036259	PF07690	GO:0016021|GO:0055085			The main boron exporter in yeast, Atr1
OG_3214	-6.6	-7.6		-3.5	-4.3		-8.8	-9.2		-11	-11		1	P450	P450, E-class, group I	Colhig2_13305	Colgr1_2914	Colph1_100681	Colny1_1010371	NO	IPR036396|IPR002401|IPR001128	PF00067	GO:0005506|GO:0016705|GO:0020037|GO:0055114
OG_4240	-3.2	-2.9		-2.9	-2.1		-3.1	-2		-8.8	-9.8		1		methyltransferase	Colhig2_2303	Colgr1_4092	Colph1_430632	Colny1_1015178	NO	IPR029063	PF13649
OG_1167	-3.4	-4.4		-2.7	-3.6		-5.3	-5.5		-5.3	-3.8		1		3-hydroxyisobutyrate dehydrogenase-related	Colhig2_1832	Colgr1_11386	Colph1_440254	Colny1_1008893	NO	IPR006115|IPR029154|IPR036291|IPR002204|IPR013328|IPR008927	PF03446|PF14833	GO:0050661|GO:0051287|GO:0016491|GO:0055114
OG_1905	-4.5	-4.9		-2.3	-2.4		-4.4	-4.1		-6.4	-6.7		1	TF	trnascription factor (GAL4-like Zn2Cys6 DNA binding protein)	Colhig2_10005	Colgr1_1428	Colph1_451771	Colny1_1018374	NO	IPR001138|IPR007219|IPR036864	PF04082	GO:0006355|GO:0003677|GO:0005634|GO:0008270|GO:0006351|GO:0000981				Fungal specific transcription factor domain
OG_3215	-3	-3.9		-2.2	-3		-7.4	-5.6		-6.2	-7.5		1	CAZY	cellulase (CAZY - GH16)	Colhig2_13304	Colgr1_2915	Colph1_398005	Colny1_1010370	YES	IPR017853|IPR001547	PF00150	GO:0005975|GO:0004553	GH5_16
OG_7409	-3.4	-3.6		-2	-3.7		-2.6	-2.3		-2.4	-2.4		1	TF	trnascription factor (GAL4-like Zn2Cys6 DNA binding protein)	Colhig2_6425	Colgr1_7694	Colph1_398519	Colny1_1014754	NO	IPR001138|IPR007219|IPR036864	PF04082|PF00172	GO:0006355|GO:0003677|GO:0005634|GO:0008270|GO:0006351|GO:0000981				Fungal Zn(2)-Cys(6) binuclear cluster domain; Fungal specific transcription factor domain
OG_5806	-8.5	-2.4	6.2	-4.8	-3.8		-4.7	-3.8		-4.8	-2.1	2.7	1a	CAZY	arabinosidase (CAZY - GH43)	Colhig2_9979	Colgr1_5884	Colph1_451765	Colny1_1018368	YES	IPR023296			GH43
OG_7353	-7.6	-7.8		-3.5	-5.8	-2.3	-5.7	-7.9	-2.2	-7.5	-7.3		1b	trasporter	Sugar porter family	Colhig2_6518	Colgr1_7626	Colph1_110244	Colny1_1017647	NO	IPR020846|IPR005828|IPR036259	PF00083	GO:0016021|GO:0055085|GO:0022857|GO:0016020			General Œ±-glucoside:H+ symporter, Gtr3, Mal11,Mal1T, Mtp1 or Agt1
OG_8948	-6.6	-5.9		-2.6	-8.4	-5.8	-6.6	-9.5	-2.9	-11	-9.9		1b		Alkaline phosphatase	Colhig2_4458	Colgr1_9466	Colph1_336237	Colny1_1015950	YES	IPR017850|IPR001952	PF00245	GO:0003824|GO:0016791
OG_12813	-7.9		7.3							-3.4		2.7	4	CAZY	secreted β-L-arabinofuranosidase (CAZy - GH142)	Colhig2_4933	*	*	Colny1_1008800	YES	IPR012341|IPR008979|IPR032790|IPR008928	PF06202	GO:0003824	GH142
OG_13033	-6.8		7.1							-7.1		6.9	4		transmembrane conserved protein of unknown function	Colhig2_12309	*	*	Colny1_1018966	NO
OG_1140					-3.7	-2.5		-4.8	-3.7				5	TF	trnascription factor (Zinc finger, C2H2-type DNA binding protein)	*	Colgr1_11350	Colph1_334364	*	NO	IPR013087|IPR036236		GO:0003676
OG_3679					-7.9	-10		-3.5	-2.3				5	trasporter	transmembrane sugar transporters	Colhig2_3264	Colgr1_344	Colph1_431760	Colny1_1021215	NO	IPR020846|IPR003663|IPR005829|IPR005828|IPR036259	PF00083	GO:0055085|GO:0005215|GO:0016020|GO:0016021|GO:0022857			Quinate:H+ symporter
OG_410a					-11	-9.4		-8.7	-8.8				5	CAZY	endo-β-1,4/3-xylanase (CAZY - GH11)	Colhig2_13245	Colgr1_2955	Colph1_321789	Colny1_1009685	YES	IPR001137!IPR033123|IPR018208|IPR013320|IPR033119|IPR013319	PF00457	GO:0030248|GO:0005975|GO:0004553|GO:0005576	GH11
OG_410b					-3.7	-3.2		-8.7	-8.8				5	CAZY	endo-β-1,4/3-xylanase (CAZY - GH11-CBM1)	Colhig2_13245	Colgr1_10467	Colph1_321789	Colny1_1009685	YES	IPR035971|IPR001137|IPR000254|IPR033123|IPR018208|IPR013320|IPR033119|IPR013319	PF00457|PF00734	GO:0030248|GO:0005975|GO:0004553|GO:0005576	GH11-(CBM1)
OG_4745					-3.5	-3.4		-3.9	-2.1				5		2OG-Fe(II) oxygenase superfamily	Colhig2_11652	Colgr1_4669	Colph1_326690	Colny1_1021659	NO	IPR005123|IPR027443	PF03171	GO:0016491|GO:0055114
OG_6139					-4.3	-5.5		-11	-11				5		secreted conserved protein of unknown function	Colhig2_4679	Colgr1_6283	Colph1_333079	Colny1_1008640	YES
OG_7472					-3.1	-3.3		-11	-5.2				5		RutC family protein YjgH	Colhig2_12362	Colgr1_7769	Colph1_425500	Colny1_1022377	NO	IPR035959|IPR006175	PF01042
OG_7536					-2.6	-2.6		-3.3	-2.6				5		transmembrane conserved protein of unknown function	Colhig2_6357	Colgr1_7841	Colph1_409893	Colny1_1013114	NO
OG_7833					-2.9	-2.8		-3.1	-2				5		conserved protein of unknown function	Colhig2_4048	Colgr1_820	Colph1_458659	Colny1_1021198	NO
OG_8644					-3	-4.2		-7.5	-3.5				5	TF	S-adenosyl-L-methionine-dependent methyltransferase (SAM MTase) superfamily	Colhig2_9152	Colgr1_9089	Colph1_362318	Colny1_1014929	NO	IPR029063	PF13489
OG_1148				-2.1	-3.5		-3.2	-2					6	TF	trnascription factor (GAL4-like Zn2Cys6 DNA binding protein)	Colhig2_383	Colgr1_11364	Colph1_460605	Colny1_1017722	NO	IPR001138|IPR005600|IPR007219|IPR036864	PF04082|PF00172	GO:0006355|GO:0005634|GO:0003677|GO:0008270|GO:0006351|GO:0000981				Fungal Zn(2)-Cys(6) binuclear cluster domain; Fungal specific transcription factor domain
OG_1182				-5.9	-6.4		-7.4	-6.2					6	CAZY	beta-xylosidase (CAZY - GH43)	*	Colgr1_11402	Colph1_454847	Colny1_1019082	YES	IPR006710|IPR023296	PF04616	GO:0005975|GO:0004553	GH43
OG_2392				-2.9	-3		-3.1	-2.4					6		alcohol dehydrogenase GroES-like domain-containing protein	Colhig2_11223	Colgr1_1968	Colph1_309656	Colny1_1015916	NO	IPR013154|IPR002328|IPR036291|IPR020843|IPR013149|IPR011032	PF00107|PF08240	GO:0008270|GO:0016491|GO:0055114
OG_2533				-7.4	-8.3		-3.4	-2.5					6	CAZY	alpha-L-arabinofuranosidase (CAZY - GH62)	Colhig2_357	Colgr1_2130	Colph1_440361	Colny1_1020127	YES	IPR005193|IPR023296	PF03664	GO:0046556|GO:0046373	GH62
OG_2787				-3.7	-2.8		-2.6	-3.8					6		short-chain dehydrogenase/reductase	Colhig2_3394	Colgr1_243	Colph1_460685	Colny1_1016506	NO	IPR002347|IPR036291	PF00106
OG_3326				-2.1	-4		-4.9	-5					6		Acetamidase/Formamidase	Colhig2_13136	Colgr1_3053	Colph1_201660	Colny1_1017981	NO	IPR004304	PF03069	GO:0016811
OG_3521				-2.1	-2.1		-2.3	-2.6					6		Quinone oxidoreductase / alcohol dehydrogenase	Colhig2_7000	Colgr1_3268	Colph1_31943	Colny1_1015865	NO	IPR013154|IPR036291|IPR020843|IPR013149|IPR002364|IPR011032	PF00107|PF08240	GO:0008270|GO:0016491|GO:0055114
OG_401				-3.3	-4.6		-5.1	-4.2					6	TF	trnascription factor (GAL4-like Zn2Cys6 DNA binding protein)	*	Colgr1_10455	Colph1_462003	Colny1_1009694	NO	IPR007219	PF04082	GO:0008270|GO:0006351|GO:0003677|GO:0005634				Fungal Zn(2)-Cys(6) binuclear cluster domain; Fungal specific transcription factor domain
OG_4358				-4.5	-3.8		-4	-4.5					6		D-arabinono-1,4-lactone oxidase	Colhig2_12106	Colgr1_4221	Colph1_327205	Colny1_1022069	YES	IPR016166|IPR006094|IPR012951|IPR036318	PF01565|PF08031	GO:0071949|GO:0050660|GO:0016491|GO:0055114
OG_471				-3.7	-4.9		-2.4	-3.4					6	CAZY	Glucose-methanol-choline oxidoreductase (CAZY - AA3_2)	*	Colgr1_10547	Colph1_314559	Colny1_1019465	NO	IPR007867|IPR036188|IPR000172|IPR012132	PF00732|PF05199	GO:0016614|GO:0050660|GO:0055114	AA3_2
OG_4804				-3	-3.2		-3.2	-2.6					6		sarcosine oxidase	Colhig2_11584	Colgr1_4731	Colph1_452509	Colny1_1013845	NO	IPR036188|IPR006076	PF01266	GO:0016491|GO:0055114
OG_5340				-3.5	-3.9		-4.6	-5.7					6	CAZY	alpha-L-arabinofuranosidase (CAZY - GH43)	Colhig2_14529	Colgr1_5345	Colph1_174661	Colny1_1014955	NO	IPR006710|IPR023296	PF04616	GO:0005975|GO:0004553	GH43
OG_5384				-2.7	-3.4		-7.3	-6.4					6	trasporter	sugar transporter	Colhig2_14444	Colgr1_5399	Colph1_417377	Colny1_1020291	NO	IPR020846|IPR005828|IPR036259	PF00083	GO:0016021|GO:0055085|GO:0022857			Lactose, galactose:H+ symporter
OG_5443				-4	-3.2		-2	-2					6		fibronectin type III domain-containing protein	Colhig2_14321	Colgr1_5470	Colph1_390006	Colny1_1020635	NO	IPR036116|IPR036514|IPR003961|IPR013783|IPR013830	PF13472	GO:0005515
OG_6198				-2.4	-3.5		-3.4	-5.3					6		conserved protein of unknown function	Colhig2_4577	Colgr1_6348	Colph1_454252	Colny1_1019598	YES
OG_6390				-2.4	-2.2		-4.9	-5.2					6	trasporter	major facilitator superfamily transporter	*	Colgr1_6574	Colph1_152986	Colny1_1022078	NO	IPR020846|IPR011701|IPR036259	PF07690	GO:0016021|GO:0055085			Plasma membrane, high affinity nicotinate permease, Tna1
OG_6982				-2.4	-2.3		-2.4	-2.3					6	TF	protein binding and modulating chromatin structure	*	Colgr1_72	Colph1_348094	Colny1_1022042	NO	IPR011990|IPR001214	PF00856	GO:0005515
OG_745				-4.2	-5.1		-5.9	-5.7					6		Cytochrome P450	Colhig2_2195	Colgr1_10874	Colph1_387201	*	NO	IPR036396|IPR001128	PF00067	GO:0005506|GO:0016705|GO:0020037|GO:0055114
OG_7594				-2.3	-3		-6.1	-5.9					6	trasporter	sugar transporter	Colhig2_13807	Colgr1_791	Colph1_373153	Colny1_1016585	NO	IPR020846|IPR003663|IPR005829|IPR005828|IPR036259	PF00083	GO:0055085|GO:0005215|GO:0016020|GO:0016021|GO:0022857			Quinate:H+ symporter
OG_8327				-7.9	-9.5		-12	-13					6		CFEM domain containing protein	Colhig2_7919	Colgr1_8744	Colph1_329299	Colny1_1016962	YES	IPR008427	PF05730
OG_8690				-3.4	-4.2		-2.3	-3.8					6		Protein kinase-like	Colhig2_3948	Colgr1_914	Colph1_292648	*	NO	IPR011009
OG_8693				-3.2	-4.4		-6.4	-7.6					6	trasporter	amino acid permease	Colhig2_8330	Colgr1_9146	Colph1_307259	Colny1_1019520	NO	IPR002293|IPR004840|IPR004841	PF00324	GO:0016021|GO:0055085|GO:0022857|GO:0016020|GO:0006865			The basic amino acid
OG_10795	-3.5	-3.4								-16	-16		7		UDP-glucose 4-epimerase	Colhig2_1824	*	Colph1_332989	Colny1_1019095	NO	IPR004344	PF03133	GO:0006464
OG_10823	-4.7	-4.7								-9.1	-7.9		7	CAZY	Beta-glucosidase (CAZY - GH43)	Colhig2_2	*	Colph1_454232	Colny1_1018324	NO	IPR019800|IPR008979|IPR026891|IPR036962|IPR037524|IPR017853|IPR036881|IPR001764|IPR013783|IPR002772|IPR011658	PF14310|PF01915|PF00933|PF07691	GO:0005975|GO:0004553
OG_10836	-4.1	-2.7								-4.1	-5.6		7		Heterokaryon incompatibility	Colhig2_2170	*	Colph1_335646	Colny1_1010661	NO	IPR010730	PF06985
OG_13007	-2.7	-2.9								-15	-16		7	trasporter	Potassium/sodium efflux P-type ATPase	Colhig2_6208	*	*	Colny1_1017742	NO	IPR006414|IPR036412|IPR023299|IPR004014|IPR008250|IPR018303|IPR006068|IPR001757|IPR023214|IPR023298	PF00122|PF00690|PF00702|PF00689	GO:0006812|GO:0016021|GO:0000166|GO:0019829			Plasma membrane K+ or Na+ efflux ATPase
OG_2149	-2.5	-2.5								-2.3	-2.4		7	TF	trnascription factor (GAL4-like Zn2Cys6 DNA binding protein)	Colhig2_3655	Colgr1_17	Colph1_311877	Colny1_1019184	NO	IPR001138|IPR007219|IPR036864	PF04082|PF00172	GO:0006355|GO:0003677|GO:0005634|GO:0008270|GO:0006351|GO:0000981				Fungal Zn(2)-Cys(6) binuclear cluster domain; Fungal specific transcription factor domain
OG_248	-4.4	-5.1								-5.1	-6		7		UDP-glucose 4-epimerase	Colhig2_11886	Colgr1_10271	Colph1_455170	Colny1_1016765	NO	IPR001509|IPR036291	PF01370	GO:0050662|GO:0003824
OG_2547	-2.2	-2.4								-3.4	-3.7		7		DNA repair and recombination protein	Colhig2_3440	Colgr1_215	Colph1_318162	Colny1_1018874	NO	IPR027417|IPR014001|IPR038718|IPR000330|IPR001650	PF00271|PF00176	GO:0005524
OG_2663	-4.1	-4.2								-3.1	-2		7		Acetoacetyl-CoA synthetase	Colhig2_5297	Colgr1_2298	Colph1_412334	Colny1_1010851	NO	IPR005914|IPR000873|IPR020845	PF00501	GO:0006629|GO:0003824|GO:0030729
OG_2666	-2.7	-2.3								-5.3	-5.4		7	TF	trnascription factor (GAL4-like Zn2Cys6 DNA binding protein)	Colhig2_5299	Colgr1_2300	Colph1_306181	Colny1_1010862	NO	IPR001138|IPR007219|IPR036864	PF04082|PF00172	GO:0006355|GO:0003677|GO:0005634|GO:0008270|GO:0006351|GO:0000981				Fungal Zn(2)-Cys(6) binuclear cluster domain; Fungal specific transcription factor domain
OG_2742	-2.6	-3.3								-3.8	-5.2		7	TF	trnascription factor (GATA like)	Colhig2_5380	Colgr1_2383	Colph1_444139	Colny1_1017781	NO
OG_2887	-3.3	-2.8								-3.7	-3.5		7		conserved protein of unknown function	Colhig2_11390	Colgr1_2546	Colph1_391888	Colny1_1014196	NO
OG_3008	-2.8	-3.9								-2.4	-3		7		conserved protein of unknown function	Colhig2_3353	Colgr1_267	Colph1_323496	Colny1_1008927	NO
OG_306	-2.4	-3								-3.1	-4.1		7		Goodbye and TPR domain-containing protein	Colhig2_1741	Colgr1_10349	Colph1_430004	Colny1_1017846	NO	IPR011990|IPR013026|IPR019734|IPR031350	PF13181|PF17109	GO:0005515
OG_3171	-2.1	-2.8								-3.1	-4.7		7		Lysine-tRNA ligase, class II	Colhig2_9319	Colgr1_2861	Colph1_57881	Colny1_1015738	NO	IPR002313|IPR034762|IPR012340|IPR004364|IPR018149|IPR006195	PF00152	GO:0004824|GO:0004812|GO:0005524|GO:0000166|GO:0005737|GO:0006418|GO:0006430
OG_3372	-2.5	-2								-2.8	-2.5		7	trasporter	putative vacuolar amino acid transporter YPQ3	Colhig2_3640	Colgr1_31	Colph1_460739	Colny1_1019196	NO	IPR006603	PF04193
OG_3533	-3.1	-4								-5.1	-6.7		7		conserved protein of unknown function	Colhig2_6989	Colgr1_3280	Colph1_461346	Colny1_1015880	NO
OG_3693	-5	-5.4								-2.2	-2.6		7	TF	trnascription factor (Zn2Cys6 DNA binding protein)	Colhig2_3262	Colgr1_346	Colph1_462480	Colny1_1017414	NO	IPR021858	PF11951					Fungal Zn(2)-Cys(6) binuclear cluster domain; Fungal specific transcription factor domain
OG_3773	-2.2	-2.4								-2.5	-2.5		7		ribonuclease P protein subunit p29	Colhig2_6242	Colgr1_3564	Colph1_429848	Colny1_1019127	NO	IPR023534|IPR036980|IPR002730|IPR016848	PF01868	GO:0008033|GO:0003723|GO:0030677|GO:0004540|GO:0006396
OG_3969	-2.3	-2.1								-2.8	-3.4		7		S-adenosyl-L-methionine-dependent tRNA 4-demethylwyosine synthase	Colhig2_6003	Colgr1_3782	Colph1_310958	Colny1_1015123	NO	IPR007197|IPR013785|IPR013917|IPR034556|IPR008254|IPR029039	PF08608|PF00258|PF04055	GO:0008033|GO:0010181|GO:0051539|GO:0003824|GO:0051536
OG_4129	-4.2	-4								-2.7	-4.2		7		conserved protein of unknown function	Colhig2_9031	Colgr1_3974	Colph1_46051	Colny1_1017760	NO
OG_4346	-2.1	-2.1								-2.2	-2		7		kynureninase (Aminotransferase class V )	Colhig2_3182	Colgr1_421	Colph1_396015	Colny1_1011256	NO	IPR015422|IPR015421|IPR010111|IPR000192|IPR015424	PF00266	GO:0006569|GO:0009435|GO:0003824|GO:0030429|GO:0030170|GO:0005737
OG_4404	-4.3	-5								-2.9	-3.6		7		conserved protein of unknown function	Colhig2_12690	Colgr1_4278	Colph1_460151	Colny1_1016170	NO	IPR013087		GO:0003676
OG_4411	-4.7	-5.7								-4.8	-6.3		7		conserved protein of unknown function	Colhig2_12680	Colgr1_4286	Colph1_316297	Colny1_1016167	YES
OG_4440	-3.1	-3.9								-6.2	-6.7		7		DUF1768-domain-containing protein	Colhig2_12631	Colgr1_4318	Colph1_299314	Colny1_1010590	NO	IPR012816|IPR037238	PF08719
OG_4691	-3.6	-4								-3	-4.2		7		diphthamide biosynthesis protein	Colhig2_11751	Colgr1_4601	Colph1_400285	Colny1_1009793	NO	IPR007872|IPR036671	PF05207
OG_4914	-2.1	-3.9								-3.2	-4.2		7		Alpha/Beta hydrolase fold and P-loop NTPase fold	Colhig2_1188	Colgr1_4852	Colph1_447830	Colny1_1010780	NO	IPR027417|IPR029058
OG_5209	-2.3	-2.9								-2.7	-3		7		RING zinc finger	Colhig2_2029	Colgr1_5187	Colph1_167286	Colny1_1013605	NO	IPR013083|IPR001841|IPR016024|IPR039804	PF13639
OG_552	-3.3	-3.8								-2.9	-3.2		7		leucine rich repeat protein	Colhig2_1353	Colgr1_10632	Colph1_314863	Colny1_1017082	NO	IPR001611|IPR032675	PF13516	GO:0005515
OG_5622	-2.5	-2.5								-2.3	-2.4		7		tRNA (uracil-O(2)-)-methyltransferase	Colhig2_10499	Colgr1_568	Colph1_416265	Colny1_1008454	NO	IPR011671|IPR029063	PF07757	GO:0008168
OG_6342	-7.4	-8.3								-9.4	-10		7		conserved protein of unknown function	Colhig2_9122	Colgr1_6514	Colph1_314053	Colny1_1013496	YES	IPR027589
OG_6782	-2.4	-2.5								-2.6	-2.2		7		conserved protein of unknown function	Colhig2_718	Colgr1_6999	Colph1_394443	Colny1_1015480	NO
OG_7375	-3.7	-4.7								-5.9	-7		7	trasporter	amino acid permease	Colhig2_6494	Colgr1_7648	Colph1_330144	Colny1_1018602	NO	IPR002293|IPR004841	PF00324	GO:0016020|GO:0055085|GO:0022857			Proline permease
OG_7695	-3.8	-2.7								-3	-3		7		Amidohydrolase / allantoinase	Colhig2_13457	Colgr1_8035	Colph1_464067	Colny1_1010242	NO	IPR018228|IPR032466|IPR002195|IPR011059|IPR006680	PF01979	GO:0016812|GO:0016787|GO:0016888|GO:0016810		M38.UNW
OG_77	-3.2	-3								-4.9	-6.5		7	trasporter	general substrate transporter	Colhig2_12281	Colgr1_10076	Colph1_480489	Colny1_1017534	NO	IPR020846|IPR011701|IPR036259	PF07690	GO:0016021|GO:0055085			The high affinity
OG_7815	-3.1	-2.1								-2.5	-3		7	TF	transcription factor (Basic leucine zipper (bZIP) domain containing protein)	Colhig2_5137	Colgr1_8172	Colph1_211613	Colny1_1014300	NO
OG_786	-3.3	-4.6								-4.2	-5		7		trna ligase adenylyltransferase	Colhig2_115	Colgr1_10928	Colph1_327822	Colny1_1012121	NO	IPR019039|IPR027417|IPR015966|IPR015965|IPR012387	PF08302|PF08303|PF09511	GO:0005524|GO:0008081|GO:0006388|GO:0051730|GO:0003972
OG_787	-2.3	-2.5								-2.7	-2.8		7		ankyrin repeat-containing protein	Colhig2_114	Colgr1_10929	Colph1_327976	Colny1_1012122	NO	IPR002110|IPR036770|IPR020683	PF13857	GO:0005515
OG_7929	-3.6	-4.3								-2.2	-3.1		7		RNAse P Rpr2/Rpp21/SNM1 subunit domain-containing protein	Colhig2_8583	Colgr1_8302	Colph1_15954	Colny1_1011249	NO	IPR007175	PF04032
OG_7931	-2.5	-3.3								-2.7	-3.7		7		Cyclin PHO80-like	Colhig2_8586	Colgr1_8305	Colph1_305348	Colny1_1011251	NO	IPR013922	PF08613	GO:0019901|GO:0000079
OG_7979	-2.7	-3								-5.9	-5.8		7		D-arabinitol 2-dehydrogenase	Colhig2_8632	Colgr1_8353	Colph1_487161	Colny1_1013564	NO	IPR002347|IPR020904|IPR036291	PF13561	GO:0016491
OG_8290	-2.1	-2.2								-2.7	-3.2		7		Phosphoribosyl transferase	Colhig2_7972	Colgr1_8706	Colph1_358007	Colny1_1012457	NO	IPR029057|IPR000836	PF00156	GO:0009116
OG_8402	-4.5	-3.6								-4.9	-5.9		7	trasporter	ABC-2 type transporter	Colhig2_7713	Colgr1_8828	Colph1_398258	Colny1_1016990	NO	IPR027417|IPR010929|IPR034001|IPR003593|IPR029481|IPR034003|IPR013525|IPR003439|IPR017871	PF00005|PF01061|PF14510|PF06422	GO:0055085|GO:0042626|GO:0016020|GO:0005524|GO:0016887|GO:0016021			Multidrug resistance protein, Cn Afr1
OG_8732	-2.5	-2.2								-2.3	-3.3		7		calcineurin-like phosphoesterase	Colhig2_8391	Colgr1_9203	Colph1_287595	Colny1_1010087	NO	IPR004843	PF00149	GO:0016787
OG_8857	-4.7	-5.8								-7.8	-9.2		7	trasporter	major facilitator superfamily transporter	Colhig2_12015	Colgr1_9348	Colph1_327566	Colny1_1009905	NO	IPR020846|IPR011701|IPR036259	PF07690	GO:0016021|GO:0055085
OG_8907	-4.3	-3.9								-2.5	-2.7		7		pyridoxamine phosphate oxidase	Colhig2_11515	Colgr1_9403	Colph1_459268	Colny1_1010349	NO	IPR012349		GO:0048037
OG_8935	-6	-5.8								-5.7	-6.8		7	TF	transcription factor (GATA zinc finger protein)	Colhig2_4479	Colgr1_9443	Colph1_387584	Colny1_1008529	NO	IPR013088|IPR000679						GATA zinc finger
OG_8974	-2.3	-3.1								-3.7	-5		7		Colletotrichum specific protein of unknown function	Colhig2_4403	Colgr1_9504	Colph1_415030	Colny1_1008410	YES	IPR002889
OG_8976	-2.6	-2.9								-3.1	-4.4		7		Tyrosinase	Colhig2_4401	Colgr1_9507	Colph1_457126	Colny1_1008408	NO	IPR008922|IPR002227	PF00264	GO:0016491
OG_903	-4.2	-4.1								-7.1	-6.4		7		conserved protein of unknown function	Colhig2_5777	Colgr1_11075	Colph1_128886	Colny1_1008719	NO
OG_94	-2.9	-2.8								-3.3	-4.4		7	TF	Zinc finger, RING-type and C2H2	Colhig2_12257	Colgr1_10093	Colph1_372155	Colny1_1011998	NO	IPR013083|IPR013087|IPR001841		GO:0003676
OG_9413	-2.8	-3								-4.4	-4		7		conserved protein of unknown function	Colhig2_3869	Colgr1_999	Colph1_458502	Colny1_1015058	NO
OG_9588	-3.1	-3.3								-2.5	-3.2		7		protein of unknown function	Colhig2_10280	Colgr1_1668	*	Colny1_1012992	NO
